# Identification of phenotype-specific networks from paired gene expression-cell shape imaging data

**DOI:** 10.1101/2021.02.11.430597

**Authors:** Charlie George Barker, Eirini Petsalaki, Girolamo Giudice, Julia Sero, Emmanuel Nsa Ekpenyong, Chris Bakal, Evangelia Petsalaki

**Affiliations:** European Molecular Biology Laboratory-European Bioinformatics Institute, Hinxton CB10 1SD, UK; University of Bath, Claverton Down, Bath BA2 7AY, UK; Institute of Cancer Research, 237 Fulham Road, London, SW3 6JB, UK

## Abstract

The morphology of breast cancer cells is often used as an indicator of tumour severity and prognosis. Additionally, morphology can be used to identify more fine-grained, molecular developments within a cancer cell, such as transcriptomic changes and signaling pathway activity. Delineating the interface between morphology and signaling is important to understand the mechanical cues that a cell processes in order to undergo epithelial-to-mesenchymal transition and consequently metastasize. However, the exact regulatory systems that define these changes remain poorly characterised. In this study, we employ a network-systems approach to integrate imaging data and RNA-seq expression data. Our workflow allows the discovery of unbiased and context-specific gene expression signatures and cell signaling sub-networks relevant to the regulation of cell shape, rather than focusing on the identification of previously known, but not always representative, pathways. By constructing a cell-shape signaling network from shape-correlated gene expression modules and their upstream regulators, we found central roles for developmental pathways such as WNT and Notch as well as evidence for the fine control of NFkB signaling by numerous kinase and transcriptional regulators. Further analysis of our network implicates a gene expression module enriched in the RAP1 signaling pathway as a mediator between the sensing of mechanical stimuli and regulation of NFkB activity, with specific relevance to cell shape in breast cancer.
