## Supplemental Table 3 for "Identification of phenotype-specific networks from paired gene expression-cell shape imaging data"

### Sheet: STable3
Supplementary Table 3. EnrichR analysis-based names of modules.
Module Orignal Name	Enriched Term	Database	Overlap	P.value	Adjusted.P.value	Odds.Ratio	Genes	NewName
MElightslateblue	Krueppel-associated box	InterPro_Domains_2019	12/380	3.23062e-12	3.45999e-09	16.6205	ZNF28;ZNF320;ZNF350;ZNF816;ZNF836;ZNF845;ZNF614;ZNF888;ZNF304;ZNF468;ZNF862;ZNF432	Krueppel-associated box _1
MElightslateblue	Zinc finger C2H2-type	InterPro_Domains_2019	13/797	1.24725e-09	6.67902e-07	8.58482	ZNF28;ZNF320;ZNF350;DUSP12;ZNF816;ZNF836;ZNF845;ZNF614;ZNF525;ZNF888;ZNF304;ZNF468;ZNF432	Krueppel-associated box _1
MEdarkorange2	Zinc finger C2H2-type	InterPro_Domains_2019	17/797	3.4453e-06	0.00184496	3.67758	ZNF573;ZNF561;ZNF264;ZNF132;ZNF791;PRDM4;ZFP2;ZNF77;ZNF8;ZNF16;ZMAT4;ZNF616;ZNF615;ZNF425;ZNF776;INSM1;ZNF398	Krueppel-associated box_2
MEdarkorange2	Krueppel-associated box	InterPro_Domains_2019	12/380	2.16836e-06	0.00232231	5.44465	ZNF573;ZNF561;ZNF264;ZNF132;ZNF791;ZNF616;ZNF615;ZNF425;ZNF77;ZNF776;ZNF8;ZNF398	Krueppel-associated box_2
MEmaroon	CPEB2-DT	lncHUB_lncRNA_Co-Expression	8/100	3.4603e-08	0.000129034	16.1616	PURA;ZNF141;UBN2;ZNF546;TAS2R3;BDP1;CPEB2;AFF4	CPEB2-DT
MEmaroon	LINC02516	lncHUB_lncRNA_Co-Expression	7/100	6.45617e-07	0.00034393	14.1414	ZNF141;UBN2;GREB1L;ZNF546;TAS2R3;BDP1;AFF4	CPEB2-DT
MEmaroon	MAST4-IT1	lncHUB_lncRNA_Co-Expression	7/100	6.45617e-07	0.000401251	14.1414	PURA;UBN2;ZNF546;ZNF780B;TAS2R3;BDP1;AFF4	CPEB2-DT
MEmaroon	RORA-AS1	lncHUB_lncRNA_Co-Expression	7/100	6.45617e-07	0.000481501	14.1414	PURA;ZNF141;UBN2;ZNF546;ZNF780B;TAS2R3;BDP1	CPEB2-DT
MEmaroon	BET1-AS1	lncHUB_lncRNA_Co-Expression	7/100	6.45617e-07	0.000601877	14.1414	PURA;ZNF141;UBN2;ZNF546;ZNF780B;BDP1;AFF4	CPEB2-DT
MEmaroon	LINC00484	lncHUB_lncRNA_Co-Expression	7/100	6.45617e-07	0.000802502	14.1414	ZNF141;UBN2;ZNF546;ZNF780B;TAS2R3;BDP1;USF3	CPEB2-DT
MEmaroon	LINC01189	lncHUB_lncRNA_Co-Expression	7/100	6.45617e-07	0.00120375	14.1414	ZNF141;UBN2;ZNF546;ZNF780B;TAS2R3;BDP1;USF3	CPEB2-DT
MEmaroon	LINC01906	lncHUB_lncRNA_Co-Expression	6/100	1.03372e-05	0.00175215	12.1212	UBN2;GREB1L;ZNF557;TAS2R3;BDP1;USF3	CPEB2-DT
MEmaroon	ERVK13-1	lncHUB_lncRNA_Co-Expression	6/100	1.03372e-05	0.00183559	12.1212	ZNF141;UBN2;ZNF546;ZNF780B;TAS2R3;BDP1	CPEB2-DT
MEmaroon	RORA-AS2	lncHUB_lncRNA_Co-Expression	6/100	1.03372e-05	0.00192737	12.1212	UBN2;ULK4;GREB1L;TAS2R3;BDP1;USF3	CPEB2-DT
MEmaroon	OCIAD1-AS1	lncHUB_lncRNA_Co-Expression	6/100	1.03372e-05	0.00202881	12.1212	PGBD4;ZNF141;ELF2;HAUS3;BDP1;SCAI	CPEB2-DT
MEmaroon	ZBTB20-AS4	lncHUB_lncRNA_Co-Expression	6/100	1.03372e-05	0.00214152	12.1212	PURA;UBN2;ZNF555;TAS2R3;BDP1;USF3	CPEB2-DT
MEmaroon	LRIG2-DT	lncHUB_lncRNA_Co-Expression	6/100	1.03372e-05	0.00226749	12.1212	PURA;UBN2;ZNF546;ZNF780B;TAS2R3;SCAI	CPEB2-DT
MEmaroon	SHANK2-AS2	lncHUB_lncRNA_Co-Expression	6/100	1.03372e-05	0.00240921	12.1212	UBN2;ULK4;GREB1L;TAS2R3;BDP1;USF3	CPEB2-DT
MEmaroon	SDCBP2-AS1	lncHUB_lncRNA_Co-Expression	6/100	1.03372e-05	0.00256982	12.1212	ZNF141;UBN2;ZNF546;TAS2R3;BDP1;USF3	CPEB2-DT
MEmaroon	NCKAP5-AS1	lncHUB_lncRNA_Co-Expression	6/100	1.03372e-05	0.00275338	12.1212	UBN2;ULK4;GREB1L;TAS2R3;BDP1;USF3	CPEB2-DT
MEmaroon	RNASEH2B-AS1	lncHUB_lncRNA_Co-Expression	6/100	1.03372e-05	0.00296518	12.1212	ZNF141;UBN2;ZNF546;ZNF780B;TAS2R3;BDP1	CPEB2-DT
MEmaroon	LINC-PINT	lncHUB_lncRNA_Co-Expression	6/100	1.03372e-05	0.00321228	12.1212	PURA;ZNF141;UBN2;ZNF546;ZNF780B;TAS2R3	CPEB2-DT
MEmaroon	LINC01515	lncHUB_lncRNA_Co-Expression	6/100	1.03372e-05	0.00350431	12.1212	ZNF141;UBN2;ZNF546;ZNF780B;TAS2R3;BDP1	CPEB2-DT
MEyellow3	ZRANB2-AS1	lncHUB_lncRNA_Co-Expression	8/100	6.55215e-11	2.4433e-07	34.7826	TMEM161B;PBRM1;TRMT13;PRPF4B;SREK1;RNPC3;PRDM10;SRSF10	ZRANB2-AS1
MEyellow3	FMR1-IT1	lncHUB_lncRNA_Co-Expression	6/100	1.0696e-07	0.000199427	26.087	TMEM161B;VPS13A;TRMT13;SREK1;RNPC3;PUS7L	ZRANB2-AS1
MEyellow3	BET1-AS1	lncHUB_lncRNA_Co-Expression	5/100	3.29124e-06	0.00153413	21.7391	TMEM161B;VPS13A;GSAP;SREK1;RNPC3	ZRANB2-AS1
MEyellow3	FSIP2-AS1	lncHUB_lncRNA_Co-Expression	5/100	3.29124e-06	0.00175329	21.7391	OFD1;VPS13A;TRMT13;SREK1;RNPC3	ZRANB2-AS1
MEyellow3	ANKRD10-IT1	lncHUB_lncRNA_Co-Expression	5/100	3.29124e-06	0.0020455	21.7391	TMEM161B;VPS13A;PRPF4B;SREK1;PUS7L	ZRANB2-AS1
MEyellow3	ADNP-AS1	lncHUB_lncRNA_Co-Expression	5/100	3.29124e-06	0.00245461	21.7391	TMEM161B;TRMT13;SREK1;RNPC3;PUS7L	ZRANB2-AS1
MEyellow3	THAP9-AS1	lncHUB_lncRNA_Co-Expression	5/100	3.29124e-06	0.00306826	21.7391	TRMT13;SREK1;RNPC3;SRSF10;CLK2	ZRANB2-AS1
MEyellow3	TMCO1-AS1	lncHUB_lncRNA_Co-Expression	5/100	3.29124e-06	0.00409101	21.7391	GON4L;DCAF8;UBAP2L;SCAMP3;CLK2	ZRANB2-AS1
MEyellow3	LINC01919	lncHUB_lncRNA_Co-Expression	4/100	8.17123e-05	0.0152353	17.3913	TMEM161B;VPS13A;GSAP;SREK1	ZRANB2-AS1
MEyellow3	LINC01355	lncHUB_lncRNA_Co-Expression	4/100	8.17123e-05	0.0160371	17.3913	TRMT13;SREK1;RNPC3;SRSF10	ZRANB2-AS1
MEyellow3	SFTPD-AS1	lncHUB_lncRNA_Co-Expression	4/100	8.17123e-05	0.0169281	17.3913	VPS13A;GSAP;SREK1;RNPC3	ZRANB2-AS1
MEyellow3	UBE2Q1-AS1	lncHUB_lncRNA_Co-Expression	4/100	8.17123e-05	0.0179238	17.3913	ARHGEF11;GON4L;UBAP2L;SCAMP3	ZRANB2-AS1
MEyellow3	HIF1A-AS3	lncHUB_lncRNA_Co-Expression	4/100	8.17123e-05	0.0190441	17.3913	TMEM161B;VPS13A;SREK1;PUS7L	ZRANB2-AS1
MEyellow3	ADGRF5-AS1	lncHUB_lncRNA_Co-Expression	4/100	8.17123e-05	0.0203137	17.3913	TMEM161B;VPS13A;SREK1;RNPC3	ZRANB2-AS1
MEmediumpurple3	UBE2Q1-AS1	lncHUB_lncRNA_Co-Expression	19/100	2.77191e-23	1.03365e-19	30.4	CRTC2;PEX19;POGK;PRCC;ISG20L2;SDHC;ADAR;ETV3;YY1AP1;PYGO2;FAM189B;HAX1;UBE2Q1;FLAD1;FAM20B;TADA1;SLC39A1;UBQLN4;DAP3	UBE2Q1-AS1
MEmediumpurple3	TMCO1-AS1	lncHUB_lncRNA_Co-Expression	12/100	1.36908e-12	2.55265e-09	19.2	PYGO2;SNAPIN;HAX1;PEX19;POGK;PRCC;FAM20B;TADA1;SDHC;MRPL24;YY1AP1;GATAD2B	UBE2Q1-AS1
MEmediumpurple3	DCST1-AS1	lncHUB_lncRNA_Co-Expression	11/100	3.21777e-11	3.99969e-08	17.6	PYGO2;HAX1;NAXE;MTX1;FLAD1;PRCC;ISG20L2;JTB;MRPL24;YY1AP1;DAP3	UBE2Q1-AS1
MEmediumpurple3	ASH1L-AS1	lncHUB_lncRNA_Co-Expression	10/100	6.80083e-10	5.07206e-07	16	FAM189B;CRTC2;MTX1;FLAD1;PRCC;TADA1;UBQLN4;YY1AP1;GATAD2B;DAP3	UBE2Q1-AS1
MEmediumpurple3	LINC01703	lncHUB_lncRNA_Co-Expression	10/100	6.80083e-10	6.34007e-07	16	FAM189B;HAX1;PGAP2;NAXE;MTX1;FLAD1;PRCC;JTB;MRPL24;DAP3	UBE2Q1-AS1
MEplum3	estradiol homo sapiens gpl6947 gse27375 chdir down	Drug_Perturbations_from_GEO_2014	10/488	8.30577e-06	0.00579743	5.77234	TFAP2A;SLC38A1;REEP5;RUSC1;IRX3;PEX11B;KLF9;CKMT1B;GPD1L;ABCG1	Estradiol_1
MEplum3	ethanol rattus norvegicus gpl341 gds2107 chdir up	Drug_Perturbations_from_GEO_2014	6/187	5.33307e-05	0.0124083	9.03819	DNAJC3;REEP5;KLF9;SUCLG2;DBI;NUDT4	Estradiol_1
MEplum3	ethanol rattus norvegicus gpl341 gse3311 chdir up	Drug_Perturbations_from_GEO_2014	6/178	4.05061e-05	0.0141366	9.49517	DNAJC3;REEP5;KLF9;SUCLG2;DBI;NUDT4	Estradiol_1
MEplum3	estradiol homo sapiens gpl96 gse4668 chdir up	Drug_Perturbations_from_GEO_2014	12/980	0.000158177	0.0276019	3.44927	TFAP2A;CPT1A;SLC38A1;MIOS;SETDB1;REEP5;LRBA;SUCLG2;GPD1L;SCAMP1;ABCG1;NUDT4	Estradiol_1
MElightsteelblue1	MYC ENCODE	ENCODE_and_ChEA_Consensus_TFs_from_ChIP-X	43/1515	3.73839e-18	1.94396e-16	4.57788	TMEM185B;NUFIP1;CSTF3;NOLC1;NAT10;RPL10A;CHCHD4;IMMP2L;SCAF8;XPO4;SCFD2;BMS1;NAA25;RPS3;RRP12;HNRNPA1;COX10;EIF4B;HSPA9;ACBD6;MRPS27;NOP16;SCAF11;UTP3;WDR74;CD3EAP;CACYBP;INO80;PA2G4;EEF2;TFAP4;PRKAR1B;POLR1A;GRWD1;POLR1B;PPIF;CEP83;SFXN4;NDUFS1;NAF1;SNRPA;ANAPC1;PPID	MYC
MElightsteelblue1	MAX ENCODE	ENCODE_and_ChEA_Consensus_TFs_from_ChIP-X	50/2073	2.26919e-18	2.35996e-16	3.89026	CCNT1;UBE3D;UBE2D3;NAT10;RPL10A;KHK;CHCHD4;IMMP2L;XPO4;TRIM25;RRP12;MRPS27;SCAF11;WDR74;CD3EAP;CACYBP;WDR81;PRKAR1B;POLR1A;GRWD1;POLR1B;MTHFD2L;TTLL11;NDUFS1;NAF1;SNRPA;ANAPC1;PPID;TMEM185B;NUFIP1;CSTF3;NOLC1;TXLNG;SCFD2;BMS1;NAA25;UTP20;HNRNPA1;COX10;EIF4B;HSPA9;NOP16;UTP3;INO80;PA2G4;EEF2;TFAP4;TRMT5;CEP83;SFXN4	MYC
MEblue	Extracellular matrix organization Homo sapiens R-HSA-1474244	Reactome_2016	37/283	1.61718e-17	2.47429e-14	5.61125	FBN2;COL18A1;SPARC;PTPRS;CD151;COL14A1;SDC2;ITGB3;COL12A1;HTRA1;PDGFA;PLOD3;FGF2;LOXL1;ADAMTS5;ADAMTS2;CRTAP;COL27A1;TGFB1;LUM;MMP2;ITGA1;PCOLCE;DCN;COL3A1;VCAN;COL4A2;COL5A1;COL4A1;COL5A3;COL6A2;COL5A2;COL6A1;MFAP2;COL8A2;MATN3;DDR2	ECM organisation
MEblue	Collagen formation Homo sapiens R-HSA-1474290	Reactome_2016	19/85	6.83985e-14	3.48832e-11	9.59354	COL18A1;CRTAP;COL27A1;CD151;COL14A1;COL12A1;PLOD3;PCOLCE;LOXL1;ADAMTS2;COL3A1;COL4A2;COL5A1;COL4A1;COL6A2;COL5A3;COL6A1;COL5A2;COL8A2	ECM organisation
MEblue	Collagen biosynthesis and modifying enzymes Homo sapiens R-HSA-1650814	Reactome_2016	17/63	4.97563e-14	3.80636e-11	11.5812	COL18A1;CRTAP;COL27A1;COL14A1;COL12A1;PLOD3;PCOLCE;ADAMTS2;COL3A1;COL4A2;COL5A1;COL4A1;COL6A2;COL5A3;COL6A1;COL5A2;COL8A2	ECM organisation
MEblue	Assembly of collagen fibrils and other multimeric structures Homo sapiens R-HSA-2022090	Reactome_2016	14/54	1.58572e-11	6.06539e-09	11.127	COL18A1;COL27A1;CD151;PCOLCE;LOXL1;COL3A1;COL4A2;COL5A1;COL4A1;COL6A2;COL5A3;COL6A1;COL5A2;COL8A2	ECM organisation
MEblue	Developmental Biology Homo sapiens R-HSA-1266738	Reactome_2016	42/786	5.42325e-07	0.000165951	2.29335	SMARCD3;PLXND1;CEBPD;HOXD1;ROCK2;ITGB3;SDC2;PDGFA;FGF2;AP2A2;ROBO1;CACNG8;DPYSL4;PEA15;CLTCL1;FYN;SLIT3;PIP5K1C;NKX6-1;MYH10;HOXA4;SPAG9;EPHA5;PDGFRB;ACTR2;EGR2;TGFB1;UNC5B;TRPC1;MMP2;ITGA1;MED8;EBF1;FRS3;COL4A2;RASA3;COL4A1;COL6A2;COL6A1;ARHGEF7;MYL9;FGFR1	ECM organisation
MEblue	Axon guidance Homo sapiens R-HSA-422475	Reactome_2016	31/515	1.58094e-06	0.00040314	2.58344	PLXND1;ROCK2;ITGB3;SDC2;PDGFA;FGF2;AP2A2;ROBO1;DPYSL4;PEA15;CLTCL1;FYN;SLIT3;PIP5K1C;MYH10;EPHA5;PDGFRB;ACTR2;UNC5B;TRPC1;MMP2;ITGA1;FRS3;COL4A2;RASA3;COL4A1;COL6A2;COL6A1;ARHGEF7;MYL9;FGFR1	ECM organisation
MEblue	EPH-Ephrin signaling Homo sapiens R-HSA-2682334	Reactome_2016	11/95	1.31066e-05	0.00286473	4.96951	EPHA5;ACTR2;ROCK2;MMP2;SDC2;CLTCL1;FYN;ARHGEF7;AP2A2;MYL9;MYH10	ECM organisation
MEblue	ECM proteoglycans Homo sapiens R-HSA-3000178	Reactome_2016	8/55	3.81044e-05	0.00728746	6.24268	VCAN;PTPRS;SPARC;TGFB1;LUM;ITGB3;DCN;MATN3	ECM organisation
MEpalevioletred2	Identification of the novel conserved transcription factors	Enrichr_Users_Contributed_Lists_2020	25/1984	1.30307e-09	1.93115e-06	3.81843	HACD1;WIPF1;PRDM1;THBS1;HSPA13;ACTG1;NUAK1;IRAK2;APBB1;BVES;BEND6;TVP23C-CDRT4;HS3ST3B1;FZD2;SPHK1;MCAM;LCA5;MANF;OSTM1;CAMK4;ASPHD2;TMCC2;TPP1;PLEKHO2;ITM2C	ARNT KO
MEpalevioletred2	ARNT knockdown using shRNA in SW480 human colon cancer cells. Genelist for upregulated genes.	Enrichr_Users_Contributed_Lists_2020	25/2160	7.53463e-09	5.58316e-06	3.5073	SYNM;MTCL1;GXYLT2;ZDHHC2;THBS1;HSPA13;GJC1;NUAK1;IGFBPL1;ZIC2;APBB1;SMAD3;FZD2;MCAM;F2R;LCA5;TIAM2;OSTM1;CAMK4;TNFSF9;TMCC2;TPP1;IL7R;LGMN;ITM2C	ARNT KO
MEpalevioletred2	CD200 UCa	Enrichr_Users_Contributed_Lists_2020	6/100	9.5722e-07	0.00035465	18.1818	CERKL;OSTM1;EPB41L2;F2R;THBS1;HSPA13	ARNT KO
MEpalevioletred2	Skin Cutaneous Melanoma over expressed genes by GEPIA2	Enrichr_Users_Contributed_Lists_2020	24/2544	8.2769e-07	0.000408879	2.85878	CERKL;HACD1;FZD2;ITGA4;WIPF1;MCAM;GXYLT2;PTTG1IP;HSPA13;SUPT3H;ACTG1;GJC1;GPRC5B;NUDCD1;OSTM1;GIPC3;TNFSF9;TMCC2;TPP1;PLEKHO2;BVES;TMEM14C;LGMN;ITM2C	ARNT KO
MEpalevioletred2	etv6 vs control Down	Enrichr_Users_Contributed_Lists_2020	9/382	4.36081e-06	0.00129254	7.13946	HS3ST3B1;SMAD3;ZIC2;SPHK1;DSEL;MCAM;CAMK4;TNFSF9;PRDM1	ARNT KO
MEpalevioletred2	breast cancer down regulated	Enrichr_Users_Contributed_Lists_2020	10/545	1.1135e-05	0.00275034	5.56019	NUAK1;MTCL1;IRAK2;DSEL;MCAM;CAMK4;GXYLT2;IL7R;ZDHHC2;MANF	ARNT KO
MEsaddlebrown	Rap1 signaling pathway Homo sapiens hsa04015	KEGG_2016	11/211	1.98167e-06	0.00058063	6.13326	FGF5;CSF1;RRAS;VEGFB;VEGFC;PRKCA;NGF;MAPK12;SIPA1;GNAI2;VEGFA	Rap1 signaling
MEsaddlebrown	Chagas disease (American trypanosomiasis) Homo sapiens hsa05142	KEGG_2016	7/104	3.01116e-05	0.00220568	7.91855	IL6;GNA11;SERPINE1;CALR;TLR4;MAPK12;GNAI2	Rap1 signaling
MEsaddlebrown	HIF-1 signaling pathway Homo sapiens hsa04066	KEGG_2016	7/103	2.82852e-05	0.00276252	7.99543	IL6;SERPINE1;PRKCA;ENO2;TLR4;PDK1;VEGFA	Rap1 signaling
MEsaddlebrown	Proteoglycans in cancer Homo sapiens hsa05205	KEGG_2016	9/203	6.17629e-05	0.00361931	5.21588	RRAS;FZD7;TIMP3;PRKCA;FLNC;HSPG2;TLR4;MAPK12;VEGFA	Rap1 signaling
MEsaddlebrown	AGE-RAGE signaling pathway in diabetic complications Homo sapiens hsa04933	KEGG_2016	7/101	2.49051e-05	0.0036486	8.15376	IL6;SERPINE1;VEGFB;VEGFC;PRKCA;MAPK12;VEGFA	Rap1 signaling
MEsaddlebrown	Protein processing in endoplasmic reticulum Homo sapiens hsa04141	KEGG_2016	8/169	0.000101051	0.00493467	5.56909	PPP1R15A;PRKCSH;STT3A;SSR1;RRBP1;CALR;SIL1;SEC31A	Rap1 signaling
MEsaddlebrown	Pathways in cancer Homo sapiens hsa05200	KEGG_2016	12/397	0.0001551	0.00568055	3.55608	FGF5;IL6;FZD7;GNA11;DVL1;ABL1;VEGFB;VEGFC;PRKCA;PPARD;GNAI2;VEGFA	Rap1 signaling
MEsaddlebrown	Ras signaling pathway Homo sapiens hsa04014	KEGG_2016	9/227	0.00014476	0.00605926	4.66442	FGF5;CSF1;RRAS;ABL1;VEGFB;VEGFC;PRKCA;NGF;VEGFA	Rap1 signaling
MEsaddlebrown	Adrenergic signaling in cardiomyocytes Homo sapiens hsa04261	KEGG_2016	7/148	0.000277249	0.00902601	5.56439	CACNG7;TPM4;CREB3L2;PRKCA;ATP2B1;MAPK12;GNAI2	Rap1 signaling
MEsaddlebrown	Pertussis Homo sapiens hsa05133	KEGG_2016	5/75	0.000446631	0.0130863	7.84314	IL6;TICAM2;TLR4;MAPK12;GNAI2	Rap1 signaling
MEsaddlebrown	PI3K-Akt signaling pathway Homo sapiens hsa04151	KEGG_2016	10/341	0.000695572	0.0185275	3.45006	FGF5;IL6;CSF1;CREB3L2;VEGFB;VEGFC;PRKCA;NGF;TLR4;VEGFA	Rap1 signaling
MEsaddlebrown	Salmonella infection Homo sapiens hsa05132	KEGG_2016	5/86	0.000836145	0.0204159	6.83995	DYNC1H1;IL6;FLNC;TLR4;MAPK12	Rap1 signaling
MEsaddlebrown	Morphine addiction Homo sapiens hsa05032	KEGG_2016	5/91	0.00107918	0.0243232	6.46412	PDE10A;GRK5;PDE4A;PRKCA;GNAI2	Rap1 signaling
MEbrown4	Organelle biogenesis and maintenance Homo sapiens R-HSA-1852241	Reactome_2016	11/326	2.63591e-06	0.00403294	5.91971	UNC119B;TSFM;ACTR1A;TCTN3;ARL3;MKS1;PPRC1;PRKAB1;DYNLL2;MRPL10;MRPL43	Hedgehog 'off' state
MEbrown4	Gene Expression Homo sapiens R-HSA-74160	Reactome_2016	24/1631	1.32558e-05	0.0101407	2.58156	RFC5;DDX6;RNF34;METTL1;MAPKAP1;RPLP0;THOC3;C2ORF49;TRIAP1;PRKAB1;SMG8;ZFP36L1;PSMD9;TRMT112;PSMA6;PSMB7;SUDS3;MNAT1;EIF2B1;ZNF268;EXOSC1;RAN;SRSF9;RHNO1	Hedgehog 'off' state
MEbrown4	HIV Infection Homo sapiens R-HSA-162906	Reactome_2016	8/222	4.07566e-05	0.0207859	6.32211	PSMD9;PSMA6;PSMB7;ATP6V1H;VPS37B;BTRC;MNAT1;RAN	Hedgehog 'off' state
MEbrown4	Regulation of mRNA stability by proteins that bind AU-rich elements Homo sapiens R-HSA-450531	Reactome_2016	5/86	0.000132828	0.0254034	10.1999	PSMD9;PSMA6;PSMB7;EXOSC1;ZFP36L1	Hedgehog 'off' state
MEbrown4	Regulation of mitotic cell cycle Homo sapiens R-HSA-453276	Reactome_2016	5/85	0.000125672	0.0274684	10.3199	PSMD9;PSMA6;PSMB7;ANAPC5;BTRC	Hedgehog 'off' state
MEbrown4	Infectious disease Homo sapiens R-HSA-5663205	Reactome_2016	9/348	0.00017195	0.0292316	4.53721	PSMD9;PSMA6;PSMB7;RPLP0;ATP6V1H;VPS37B;BTRC;MNAT1;RAN	Hedgehog 'off' state
MEbrown4	Host Interactions of HIV factors Homo sapiens R-HSA-162909	Reactome_2016	6/129	9.66975e-05	0.0295894	8.15993	PSMD9;PSMA6;PSMB7;ATP6V1H;BTRC;RAN	Hedgehog 'off' state
MEbrown4	Vpu mediated degradation of CD4 Homo sapiens R-HSA-180534	Reactome_2016	4/51	0.000203498	0.0311351	13.7599	PSMD9;PSMA6;PSMB7;BTRC	Hedgehog 'off' state
MEbrown4	APC/C-mediated degradation of cell cycle proteins Homo sapiens R-HSA-174143	Reactome_2016	5/85	0.000125672	0.0320465	10.3199	PSMD9;PSMA6;PSMB7;ANAPC5;BTRC	Hedgehog 'off' state
MEbrown4	Degradation of GLI2 by the proteasome Homo sapiens R-HSA-5610783	Reactome_2016	4/59	0.000357863	0.0322077	11.8941	PSMD9;PSMA6;PSMB7;BTRC	Hedgehog 'off' state
MEbrown4	Hedgehog 'off' state Homo sapiens R-HSA-5610787	Reactome_2016	5/99	0.000257239	0.032798	8.86054	PSMD9;PSMA6;PSMB7;MKS1;BTRC	Hedgehog 'off' state
MEbrown4	Regulation of APC/C activators between G1/S and early anaphase Homo sapiens R-HSA-176408	Reactome_2016	5/79	8.87218e-05	0.0339361	11.1037	PSMD9;PSMA6;PSMB7;ANAPC5;BTRC	Hedgehog 'off' state
MEbrown4	GLI3 is processed to GLI3R by the proteasome Homo sapiens R-HSA-5610785	Reactome_2016	4/59	0.000357863	0.0342207	11.8941	PSMD9;PSMA6;PSMB7;BTRC	Hedgehog 'off' state
MEbrown4	Dectin-1 mediated noncanonical NF-kB signaling Homo sapiens R-HSA-5607761	Reactome_2016	4/61	0.000406758	0.0345744	11.5042	PSMD9;PSMA6;PSMB7;BTRC	Hedgehog 'off' state
MEbrown4	Autodegradation of Cdh1 by Cdh1:APC/C Homo sapiens R-HSA-174084	Reactome_2016	4/62	0.000432913	0.0348609	11.3186	PSMD9;PSMA6;PSMB7;ANAPC5	Hedgehog 'off' state
MEbrown4	SCF-beta-TrCP mediated degradation of Emi1 Homo sapiens R-HSA-174113	Reactome_2016	4/54	0.000254167	0.0353524	12.9955	PSMD9;PSMA6;PSMB7;BTRC	Hedgehog 'off' state
MEbrown4	Antigen processing: Ubiquitination & Proteasome degradation Homo sapiens R-HSA-983168	Reactome_2016	7/260	0.000730576	0.0360575	4.72335	PSMD9;PSMA6;PSMB7;RNF34;FBXO3;ANAPC5;BTRC	Hedgehog 'off' state
MEbrown4	G2/M Transition Homo sapiens R-HSA-69275	Reactome_2016	6/173	0.000473625	0.0362323	6.08458	PSMD9;PSMA6;PSMB7;ACTR1A;BTRC;MNAT1	Hedgehog 'off' state
MEbrown4	Degradation of GLI1 by the proteasome Homo sapiens R-HSA-5610780	Reactome_2016	4/59	0.000357863	0.0365021	11.8941	PSMD9;PSMA6;PSMB7;BTRC	Hedgehog 'off' state
MEbrown4	APC:Cdc20 mediated degradation of cell cycle proteins prior to satisfation of the cell cycle checkpoint Homo sapiens R-HSA-179419	Reactome_2016	4/72	0.000764258	0.0365411	9.74659	PSMD9;PSMA6;PSMB7;ANAPC5	Hedgehog 'off' state
MElightblue4	chr16q24	Chromosome_Location	8/129	4.89006e-11	1.88756e-08	35.4374	MTHFSD;GINS2;MBTPS1;KLHDC4;HSDL1;TRAPPC2L;FANCA;APRT	chr16q24
MEindianred3	Insulin Signaling Homo sapiens WP481	WikiPathways_2016	4/160	0.00017024	0.0371974	14.2857	PIK3R4;PIK3CB;MAP3K9;GYG1	Insulin Signaling
MEmagenta	5HT2 type receptor mediated signaling pathway Homo sapiens P04374	Panther_2016	5/46	0.00137456	0.0307901	6.03865	VAMP8;PRKCI;PRKCH;GNAQ;PRKCZ	5HT2 type receptor mediated signaling
MEmagenta	Histamine H1 receptor mediated signaling pathway Homo sapiens P04385	Panther_2016	4/26	0.00112813	0.0315877	8.54701	PRKCI;PRKCH;GNAQ;PRKCZ	5HT2 type receptor mediated signaling
MEmagenta	Muscarinic acetylcholine receptor 1 and 3 signaling pathway Homo sapiens P00042	Panther_2016	5/42	0.000904569	0.0337706	6.61376	VAMP8;PRKCI;PRKCH;GNAQ;PRKCZ	5HT2 type receptor mediated signaling
MEmagenta	FGF signaling pathway Homo sapiens P00021	Panther_2016	7/99	0.0020849	0.0389182	3.92817	PRKCI;PRKCH;PPP2R1A;PTPN6;PRKCZ;YWHAG;MAPK13	5HT2 type receptor mediated signaling
MEmagenta	Thyrotropin-releasing hormone receptor signaling pathway Homo sapiens P04394	Panther_2016	5/41	0.000808669	0.0452855	6.77507	VAMP8;PRKCI;PRKCH;GNAQ;PRKCZ	5HT2 type receptor mediated signaling
MEyellow4	MAL2-AS1	lncHUB_lncRNA_Co-Expression	8/100	1.48713e-08	5.54552e-05	17.9775	CDH1;ZDHHC5;CHMP4C;TACSTD2;ABHD17C;S100A14;EVPL;MPZL2	MAL2-AS1
MEdarkturquoise	HER2 BT474 knockdown GSE60182 down	RNA-Seq_Disease_Gene_and_Drug_Signatures_from_GEO	25/495	1.25714e-11	8.18396e-09	5.26094	LRRC59;TOP2B;VCP;CCNI;YWHAB;CSE1L;UBE2Z;ACACA;RAB22A;LASP1;PSMB3;G3BP2;COX11;PIP4K2B;RAB6A;PAIP1;MED1;HMGCS1;RPL23;GSS;MRPL45;TOM1L1;AFG3L2;ITCH;SERINC3	HER2 knockdown
MEdarkturquoise	HER2 BT-474 knockdown GSE60182 down	RNA-Seq_Disease_Gene_and_Drug_Signatures_from_GEO	25/495	1.25714e-11	1.63679e-08	5.26094	LRRC59;TOP2B;VCP;CCNI;YWHAB;CSE1L;UBE2Z;ACACA;RAB22A;LASP1;PSMB3;G3BP2;COX11;PIP4K2B;RAB6A;PAIP1;MED1;HMGCS1;RPL23;GSS;MRPL45;TOM1L1;AFG3L2;ITCH;SERINC3	HER2 knockdown
MEdarkturquoise	HER2 BT474 knockdown GSE60182 up	RNA-Seq_Disease_Gene_and_Drug_Signatures_from_GEO	17/497	6.5013e-06	0.00211617	3.56304	LINC00672;MAT1A;HOXB13;MERTK;ALOX15B;RYR3;CST4;STXBP5L;SCGN;SNRK;PTCHD1;TCN1;CEP250;SH3BGRL2;FAM47E;TSPOAP1;YPEL2	HER2 knockdown
MEdarkgreen	Albuterol Airway (Smooth muscle) GSE58434 down	RNA-Seq_Disease_Gene_and_Drug_Signatures_from_GEO	60/712	2.6338e-38	3.42921e-35	8.26173	ARF4;CLIC4;TRIO;SERPINE2;WDR1;ADM;PLAT;ALDH1L2;GLS;PTMS;TUBB6;LGALS1;EFEMP1;TMEM43;TIMP2;ANXA5;LMO7;ACTN4;FAM126A;PRSS12;ARL4C;FRMD6;PALLD;PXDN;TRNP1;FKBP9;TLN1;MFGE8;MACF1;NFIX;NNMT;SDC3;ASAP1;CORO1C;CYTH3;LDHA;CYB5R3;CALD1;FLNA;MGAT1;MAP4;NLRP1;IGFBP6;EGR1;OSBPL8;GADD45A;CRIM1;MICAL2;CYBRD1;C12ORF75;SORBS3;FOSL2;FOSL1;EHD2;TNIP1;AXL;NFIC;MAFF;VIM;RECK	Li-Fraumeni Syndrome
MEdarkgreen	Vitamin D Airway (Smooth muscle) GSE58434 down	RNA-Seq_Disease_Gene_and_Drug_Signatures_from_GEO	53/663	1.73183e-32	1.12742e-29	7.83722	ARF4;ECM1;CLIC4;TRIO;WDR1;AKR1B1;PLOD1;GLS;TUBB6;LGALS1;EFEMP1;TIMP1;CTSB;RBFOX2;ANXA5;LMO7;PRSS12;TWSG1;RCN1;FRMD6;PALLD;PXDN;ADAM9;FKBP9;ITGA5;TLN1;MFGE8;MACF1;SEC23A;NFIX;SDC3;ASAP1;FSTL1;CORO1C;CYTH3;LDHB;LDHA;NT5E;CYB5R3;CALD1;FLNA;MAP4;EGR1;OSBPL8;FOXF2;CRIM1;MICAL2;CYBRD1;IGF2R;EHD2;AXL;VIM;RECK	Li-Fraumeni Syndrome
MEdarkgreen	SYKi (R406) iPSC-WA 1uM-24hrs GSE57896 down	RNA-Seq_Disease_Gene_and_Drug_Signatures_from_GEO	44/495	8.88597e-29	3.85651e-26	8.7146	CLIC4;NNMT;WDR1;FBLIM1;SDC3;AKR1B1;ADM;PLAT;PLOD1;FSTL1;PTPRG;IPO5;CORO1C;LDHA;TUBB6;GANAB;LGALS1;CYB5R3;TMEM43;CALD1;DPYSL2;DNAJB4;TIMP2;FLNA;MAP4;TIMP1;COLGALT1;FADS1;CTSB;ANXA5;CRIM1;AFAP1;LAMB1;ACTN4;IGF2R;FOSL2;RCN1;BMP1;PALLD;PXDN;ADAM9;ITGA5;VIM;TLN1	Li-Fraumeni Syndrome
MEdarkgreen	Li-Fraumeni Syndrome Mesenchymal Stem Cells GSE58123 up	RNA-Seq_Disease_Gene_and_Drug_Signatures_from_GEO	43/494	9.59607e-28	3.12352e-25	8.53378	MACF1;CLIC4;TRIO;WDR1;FBLIM1;TGFB1I1;SDC3;PLAT;UAP1;ASAP1;PLOD1;PPP1R18;FSTL1;IPO5;CORO1C;NT5E;LGALS1;CYB5R3;CALD1;ARSJ;DNAJB4;FLNA;MAP4;GADD45A;CRIM1;AFAP1;MICAL2;LMO7;LAMB1;ACTN4;C12ORF75;IGF2R;ARL4C;EHD2;RCN1;FRMD6;BMP1;AXL;PALLD;PXDN;ADAM9;VIM;TLN1	Li-Fraumeni Syndrome
MEdarkgreen	SYKi (R406) iPSC-WA 1uM-7d GSE57896 down	RNA-Seq_Disease_Gene_and_Drug_Signatures_from_GEO	41/494	1.2071e-25	3.1433e-23	8.13686	ARF4;CLIC4;WDR1;ADM;PLOD1;FSTL1;PTPRG;LDHA;TUBB6;GANAB;LGALS1;CYB5R3;EFEMP1;CALD1;DPYSL2;TIMP2;FLNA;MAP4;TIMP1;COLGALT1;CTSB;ANXA5;CRIM1;CYBRD1;LMO7;LAMB1;ACTN4;SORBS3;IGF2R;FOSL2;EHD2;RCN1;BMP1;PALLD;PXDN;ADAM9;FKBP9;ITGA5;VIM;TLN1;MFGE8	Li-Fraumeni Syndrome
MEdarkgreen	Albuterol & Dexamethasone Human Airway Smooth Muscle Cells 1uM-18hrs GSE52778 up	RNA-Seq_Disease_Gene_and_Drug_Signatures_from_GEO	39/497	1.66416e-23	2.70842e-21	7.69322	MACF1;SRPX;CLIC4;NNMT;WDR1;ADM;ANTXR2;FSTL1;GLS;PTPRG;CORO1C;CYTH3;LDHA;CTSL;CALD1;SGCB;TIMP2;FLNA;MGAT1;MAP4;CTSB;OSBPL8;ANXA5;SAMD4A;CRIM1;CYBRD1;LAMB1;ACTN4;QKI;IGF2R;FOSL2;EHD2;TWSG1;PALLD;PXDN;SNAI2;ADAM9;TLN1;MFGE8	Li-Fraumeni Syndrome
MEdarkgreen	Trisomy 21 Primary Fibroblasts GSE55504 down	RNA-Seq_Disease_Gene_and_Drug_Signatures_from_GEO	39/496	1.54628e-23	2.87608e-21	7.70873	MACF1;ARF4;CLIC4;FBLIM1;UBR4;AKR1B1;PLAT;ASAP1;PLOD1;PTMS;IPO5;CORO1C;CYTH3;LDHA;NT5E;GANAB;LGALS1;ANKH;CTSL;CALD1;DNAJB4;TIMP2;TIMP1;IGFBP6;CTSB;CRIM1;AFAP1;MICAL2;LAMB1;ACTN4;PTPN14;IGF2R;TNFRSF10D;RCN1;PALLD;ADAM12;TRNP1;ADAM9;VIM	Li-Fraumeni Syndrome
MEdarkgreen	Phenobarbital HepaRG-hCAR-KO GSE71446 down	RNA-Seq_Disease_Gene_and_Drug_Signatures_from_GEO	39/495	1.4365e-23	3.11721e-21	7.7243	MACF1;NNMT;WDR1;SDC3;PTPRM;ADM;ASAP1;FSTL1;PTPRG;CORO1C;CYTH3;LDHA;CYB5R3;TMEM43;CALD1;DNER;TIMP2;FLNA;MAP4;FADS1;CTSB;EGR1;ANXA5;CRIM1;MICAL2;LMO7;LAMB1;ACTN4;IGF2R;BICC1;FOSL2;EHD2;PINK1;AXL;PALLD;TRNP1;ITGA5;TLN1;MFGE8	Li-Fraumeni Syndrome
MEdarkgreen	JAK3i (CP-690550) iPSC-WA 2uM-7d GSE57896 down	RNA-Seq_Disease_Gene_and_Drug_Signatures_from_GEO	37/496	1.48199e-21	1.92955e-19	7.31341	SRPX;ARF4;CLIC4;NFIX;NNMT;WDR1;FBLIM1;ADM;FSTL1;PTPRG;LDHB;LDHA;TUBB6;GANAB;CYB5R3;EFEMP1;CALD1;DPYSL2;TIMP2;TSPO;MAP4;TIMP1;FADS1;CTSB;ANXA5;CYBRD1;LAMB1;IGF2R;FOSL2;EHD2;RCN1;BMP1;PALLD;PXDN;ADAM9;VIM;TLN1	Li-Fraumeni Syndrome
MEdarkgreen	EWSFLI1 A673 knockdown GSE60949 up	RNA-Seq_Disease_Gene_and_Drug_Signatures_from_GEO	37/495	1.38292e-21	2.00062e-19	7.32818	NFIX;NNMT;SERPINE2;ADM;PLAT;PLOD1;PPP1R18;FSTL1;ABR;NT5E;LGALS1;CTSL;CALD1;TIMP2;TIMP1;COLGALT1;CTSB;GADD45A;ANXA5;CRIM1;AFAP1;CYBRD1;LAMB1;REXO2;FOSL2;SERPINB6;FOSL1;EHD2;RCN1;PINK1;BMP1;PXDN;ADAM9;FKBP9;ITGA5;VIM;TLN1	Li-Fraumeni Syndrome
MEdarkgreen	INK128 MDA-MB-231 200nM-2hr GSE61375 up	RNA-Seq_Disease_Gene_and_Drug_Signatures_from_GEO	37/498	1.7011e-21	2.01348e-19	7.28404	BCAR3;SRPX;ECM1;PLAT;PRCP;PLOD1;FSTL1;PTPRG;NT5E;GANAB;EFEMP1;TMEM43;SNAPC1;CTSL;TIMP2;TIMP1;IGFBP6;CTSB;GADD45A;CRIM1;LAMB1;EMP3;IGF2R;FOSL1;ARL4C;EHD2;TWSG1;RCN1;FRMD6;AXL;MAFF;SNAI2;ADAM9;ROR1;ITGA5;MFGE8;HBEGF	Li-Fraumeni Syndrome
MEpink	Lysosome Homo sapiens hsa04142	KEGG_2016	10/123	7.98273e-05	0.0233894	4.5042	CD164;AP3M1;CLN3;AP1G2;ATP6AP1;SORT1;GBA;AP3D1;ACP2;SUMF1	Lysosome
MEpurple	16288205-GeneTable3	GeneSigDB	64/930	1.51363e-21	3.23766e-18	3.96641	TMEM45B;DHRS13;ARHGAP8;ST6GALNAC2;CTNND2;ROGDI;C4ORF19;CSAD;ABCC11;RERG;TM7SF2;PREX1;TRPS1;ZXDC;MYB;TMED3;BLNK;EFHD1;ANXA9;ARRDC4;TLE3;GSTO2;MSX2;ARRDC1;LMTK3;IQCE;NME3;RHOH;JMJD8;RHOB;CACNB3;RABEP2;PPDPF;FBP1;FREM2;SHANK2;PPM1H;CACNA1D;GATA3;TOB1;ADCY6;KIAA0556;RAB40C;KLRG2;EPS8L1;RAB11FIP4;TRPM4;SPDEF;NPDC1;SLC35A1;IRX5;C9ORF152;SSH3;SPATA2L;PER2;RSPH1;PPFIBP2;MLPH;HOOK2;ASB8;CHMP2A;PDCD4;PLCH1…	18662380-S3-ESR1
MEpurple	18425577-TableS3a	GeneSigDB	45/481	2.18633e-20	2.33828e-17	5.39222	ATP8A2;ST6GALNAC2;CLSTN2;PIGQ;CTNND2;ROGDI;ITPR1;CACNA1D;GATA3;GATA2;CSAD;TM7SF2;KIAA0556;RHOT2;RAB26;MYB;GOLGA1;ANXA9;ZNF587;CACNG4;SLC19A2;SPDEF;DUSP4;NPDC1;TLE3;SURF1;CISH;MSX2;IRX5;NME3;RHOH;SSH3;RHOB;BCAM;RALGAPB;MLPH;IVD;EEF1A2;RARA;CHMP2A;PDCD4;CD2BP2;RGL2;CARD14;FBP1	18662380-S3-ESR1
MEpurple	16288205-GeneTable2	GeneSigDB	49/866	2.71852e-13	1.9383e-10	3.26121	DHRS13;ZNF296;CLSTN2;CTNND2;ABHD12;PREX1;TRPS1;MYB;BLNK;FBRSL1;ANXA9;TLE3;CISH;SFMBT2;RSAD1;IQCE;NME3;RHOH;DUSP8;RHOB;AR;CACNB3;RABEP2;ERGIC1;SHANK2;SLC24A3;CACNA1D;GATA3;TOB1;ADCY6;KIAA0556;RAB40C;KLRG2;EPS8L1;SPDEF;NPDC1;SLC35A1;DENND4B;C9ORF152;ABCA3;C7ORF26;PBX1;SPATA2L;RSPH1;MLPH;TTC6;ETNK2;ASB8;RGL2	18662380-S3-ESR1
MEpurple	18662380-S3-ESR1	GeneSigDB	26/286	6.25039e-12	3.3424e-09	5.23972	CLSTN2;ROGDI;GATA3;CSAD;TOB1;RERG;PREX1;CYB5R1;RAB26;MYB;ANXA9;ZNF587;SLC19A2;SPDEF;NPDC1;CISH;IRX5;NME3;SSH3;RHOB;AR;MLPH;EEF1A2;RARA;CHMP2A;FBP1	18662380-S3-ESR1
MEorange	ARRDC3-AS1	lncHUB_lncRNA_Co-Expression	6/100	0.000256517	0.0382621	6.81818	SMG1;INO80D;ZNF805;USP45;LCOR;N4BP2L2	ARRDC3-AS1
MEorange	ZNF630-AS1	lncHUB_lncRNA_Co-Expression	6/100	0.000256517	0.0398563	6.81818	BCLAF3;SMG1;INO80D;USP45;LCOR;N4BP2L2	ARRDC3-AS1
MEorange	USP3-AS1	lncHUB_lncRNA_Co-Expression	6/100	0.000256517	0.0415892	6.81818	SMG1;INO80D;USP45;LCOR;ABHD18;N4BP2L2	ARRDC3-AS1
MEorange	RSF1-IT1	lncHUB_lncRNA_Co-Expression	6/100	0.000256517	0.0434796	6.81818	SMG1;INO80D;USP45;LCOR;ABHD18;N4BP2L2	ARRDC3-AS1
MEorange	NADK2-AS1	lncHUB_lncRNA_Co-Expression	6/100	0.000256517	0.0455501	6.81818	SMG1;INO80D;USP45;LCOR;ABHD18;N4BP2L2	ARRDC3-AS1
MEorange	ITGB5-AS1	lncHUB_lncRNA_Co-Expression	6/100	0.000256517	0.0478276	6.81818	SMG1;INO80D;ZNF805;USP45;LCOR;N4BP2L2	ARRDC3-AS1
MEdarkorange	H3K27ac H1 Derived Mesenchymal Stem Cells	Epigenomics_Roadmap_HM_ChIP-seq	113/6370	2.53247e-19	9.69936e-17	2.03901	VPS29;CMAS;TMEM183A;WDSUB1;FBXO28;C1ORF131;UBP1;ARID4B;TTF2;TOMM20;TATDN3;HMGN5;IPO9;PPP4R2;SLC25A40;TRAPPC11;TXNL4A;FBXO8;GIN1;ANGEL2;COG2;DICER1;ATG14;HDHD2;THAP2;THAP6;TRIM13;ANAPC4;ZNF830;IDI1;TMEM87A;MEAF6;MRPL19;KLHL12;LIAS;ZNF24;RLF;KRCC1;GMCL1;TPR;RPRD1A;ZBED6;HOXC8;TRMT1L;CDK17;EDEM3;HOMER1;CEP350;PAFAH2;COPS4;AIMP1;TSGA10;TBCK;COPS2;RCOR3;KIAA0825;BMPR1A;NVL;SNAP23;PIK3C2A;COX7C;MRPL42;…	H3K27ac H1 Derived MSC
MEdarkorange	H3K27ac H9	Epigenomics_Roadmap_HM_ChIP-seq	107/6048	1.2097e-17	2.31657e-15	2.03354	TMEM183A;WDSUB1;FBXO28;UBP1;ARID4B;TTF2;TOMM20;TATDN3;HMGN5;IPO9;PPP4R2;SLC25A40;TRAPPC11;FBXO8;SLC30A9;GIN1;ANGEL2;COG2;DNAJB14;DICER1;SDHD;ATG14;HDHD2;THAP2;THAP6;RNF125;ZC3H11A;TRIM13;ZNF830;IDI1;TMEM87A;MEAF6;KLHL12;LIAS;ZNF24;RLF;KRCC1;GMCL1;TPR;RPRD1A;ZBED6;TRMT1L;ZNF267;CDK17;HOMER1;CBX3;CEP350;COPS4;AIMP1;TSGA10;TBCK;RPS27;COPS2;RCOR3;KIAA0825;MTMR10;NVL;ZC3H8;COX7C;MRPL42;MAN1A2;SCRN3;CA…	H3K27ac H1 Derived MSC
MEdarkorange	H3K27ac iPS DF 19.11	Epigenomics_Roadmap_HM_ChIP-seq	123/7920	7.64404e-17	9.75889e-15	1.78509	VPS29;CMAS;TMEM183A;WDSUB1;FBXO28;C1ORF131;UBP1;TTF2;TOMM20;IKZF5;HMGN5;IPO9;PPP4R2;SLC25A40;TRAPPC11;TXNL4A;FBXO8;SLC30A9;GIN1;ANGEL2;COG2;DNAJB14;DICER1;SDHD;ATG14;HDHD2;THAP2;THAP6;RNF125;TRIM13;ANAPC4;ZNF830;TMEM87A;MEAF6;MRPL19;KLHL12;UBR1;ZNF24;RLF;KRCC1;GMCL1;TPR;RPRD1A;ZBED6;TRMT1L;ZNF267;CDK17;EDEM3;CBX3;CEP350;PAFAH2;COPS4;AIMP1;TSGA10;TBCK;RPS27;COPS2;RCOR3;BMPR1B;KIAA0825;MTMR10;COX7C…	H3K27ac H1 Derived MSC
MEdarkorange	H2BK5ac H1	Epigenomics_Roadmap_HM_ChIP-seq	119/7863	6.51055e-15	4.98708e-13	1.73956	CMAS;TMEM183A;WDSUB1;FBXO28;UBP1;ARID4B;TTF2;TOMM20;TATDN3;HMGN5;IPO9;PPP4R2;SLC25A40;TXNL4A;FBXO8;SLC30A9;GIN1;ANGEL2;COG2;DICER1;SDHD;ATG14;HDHD2;THAP2;THAP6;RNF125;ZC3H11A;TRIM13;ANAPC4;ZNF830;ARL8A;IDI1;TMEM87A;MEAF6;MRPL19;KLHL12;UBR1;LIAS;ZNF24;RLF;GMCL1;TPR;RPRD1A;TRMT1L;CDK17;EDEM3;HOMER1;CBX3;CEP350;PAFAH2;COPS4;AIMP1;TSGA10;TBCK;RPS27;COPS2;KIAA0825;MTMR10;NVL;COX7C;MRPL42;CASP3;DHX15;T…	H3K27ac H1 Derived MSC
MEdarkorange	H3K4ac IMR90	Epigenomics_Roadmap_HM_ChIP-seq	109/6751	5.32145e-15	5.09529e-13	1.85583	VPS29;CMAS;TMEM183A;WDSUB1;FBXO28;C1ORF131;UBP1;ARID4B;TOMM20;TATDN3;HMGN5;IPO9;PPP4R2;TRAPPC11;TXNL4A;FBXO8;SLC30A9;GIN1;ANGEL2;DNAJB14;DICER1;SDHD;ATG14;HDHD2;THAP2;THAP6;ZC3H11A;TRIM13;ANAPC4;ZNF830;ARL8A;TMEM87A;MEAF6;MRPL19;KLHL12;UBR1;LIAS;ZNF24;RLF;KRCC1;TPR;RPRD1A;ZBED6;TRMT1L;CDK17;CBX3;CEP350;PAFAH2;COPS4;AIMP1;TSGA10;TBCK;LPAR6;COPS2;RCOR3;BMPR1A;MTMR10;NVL;SNAP23;COX7C;MRPL42;MAN1A2;S…	H3K27ac H1 Derived MSC
MEdarkorange	H3K27ac CD4 Memory Primary Cells	Epigenomics_Roadmap_HM_ChIP-seq	133/9606	1.35923e-14	7.43693e-13	1.59144	CMAS;TMEM183A;WDSUB1;C1ORF131;UBP1;ARID4B;TTF2;TOMM20;IKZF5;TATDN3;HMGN5;IPO9;SLC25A40;TRAPPC11;TXNL4A;FBXO8;SLC30A9;GIN1;ANGEL2;COG2;DICER1;SDHD;ATG14;HDHD2;THAP2;THAP6;RNF125;ZC3H11A;TRIM13;ANAPC4;ZNF830;ARL8A;IDI1;TMEM87A;MEAF6;MRPL19;KLHL12;UBR1;LIAS;ZNF24;RLF;KRCC1;GMCL1;TPR;RPRD1A;ZBED6;TRMT1L;CDK17;EDEM3;CBX3;CEP350;PAFAH2;COPS4;AIMP1;TSGA10;TBCK;COPS2;RCOR3;KIAA0825;BMPR1A;MTMR10;NVL;SNAP…	H3K27ac H1 Derived MSC
MEdarkorange	H3K27ac CD4 Naive Primary Cells	Epigenomics_Roadmap_HM_ChIP-seq	132/9467	1.18705e-14	7.57735e-13	1.60266	VPS29;CMAS;TMEM183A;WDSUB1;FBXO28;C1ORF131;UBP1;ARID4B;TTF2;TOMM20;IKZF5;TATDN3;HMGN5;IPO9;PPP4R2;SLC25A40;TRAPPC11;TXNL4A;FBXO8;SLC30A9;GIN1;ANGEL2;COG2;DICER1;SDHD;ATG14;HDHD2;THAP2;THAP6;RNF125;ZC3H11A;TRIM13;ANAPC4;ZNF830;ARL8A;IDI1;MEAF6;MRPL19;KLHL12;UBR1;LIAS;ZNF24;RLF;GMCL1;TPR;RPRD1A;TRMT1L;CDK17;EDEM3;HOMER1;CBX3;CEP350;PAFAH2;COPS4;AIMP1;TSGA10;TBCK;COPS2;RCOR3;KIAA0825;BMPR1A;MTMR10;N…	H3K27ac H1 Derived MSC
MEdarkorange	H3K27ac Mobilized CD34 Primary Cells	Epigenomics_Roadmap_HM_ChIP-seq	130/9300	2.69667e-14	1.29103e-12	1.60672	CMAS;TMEM183A;WDSUB1;FBXO28;C1ORF131;UBP1;ARID4B;TTF2;TOMM20;IKZF5;TATDN3;HMGN5;IPO9;SLC25A40;TRAPPC11;TXNL4A;FBXO8;SLC30A9;GIN1;ANGEL2;COG2;DICER1;SDHD;ATG14;HDHD2;THAP2;THAP6;RNF125;ZC3H11A;ANAPC4;ZNF830;ARL8A;IDI1;TMEM87A;MEAF6;MRPL19;KLHL12;UBR1;LIAS;ZNF24;KRCC1;GMCL1;TPR;RPRD1A;ZBED6;EDEM3;HOMER1;CBX3;CEP350;PAFAH2;COPS4;AIMP1;TSGA10;TBCK;COPS2;RCOR3;KIAA0825;BMPR1A;MTMR10;SNAP23;ZC3H8;BMI1;…	H3K27ac H1 Derived MSC
MEdarkorange	H3K56ac IMR90	Epigenomics_Roadmap_HM_ChIP-seq	98/5790	3.62225e-14	1.54147e-12	1.94549	CMAS;TMEM183A;WDSUB1;C1ORF131;UBP1;ARID4B;TOMM20;TATDN3;HMGN5;IPO9;SLC25A40;TRAPPC11;FBXO8;SLC30A9;GIN1;ANGEL2;COG2;DNAJB14;DICER1;SDHD;ATG14;HDHD2;THAP2;THAP6;ZC3H11A;TRIM13;ANAPC4;ZNF830;TMEM87A;MEAF6;KLHL12;UBR1;LIAS;RLF;KRCC1;GMCL1;TPR;RPRD1A;TRMT1L;CDK17;CBX3;CEP350;COPS4;AIMP1;TSGA10;TBCK;COPS2;RCOR3;KIAA0825;BMPR1A;NVL;COX7C;MRPL42;MAN1A2;SCRN3;CASP3;DHX15;TIMM17A;SS18;PRMT7;RBM15;EXOC8;GG…	H3K27ac H1 Derived MSC
MEdarkorange	H3K27ac CD8 Naive Primary Cells	Epigenomics_Roadmap_HM_ChIP-seq	115/7635	6.84128e-14	2.62021e-12	1.73129	VPS29;CMAS;TMEM183A;WDSUB1;FBXO28;C1ORF131;UBP1;ARID4B;TOMM20;TATDN3;HMGN5;IPO9;SLC25A40;TRAPPC11;FBXO8;SLC30A9;GIN1;COG2;DNAJB14;SDHD;ATG14;HDHD2;THAP2;THAP6;RNF125;TRIM13;ZNF830;ARL8A;TMEM87A;MEAF6;MRPL19;KLHL12;UBR1;LIAS;ZNF24;RLF;KRCC1;GMCL1;TPR;RPRD1A;ZBED6;TRMT1L;EDEM3;CEP350;COPS4;AIMP1;TSGA10;TBCK;COPS2;RCOR3;KIAA0825;BMPR1A;MTMR10;NVL;BMI1;COX7C;MRPL42;MAN1A2;SCRN3;CASP3;DHX15;TIMM17A;FL…	H3K27ac H1 Derived MSC
MEdarkorange	H4K5ac IMR90	Epigenomics_Roadmap_HM_ChIP-seq	118/8066	1.78532e-13	6.21616e-12	1.68153	VPS29;CMAS;TMEM183A;WDSUB1;FBXO28;C1ORF131;UBP1;TOMM20;TATDN3;HMGN5;IPO9;PPP4R2;TRAPPC11;TXNL4A;FBXO8;SLC30A9;GIN1;ANGEL2;COG2;DICER1;SDHD;ATG14;HDHD2;THAP2;THAP6;ZC3H11A;TRIM13;ANAPC4;ZNF830;ARL8A;IDI1;TMEM87A;MEAF6;MRPL19;KLHL12;UBR1;LIAS;ZNF24;RLF;KRCC1;GMCL1;TPR;RPRD1A;ZBED6;TRMT1L;CDK17;EDEM3;CBX3;CEP350;PAFAH2;COPS4;AIMP1;TSGA10;TBCK;COPS2;RCOR3;KIAA0825;BMPR1A;MTMR10;NVL;ZC3H8;BMI1;COX7C;M…	H3K27ac H1 Derived MSC
MEdarkorange	H3K9ac Colonic Mucosa	Epigenomics_Roadmap_HM_ChIP-seq	126/9014	1.9873e-13	6.3428e-12	1.6067	VPS29;TMEM183A;WDSUB1;FBXO28;C1ORF131;UBP1;ARID4B;TTF2;TOMM20;IKZF5;TATDN3;HMGN5;IPO9;PPP4R2;SLC25A40;TRAPPC11;TXNL4A;FBXO8;SLC30A9;GIN1;ANGEL2;DNAJB14;DICER1;SDHD;ATG14;HDHD2;THAP2;THAP6;RNF125;ZC3H11A;ANAPC4;ZNF830;ARL8A;IDI1;TMEM87A;MRPL19;KLHL12;LIAS;ZNF24;RLF;TPR;RPRD1A;ZBED6;TRMT1L;CDK17;EDEM3;HOMER1;CEP350;PAFAH2;COPS4;TSGA10;TBCK;COPS2;RCOR3;KIAA0825;BMPR1A;EDA;NVL;ZC3H8;BMI1;COX7C;SDR16C…	H3K27ac H1 Derived MSC
MEdarkorange	H3K9ac Penis Foreskin Keratinocyte Primary Cells	Epigenomics_Roadmap_HM_ChIP-seq	124/8794	2.40085e-13	7.07326e-12	1.62075	CMAS;TMEM183A;WDSUB1;FBXO28;C1ORF131;UBP1;ARID4B;TTF2;TOMM20;IKZF5;TATDN3;HMGN5;PPP4R2;SLC25A40;TRAPPC11;TXNL4A;FBXO8;SLC30A9;GIN1;ANGEL2;COG2;DICER1;SDHD;ATG14;HDHD2;THAP6;RNF125;ZC3H11A;TRIM13;ANAPC4;ZNF830;ARL8A;IDI1;TMEM87A;MEAF6;MRPL19;KLHL12;ZNF24;RLF;GMCL1;TPR;RPRD1A;TRMT1L;ZNF267;CDK17;EDEM3;HOMER1;CBX3;CEP350;PAFAH2;COPS4;AIMP1;TSGA10;TBCK;RPS27;BMPR1B;KIAA0825;BMPR1A;MTMR10;EDA;NVL;ZC3H…	H3K27ac H1 Derived MSC
MEthistle2	Hs Electron Transport Chain WP111 20917	WikiPathways_2013	12/98	1.44181e-13	2.39341e-11	23.1036	MT-ND6;MT-ATP6;MT-ND4;MT-ND5;MT-CO1;MT-CO2;MT-CO3;MT-ND2;MT-CYB;MT-ND3;MT-ATP8;MT-ND1	Hs ETC
MElightpink3	Retinol metabolism Homo sapiens hsa00830	KEGG_2016	4/65	5.57559e-05	0.0163365	19.2308	UGT2B15;UGT2B17;DHRS4L2;DHRS4	Retinol metabolism
MEblue2	Cell Cycle, Mitotic Homo sapiens R-HSA-69278	Reactome_2016	10/462	5.84756e-06	0.00447339	6.01251	HAUS8;MCM8;NCAPH2;MIS12;BIRC5;CENPM;SPDL1;FBXO5;TYMS;TUBB4A	Cell Cycle
MEblue2	Cell Cycle Homo sapiens R-HSA-1640170	Reactome_2016	11/566	5.35569e-06	0.00819421	5.39851	MIS18A;HAUS8;MCM8;NCAPH2;MIS12;BIRC5;CENPM;SPDL1;FBXO5;TYMS;TUBB4A	Cell Cycle
MEcoral	TNF signaling pathway Homo sapiens hsa04668	KEGG_2016	5/110	1.40308e-05	0.00411103	16.2338	AKT3;TNFAIP3;PIK3CD;ICAM1;ATF4	TNF signaling
MEcoral	Estrogen signaling pathway Homo sapiens hsa04915	KEGG_2016	4/99	0.000170284	0.0249466	14.43	GNAO1;AKT3;PIK3CD;ATF4	TNF signaling
MEcoral	Cholinergic synapse Homo sapiens hsa04725	KEGG_2016	4/111	0.000264263	0.0258096	12.87	GNAO1;AKT3;PIK3CD;ATF4	TNF signaling
MEcoral	Adrenergic signaling in cardiomyocytes Homo sapiens hsa04261	KEGG_2016	4/148	0.000784354	0.0459631	9.65251	AKT3;PIK3CD;SLC8A1;ATF4	TNF signaling
MEnavajowhite2	chr7	Chromosome_Location_hg19	30/1295	9.89826e-13	3.56337e-11	4.54236	RBM48;MEPCE;SRRT;GTPBP10;MRM2;CYP3A7;ORC5;AP4M1;KRIT1;PMPCB;MTERF1;DUS4L;MEST;GTF2I;NDUFA5;PNPLA8;LMTK2;PEX1;PUS7;FAM133B;RINT1;LSM8;DNAJC2;AKAP9;CAPZA2;CBLL1;DLD;ZNF277;SLC25A13;EIF3B	chr7
MEplum1	HDR through Single Strand Annealing (SSA) Homo sapiens R-HSA-5685938	Reactome_2016	5/37	3.96158e-06	0.00606122	20.79	BARD1;RMI2;RAD51;ERCC4;TOPBP1	Homology Directed Repair
MEplum1	Homology Directed Repair Homo sapiens R-HSA-5693538	Reactome_2016	7/118	1.20755e-05	0.0061585	9.12647	BARD1;RMI2;RAD51;ERCC4;POLE2;BRCC3;TOPBP1	Homology Directed Repair
MEplum1	HDR through Homologous Recombination (HR) or Single Strand Annealing (SSA) Homo sapiens R-HSA-5693567	Reactome_2016	7/112	8.5693e-06	0.00655552	9.61538	BARD1;RMI2;RAD51;ERCC4;POLE2;BRCC3;TOPBP1	Homology Directed Repair
MEplum1	DNA Double-Strand Break Repair Homo sapiens R-HSA-5693532	Reactome_2016	7/145	4.57388e-05	0.0174951	7.42706	BARD1;RMI2;RAD51;ERCC4;POLE2;BRCC3;TOPBP1	Homology Directed Repair
MEplum1	HDR through Homologous Recombination (HRR) Homo sapiens R-HSA-5685942	Reactome_2016	5/64	6.02238e-05	0.0184285	12.0192	BARD1;RMI2;RAD51;POLE2;TOPBP1	Homology Directed Repair
MEplum1	Presynaptic phase of homologous DNA pairing and strand exchange Homo sapiens R-HSA-5693616	Reactome_2016	4/39	0.000117513	0.0299659	15.7791	BARD1;RMI2;RAD51;TOPBP1	Homology Directed Repair
MEplum1	Homologous DNA Pairing and Strand Exchange Homo sapiens R-HSA-5693579	Reactome_2016	4/42	0.000157526	0.0344306	14.652	BARD1;RMI2;RAD51;TOPBP1	Homology Directed Repair
MEskyblue	estradiol homo sapiens gpl570 gse23610 chdir up	Drug_Perturbations_from_GEO_2014	75/3327	6.62535e-17	4.62449e-14	2.62126	MAST4;SETD7;CISD1;NOC2L;ADO;FBXO22;MRPL35;MTO1;OPA1;OGFOD1;ZNF207;DLEU1;GNPNAT1;KIF21A;DLAT;NUDT15;EARS2;CCT3;USP7;PARP1;DNAAF2;IMP3;SLC30A5;NIPA2;SHQ1;NEMF;PSME3;TFAM;STRAP;TTLL12;UQCRC2;ATF5;UMPS;DCTN5;STOML2;RRN3;IREB2;UTP23;MGST2;DDX21;ABHD5;PIK3R1;MTIF3;NOP9;TM9SF3;AKAP1;HSPD1;NOL6;NLN;HECTD1;PSMB5;SPATA5L1;BAG1;PMVK;PCBP2;POLR2D;SAP18;TMEM209;PDSS1;NOP14;CPSF6;CHURC1;NEK4;PTGES3;TNFRSF10A;L…	Estradiol_2
MEskyblue1	MED4-AS1	lncHUB_lncRNA_Co-Expression	9/100	4.52652e-10	1.68794e-06	20.9302	CDK8;NDFIP2;HSPH1;PPA1;ZDHHC20;EXOSC8;UCHL3;KPNA3;OBI1	MED4-AS1
MEthistle3	MUC5B-AS1	lncHUB_lncRNA_Co-Expression	6/100	1.24778e-06	0.00465296	17.3913	EHF;MUC1;BPIFB1;ATP8B1;PLEKHS1;FUT2	VIPR1-AS1
MEthistle3	VIPR1-AS1	lncHUB_lncRNA_Co-Expression	5/100	2.46401e-05	0.0459415	14.4928	GK5;EHF;CASP7;SLC35A3;ATP8B1	VIPR1-AS1
MEyellow	Extracellular matrix organization Homo sapiens R-HSA-1474244	Reactome_2016	28/283	2.13428e-12	3.26544e-09	5.06087	COL16A1;ITGB5;LOXL3;LTBP1;NID2;ADAMTS4;EFEMP2;IBSP;ADAMTS1;SERPINH1;NCAM1;JAM3;LAMB2;FN1;BGN;COL1A1;MFAP5;MMP11;MFAP4;COL1A2;LOX;P4HA1;P4HA2;COL7A1;ITGA11;ITGA8;COL6A3;FBN1	Collagen Formation
MEyellow	Elastic fibre formation Homo sapiens R-HSA-1566948	Reactome_2016	9/41	7.66816e-08	5.86615e-05	11.2282	MFAP5;MFAP4;EFEMP2;ITGB5;LOX;LOXL3;ITGA8;LTBP1;FBN1	Collagen Formation
MEyellow	Collagen formation Homo sapiens R-HSA-1474290	Reactome_2016	10/85	6.17297e-06	0.00314821	6.01775	COL1A1;COL16A1;COL1A2;LOX;P4HA1;P4HA2;COL7A1;LOXL3;SERPINH1;COL6A3	Collagen Formation
MEyellow	Molecules associated with elastic fibres Homo sapiens R-HSA-2129379	Reactome_2016	6/30	2.14402e-05	0.00820087	10.2302	MFAP5;MFAP4;EFEMP2;ITGB5;ITGA8;LTBP1	Collagen Formation
MEyellow	Collagen biosynthesis and modifying enzymes Homo sapiens R-HSA-1650814	Reactome_2016	8/63	3.00802e-05	0.00920454	6.49535	COL1A1;COL16A1;COL1A2;P4HA1;P4HA2;COL7A1;SERPINH1;COL6A3	Collagen Formation
MEyellow	Integrin cell surface interactions Homo sapiens R-HSA-216083	Reactome_2016	8/67	4.73302e-05	0.010345	6.10757	COL16A1;ITGB5;IBSP;ITGA11;ITGA8;FN1;JAM3;FBN1	Collagen Formation
MEyellow	Unfolded Protein Response (UPR) Homo sapiens R-HSA-381119	Reactome_2016	9/86	4.64014e-05	0.0118324	5.353	SEC61A1;HSPA5;GFPT1;PPP2R5B;ASNS;SRPRB;HYOU1;PDIA5;HSP90B1	Collagen Formation
MEyellow	IRE1alpha activates chaperones Homo sapiens R-HSA-381070	Reactome_2016	7/55	9.35511e-05	0.0178916	6.51011	SEC61A1;HSPA5;GFPT1;PPP2R5B;SRPRB;HYOU1;PDIA5	Collagen Formation
