## Supplemental Table 4 for "Identification of phenotype-specific networks from paired gene expression-cell shape imaging data"

### Sheet: STable1
Supplementary Table 4. Table showing the significant overlaps (Fischer’s exact test P<0.1) between TRRUST TF regulome and gene expression modules, with predicted sign and significance.
Module Name	TF	TF targets	Annotated Sign	P value	adj P value
Retinol metabolism	FOXA1	TFF1, RET, UGT2B15, UGT2B17	Unknown	6.17776e-05	0.00568354
ECM organisation	HOXB7	MMP2, WNT5A, FGF2, THBS2, PDGFA	Activation	4.08466e-05	0.00996658
Rap1 signaling	ZFP36	VEGFA, IL6, LATS2	Repression	9.32063e-05	0.0192005
MAL2-AS1	HIPK2	TP53, CTBP2	Activation	0.000174786	0.0260431
Estradiol_2	NPM1	ATF5, USP7	Repression	0.000927627	0.0426708
Hedgehog 'off' state	PRDM2	KMT5A	Unknown	0.00321027	0.0449438
CPEB2-DT	IKZF1	FGFR4	Activation	0.00321027	0.0449438
Lavenderblush2	ETV6	BBC3	Activation	0.00360866	0.0469125
Insulin Signaling	APBB1	GMPS	Repression	0.0024077	0.0505618
MED4-AS1	NFE2L2	GCLC, NQO1	Repression	0.000953683	0.0524525
chr16q24	E2F1	FANCA	Activation	0.0545746	0.0545746
Retinol metabolism	ESR1	ZFHX3, TFF1, RET, UGT2B15	Activation	0.000602892	0.0554661
CPEB2-DT	ATF2	POLB, ST3GAL5	Activation	0.00400353	0.0560494
ZRANB2-AS1	JUN	BECN1	Activation	0.062199	0.062199
Hs ETC	BRCA2	PSMD3	Unknown	0.00640895	0.0640895
Krueppel-associated box _1	FOXP3	USP21	Activation	0.0143768	0.0862606
CPEB2-DT	MKL1	SCAI	Repression	0.00641152	0.0897613
CPEB2-DT	ETV6	GAS2	Repression	0.00641152	0.0897613
Lavenderblush2	PAX6	PDHX	Repression	0.00720862	0.0937121
MED4-AS1	SREBF2	HMGCR, FDPS	Repression	0.00180318	0.099175
