## Supplemental Table 6 for "Identification of phenotype-specific networks from paired gene expression-cell shape imaging data"

### Sheet: Supp_pathway_specific
Supplementary Table 6. Table showing pathway specific p-values from a permutation-based significance testing procedure for signaling pathway identification.
		EnrichR Significance testing					Pathway specific permutation testing
Module Name	Pathway	Overlap	P.value	Adj.P.value	Odds.Ratio	Genes	Pathway specific p.value	pathway specific FDR adjusted p value
MEdarkgreen	PTK6 Expression Homo sapiens R-HSA-8849473	1/5	0.00698104	0.0430004	184.889	HIF1A	0	0
MEdarkgreen	PTK6 promotes HIF1A stabilization Homo sapiens R-HSA-8857538	1/7	0.00976029	0.0477765	123.247	HIF1A	0	0
MEsaddlebrown	PTK6 promotes HIF1A stabilization Homo sapiens R-HSA-8857538	1/7	0.0166819	0.0441471	70.7305	HIF1A	0	0
MEblue	Signaling by BMP Homo sapiens R-HSA-201451	1/23	0.00916455	0.0122194	129.675	SMAD1	0.001	0.01675
MElightpink3	Beta-catenin phosphorylation cascade Homo sapiens R-HSA-196299	1/17	0.00508974	0.0150937	249.725	CTNNB1	0.001	0.01675
MElightpink3	Disassembly of the destruction complex and recruitment of AXIN to the membrane Homo sapiens R-HSA-4641262	1/31	0.00926509	0.0227657	133.093	CTNNB1	0.001	0.01675
MElightpink3	RHO GTPases activate IQGAPs Homo sapiens R-HSA-5626467	1/11	0.00329583	0.0128837	399.68	CTNNB1	0.001	0.01675
MElightpink3	VEGFR2 mediated vascular permeability Homo sapiens R-HSA-5218920	1/27	0.00807363	0.0223978	153.6	CTNNB1	0.001	0.01675
MEpink	p75NTR negatively regulates cell cycle via SC1 Homo sapiens R-HSA-193670	1/6	0.00628419	0.0225765	199.74	HDAC2	0.001	0.01675
MEskyblue1	Signaling by BMP Homo sapiens R-HSA-201451	1/23	0.00229869	0.00772722	908	SMAD4	0.001	0.01675
MEyellow	Signaling by BMP Homo sapiens R-HSA-201451	1/23	0.00459235	0.0137771	302.636	SMAD4	0.001	0.01675
MEyellow4	Regulated proteolysis of p75NTR Homo sapiens R-HSA-193692	1/10	0.00399365	0.0327557	317.19	RELA	0.001	0.01675
MElightpink3	p75NTR negatively regulates cell cycle via SC1 Homo sapiens R-HSA-193670	1/6	0.00179884	0.01105	799.56	HDAC3	0.002	0.0191429
MEmagenta	Binding of TCF/LEF:CTNNB1 to target gene promoters Homo sapiens R-HSA-4411364	1/7	0.00906584	0.037369	133.12	MYC	0.002	0.0191429
MEpink	Repression of WNT target genes Homo sapiens R-HSA-4641265	1/14	0.0146047	0.0422882	76.7923	TCF7L2	0.002	0.0191429
MEskyblue	Downregulation of SMAD2/3:SMAD4 transcriptional activity Homo sapiens R-HSA-2173795	2/23	0.0111788	0.0281067	13.6915	NCOR1;HDAC1	0.002	0.0191429
MEskyblue	p75NTR negatively regulates cell cycle via SC1 Homo sapiens R-HSA-193670	2/6	0.000716442	0.00276107	71.942	HDAC2;HDAC1	0.002	0.0191429
MEyellow	Signaling by Activin Homo sapiens R-HSA-1502540	1/13	0.00259762	0.0107152	555.111	SMAD4	0.002	0.0191429
MEyellow	TGF-beta receptor signaling activates SMADs Homo sapiens R-HSA-2173789	1/32	0.00638506	0.0162082	214.677	SMAD4	0.002	0.0191429
MEyellow4	Deactivation of the beta-catenin transactivating complex Homo sapiens R-HSA-3769402	1/42	0.0166798	0.0431964	69.5157	SOX2	0.002	0.0191429
MEyellow4	NF-kB is activated and signals survival Homo sapiens R-HSA-209560	1/13	0.00518902	0.0327557	237.857	RELA	0.002	0.0191429
MEsaddlebrown	Signaling by Activin Homo sapiens R-HSA-1502540	2/13	0.000432571	0.00196148	78.8182	SMAD4;SMAD3	0.003	0.0223333
MEsaddlebrown	TGF-beta receptor signaling activates SMADs Homo sapiens R-HSA-2173789	2/32	0.00267193	0.00936957	28.8725	SMAD4;SMAD3	0.003	0.0223333
MEskyblue1	Signaling by Activin Homo sapiens R-HSA-1502540	1/13	0.00129958	0.00772722	1665.5	SMAD4	0.003	0.0223333
MEskyblue1	TGF-beta receptor signaling activates SMADs Homo sapiens R-HSA-2173789	1/32	0.00319747	0.00772722	644.097	SMAD4	0.003	0.0223333
MEyellow	Downregulation of SMAD2/3:SMAD4 transcriptional activity Homo sapiens R-HSA-2173795	1/23	0.00459235	0.0137771	302.636	SMAD4	0.003	0.0223333
MEyellow4	p75NTR signals via NF-kB Homo sapiens R-HSA-193639	1/16	0.00638314	0.0358165	190.257	RELA	0.003	0.0223333
MEmagenta	NOTCH2 intracellular domain regulates transcription Homo sapiens R-HSA-2197563	1/12	0.015493	0.0484875	72.5927	EP300	0.004	0.0243636
MEplum1	Binding of TCF/LEF:CTNNB1 to target gene promoters Homo sapiens R-HSA-4411364	1/7	0.0128802	0.0297853	92.3935	MYC	0.004	0.0243636
MEsaddlebrown	Downregulation of SMAD2/3:SMAD4 transcriptional activity Homo sapiens R-HSA-2173795	2/23	0.00138178	0.00519153	41.265	SMAD4;SMAD3	0.004	0.0243636
MEskyblue	FGFR2 alternative splicing Homo sapiens R-HSA-6803529	2/26	0.0141652	0.0346261	11.9783	POLR2A;GTF2F1	0.004	0.0243636
MEskyblue1	Downregulation of SMAD2/3:SMAD4 transcriptional activity Homo sapiens R-HSA-2173795	1/23	0.00229869	0.00772722	908	SMAD4	0.004	0.0243636
MEyellow	Deactivation of the beta-catenin transactivating complex Homo sapiens R-HSA-3769402	1/42	0.00837411	0.0170272	162.236	SOX2	0.004	0.0243636
MEsaddlebrown	PTK6 Expression Homo sapiens R-HSA-8849473	2/5	5.61412e-05	0.000509143	289.116	EPAS1;HIF1A	0.005	0.0295588
MEdarkorange	FGFR2 alternative splicing Homo sapiens R-HSA-6803529	2/26	0.0114178	0.0310564	13.4492	POLR2A;GTF2F1	0.006	0.0309231
MElightpink3	Nuclear signaling by ERBB4 Homo sapiens R-HSA-1251985	1/39	0.0116444	0.0256679	105.032	ESR1	0.006	0.0309231
MEskyblue	p75 NTR receptor-mediated signalling Homo sapiens R-HSA-193704	3/83	0.0205343	0.0475531	5.41423	HDAC2;HDAC1;RELA	0.006	0.0309231
MEskyblue	Repression of WNT target genes Homo sapiens R-HSA-4641265	2/14	0.00418968	0.0111052	23.971	TCF7L2;HDAC1	0.006	0.0309231
MEyellow4	Pre-NOTCH Transcription and Translation Homo sapiens R-HSA-1912408	1/41	0.0162855	0.0431964	71.2571	E2F1	0.006	0.0309231
MEbrown4	FGFR2 alternative splicing Homo sapiens R-HSA-6803529	2/26	0.00925288	0.0275451	15.0485	POLR2A;GTF2F1	0.007	0.0312667
MElightpink3	Degradation of beta-catenin by the destruction complex Homo sapiens R-HSA-195253	2/82	0.000246434	0.00235481	124.463	LEF1;CTNNB1	0.007	0.0312667
MElightpink3	p75 NTR receptor-mediated signalling Homo sapiens R-HSA-193704	1/83	0.024646	0.0359246	48.5659	HDAC3	0.007	0.0312667
MElightpink3	Repression of WNT target genes Homo sapiens R-HSA-4641265	2/14	6.81397e-06	0.000293001	832.583	LEF1;CTNNB1	0.007	0.0312667
MElightsteelblue1	FGFR2 alternative splicing Homo sapiens R-HSA-6803529	2/26	0.00817288	0.024027	16.0769	POLR2A;GTF2F1	0.007	0.0312667
MEplum1	NOTCH2 intracellular domain regulates transcription Homo sapiens R-HSA-2197563	1/12	0.0219813	0.0451815	50.3838	EP300	0.007	0.0312667
MElightpink3	Beta-catenin independent WNT signaling Homo sapiens R-HSA-3858494	2/144	0.000757713	0.00651633	69.9014	LEF1;CTNNB1	0.008	0.0335
MElightpink3	Ca2+ pathway Homo sapiens R-HSA-4086398	2/61	0.000136175	0.00167301	168.941	LEF1;CTNNB1	0.008	0.0335
MEskyblue	Signaling by NOTCH2 Homo sapiens R-HSA-1980145	2/32	0.0210369	0.0482096	9.57971	CREB1;EP300	0.008	0.0335
MElightpink3	Deactivation of the beta-catenin transactivating complex Homo sapiens R-HSA-3769402	2/42	6.42317e-05	0.00110478	249.425	LEF1;CTNNB1	0.009	0.03618
MEsaddlebrown	Signaling by PTK6 Homo sapiens R-HSA-8848021	2/67	0.0112922	0.0333692	13.3023	EPAS1;HIF1A	0.009	0.03618
MEnavajowhite2	FGFR2 alternative splicing Homo sapiens R-HSA-6803529	2/26	0.00743899	0.0213661	16.9014	POLR2A;GTF2F1	0.01	0.0386538
MEpink	NOTCH2 intracellular domain regulates transcription Homo sapiens R-HSA-2197563	1/12	0.0125308	0.037984	90.7636	EP300	0.01	0.0386538
MEcoral	NF-kB is activated and signals survival Homo sapiens R-HSA-209560	2/13	2.33821e-06	1.81212e-05	1816.82	RELA;NFKB1	0.012	0.0402
MEcoral	p75NTR signals via NF-kB Homo sapiens R-HSA-193639	2/16	3.59655e-06	2.22986e-05	1427.29	RELA;NFKB1	0.012	0.0402
MEcoral	Regulated proteolysis of p75NTR Homo sapiens R-HSA-193692	2/10	1.34923e-06	1.3942e-05	2498.5	RELA;NFKB1	0.011	0.0402
MElightpink3	Signaling by NOTCH1 Homo sapiens R-HSA-1980143	1/72	0.021409	0.0323013	56.1211	HDAC3	0.012	0.0402
MEmagenta	Pre-NOTCH Expression and Processing Homo sapiens R-HSA-1912422	2/57	0.00248207	0.0155037	30.1803	E2F1;EP300	0.012	0.0402
MEmediumpurple3	FGFR2 alternative splicing Homo sapiens R-HSA-6803529	2/26	0.00371705	0.0149881	24.3946	POLR2A;GTF2F1	0.012	0.0402
MEmediumpurple3	Formation of the beta-catenin:TCF transactivating complex Homo sapiens R-HSA-201722	2/58	0.0175939	0.0417577	10.438	MYC;EP300	0.011	0.0402
MEskyblue	Nuclear Events (kinase and transcription factor activation) Homo sapiens R-HSA-198725	2/24	0.0121396	0.0301776	13.0685	CREB1;ELK1	0.012	0.0402
MEdarkgreen	Signaling by NOTCH Homo sapiens R-HSA-157118	2/122	0.0125776	0.0495917	12.7256	HIF1A;TP53	0.013	0.0408281
MElightpink3	NOTCH1 Intracellular Domain Regulates Transcription Homo sapiens R-HSA-2122947	1/47	0.014019	0.0280381	86.7304	HDAC3	0.013	0.0408281
MEmagenta	Pre-NOTCH Transcription and Translation Homo sapiens R-HSA-1912408	2/41	0.00129163	0.012127	42.5962	E2F1;EP300	0.013	0.0408281
MEskyblue	Nuclear signaling by ERBB4 Homo sapiens R-HSA-1251985	3/39	0.00255143	0.00773705	12.0584	STAT5A;NCOR1;ESR1	0.013	0.0408281
MEbrown4	Nuclear Events (kinase and transcription factor activation) Homo sapiens R-HSA-198725	2/24	0.00791521	0.0241196	16.4182	CREB1;ELK1	0.014	0.042
MEcoral	p75 NTR receptor-mediated signalling Homo sapiens R-HSA-193704	2/83	0.00010154	0.000220119	245.864	RELA;NFKB1	0.014	0.042
MEdarkorange	Signaling by NOTCH2 Homo sapiens R-HSA-1980145	2/32	0.0170064	0.0417989	10.7561	CREB1;EP300	0.014	0.042
MEdarkgreen	Signaling by TGF-beta Receptor Complex Homo sapiens R-HSA-170834	2/73	0.00467124	0.0322315	21.5612	SMAD4;SP1	0.015	0.0436957
MElightpink3	Signaling by NOTCH Homo sapiens R-HSA-157118	1/122	0.0360506	0.0462739	32.8479	HDAC3	0.015	0.0436957
MEbrown4	Signaling by NOTCH2 Homo sapiens R-HSA-1980145	2/32	0.0138169	0.0358869	12.0352	CREB1;EP300	0.016	0.0452958
MEplum1	MAPK6/MAPK4 signaling Homo sapiens R-HSA-5687128	2/92	0.012556	0.0295638	12.6178	JUN;MYC	0.016	0.0452958
MEbrown4	Pre-NOTCH Expression and Processing Homo sapiens R-HSA-1912422	4/57	0.000292862	0.00141672	13.8609	KAT2B;KAT2A;JUN;EP300	0.021	0.0458804
MEbrown4	Pre-NOTCH Transcription and Translation Homo sapiens R-HSA-1912408	4/41	8.04318e-05	0.000451002	19.8709	KAT2B;JUN;KAT2A;EP300	0.021	0.0458804
MEdarkorange	Pre-NOTCH Expression and Processing Homo sapiens R-HSA-1912422	5/57	2.84061e-05	0.000165567	15.8838	KAT2B;KAT2A;JUN;E2F1;EP300	0.021	0.0458804
MEdarkorange	Pre-NOTCH Transcription and Translation Homo sapiens R-HSA-1912408	5/41	5.50659e-06	4.16054e-05	22.9618	KAT2B;JUN;KAT2A;E2F1;EP300	0.021	0.0458804
MElightsteelblue1	Pre-NOTCH Expression and Processing Homo sapiens R-HSA-1912422	5/57	1.22126e-05	0.000111049	19.0798	KAT2B;KAT2A;JUN;E2F1;EP300	0.021	0.0458804
MElightsteelblue1	Pre-NOTCH Transcription and Translation Homo sapiens R-HSA-1912408	5/41	2.33624e-06	3.65389e-05	27.5819	KAT2B;JUN;KAT2A;E2F1;EP300	0.021	0.0458804
MElightsteelblue1	Signaling by NOTCH2 Homo sapiens R-HSA-1980145	2/32	0.012221	0.0329545	12.8576	CREB1;EP300	0.017	0.0458804
MEmediumpurple3	Pre-NOTCH Expression and Processing Homo sapiens R-HSA-1912422	4/57	4.72476e-05	0.000571544	22.7296	KAT2B;KAT2A;E2F1;EP300	0.021	0.0458804
MEmediumpurple3	Pre-NOTCH Transcription and Translation Homo sapiens R-HSA-1912408	4/41	1.26346e-05	0.000175481	32.5848	KAT2B;KAT2A;E2F1;EP300	0.021	0.0458804
MEmediumpurple3	Transcriptional activity of SMAD2/SMAD3:SMAD4 heterotrimer Homo sapiens R-HSA-2173793	2/44	0.0103899	0.0265048	13.9272	MYC;E2F4	0.017	0.0458804
MEnavajowhite2	Nuclear Events (kinase and transcription factor activation) Homo sapiens R-HSA-198725	2/24	0.00635855	0.0185417	18.4397	CREB1;ELK1	0.021	0.0458804
MEnavajowhite2	Pre-NOTCH Expression and Processing Homo sapiens R-HSA-1912422	5/57	9.62567e-06	6.02788e-05	20.0891	KAT2B;KAT2A;JUN;E2F1;EP300	0.021	0.0458804
MEnavajowhite2	Pre-NOTCH Transcription and Translation Homo sapiens R-HSA-1912408	5/41	1.83527e-06	1.89479e-05	29.0409	KAT2B;JUN;KAT2A;E2F1;EP300	0.021	0.0458804
MEnavajowhite2	Signaling by NOTCH2 Homo sapiens R-HSA-1980145	2/32	0.0111345	0.029744	13.517	CREB1;EP300	0.017	0.0458804
MEplum1	Pre-NOTCH Expression and Processing Homo sapiens R-HSA-1912422	4/57	3.64954e-06	8.59301e-05	45.5346	JUN;E2F1;EP300;TP53	0.021	0.0458804
MEplum1	Pre-NOTCH Transcription and Translation Homo sapiens R-HSA-1912408	4/41	9.55604e-07	3.09377e-05	65.2776	JUN;E2F1;EP300;TP53	0.021	0.0458804
MEsaddlebrown	Pre-NOTCH Expression and Processing Homo sapiens R-HSA-1912422	4/57	1.05046e-05	0.000184181	34.1321	JUN;E2F1;EP300;TP53	0.021	0.0458804
MEsaddlebrown	Pre-NOTCH Transcription and Translation Homo sapiens R-HSA-1912408	4/41	2.76994e-06	5.20354e-05	48.9312	JUN;E2F1;EP300;TP53	0.021	0.0458804
MEskyblue	Pre-NOTCH Expression and Processing Homo sapiens R-HSA-1912422	6/57	2.85852e-06	3.14438e-05	17.3916	KAT2B;KAT2A;JUN;E2F1;EP300;TP53	0.021	0.0458804
MEskyblue	Pre-NOTCH Transcription and Translation Homo sapiens R-HSA-1912408	6/41	3.88262e-07	5.3386e-06	25.3625	KAT2B;JUN;KAT2A;E2F1;EP300;TP53	0.021	0.0458804
MEyellow	Signaling by TGF-beta Receptor Complex Homo sapiens R-HSA-170834	1/73	0.0145212	0.0266222	92.2407	SMAD4	0.019	0.0458804
MEbrown4	Signaling by TGF-beta Receptor Complex Homo sapiens R-HSA-170834	3/73	0.00800139	0.0241917	7.79214	SP1;MYC;E2F4	0.023	0.046697
MEdarkorange	CREB phosphorylation Homo sapiens R-HSA-199920	2/7	0.000797239	0.00295703	64.6179	ATF1;CREB1	0.022	0.046697
MEdarkorange	Nuclear Events (kinase and transcription factor activation) Homo sapiens R-HSA-198725	3/24	0.000438223	0.00180601	23.2482	ATF1;CREB1;ELK1	0.023	0.046697
MElightsteelblue1	CREB phosphorylation Homo sapiens R-HSA-199920	2/7	0.000563545	0.00270797	77.2427	ATF1;CREB1	0.022	0.046697
MElightsteelblue1	Nuclear Events (kinase and transcription factor activation) Homo sapiens R-HSA-198725	3/24	0.000262634	0.00142625	27.8347	ATF1;CREB1;ELK1	0.023	0.046697
MEmagenta	Signaling by NOTCH1 Homo sapiens R-HSA-1980143	2/72	0.0039278	0.0200575	23.6952	MYC;EP300	0.023	0.046697
MEplum1	Signaling by NOTCH1 Homo sapiens R-HSA-1980143	2/72	0.00784629	0.0201207	16.2392	MYC;EP300	0.023	0.046697
MEblue2	SMAD2/SMAD3:SMAD4 heterotrimer regulates transcription Homo sapiens R-HSA-2173796	1/32	0.00159997	0.00514277	19968	E2F4	0.039	0.0469401
MEbrown4	Binding of TCF/LEF:CTNNB1 to target gene promoters Homo sapiens R-HSA-4411364	2/7	0.000640826	0.00285057	72.3018	TCF7L2;MYC	0.027	0.0469401
MEbrown4	Formation of the beta-catenin:TCF transactivating complex Homo sapiens R-HSA-201722	3/58	0.0042172	0.0134881	9.92477	TCF7L2;MYC;EP300	0.029	0.0469401
MEbrown4	NOTCH1 Intracellular Domain Regulates Transcription Homo sapiens R-HSA-2122947	5/47	6.40104e-06	6.79913e-05	22.0806	KAT2B;KAT2A;TBL1XR1;MYC;EP300	0.037	0.0469401
MEbrown4	NOTCH2 intracellular domain regulates transcription Homo sapiens R-HSA-2197563	2/12	0.00197749	0.00665468	36.1418	CREB1;EP300	0.031	0.0469401
MEbrown4	Signaling by NOTCH1 Homo sapiens R-HSA-1980143	5/72	5.22426e-05	0.000320919	13.8241	KAT2B;KAT2A;TBL1XR1;MYC;EP300	0.037	0.0469401
MEbrown4	Transcriptional activity of SMAD2/SMAD3:SMAD4 heterotrimer Homo sapiens R-HSA-2173793	3/44	0.00191569	0.0065608	13.3231	SP1;MYC;E2F4	0.038	0.0469401
MEdarkgreen	SMAD2/SMAD3:SMAD4 heterotrimer regulates transcription Homo sapiens R-HSA-2173796	2/32	0.000913416	0.00900368	51.1333	SMAD4;SP1	0.037	0.0469401
MEdarkgreen	Transcriptional activity of SMAD2/SMAD3:SMAD4 heterotrimer Homo sapiens R-HSA-2173793	2/44	0.00172414	0.0125227	36.5018	SMAD4;SP1	0.033	0.0469401
MEdarkorange	Binding of TCF/LEF:CTNNB1 to target gene promoters Homo sapiens R-HSA-4411364	2/7	0.000797239	0.00295703	64.6179	TCF7L2;MYC	0.027	0.0469401
MEdarkorange	Formation of the beta-catenin:TCF transactivating complex Homo sapiens R-HSA-201722	4/58	0.00047526	0.00191986	12.1341	TCF7L2;RBBP5;MYC;EP300	0.036	0.0469401
MEdarkorange	NOTCH1 Intracellular Domain Regulates Transcription Homo sapiens R-HSA-2122947	7/47	1.60695e-08	4.68312e-07	29.4163	KAT2B;HDAC2;KAT2A;TBL1XR1;MYC;EP300;HDAC6	0.037	0.0469401
MEdarkorange	NOTCH2 intracellular domain regulates transcription Homo sapiens R-HSA-2197563	2/12	0.00245484	0.00770443	32.3008	CREB1;EP300	0.031	0.0469401
MEdarkorange	Signaling by NOTCH1 Homo sapiens R-HSA-1980143	7/72	3.30803e-07	4.65405e-06	18.0795	KAT2B;KAT2A;HDAC2;TBL1XR1;MYC;EP300;HDAC6	0.037	0.0469401
MElightpink3	Binding of TCF/LEF:CTNNB1 to target gene promoters Homo sapiens R-HSA-4411364	2/7	1.57389e-06	0.000135355	1998.9	LEF1;CTNNB1	0.028	0.0469401
MElightpink3	Formation of the beta-catenin:TCF transactivating complex Homo sapiens R-HSA-201722	2/58	0.000123053	0.00167301	178.018	LEF1;CTNNB1	0.036	0.0469401
MElightpink3	Signaling by Wnt Homo sapiens R-HSA-195721	2/295	0.00312748	0.0128837	33.6195	LEF1;CTNNB1	0.038	0.0469401
MElightpink3	TCF dependent signaling in response to WNT Homo sapiens R-HSA-201681	2/199	0.00143923	0.00991792	50.2462	LEF1;CTNNB1	0.037	0.0469401
MElightsteelblue1	Binding of TCF/LEF:CTNNB1 to target gene promoters Homo sapiens R-HSA-4411364	2/7	0.000563545	0.00270797	77.2427	TCF7L2;MYC	0.027	0.0469401
MElightsteelblue1	Formation of the beta-catenin:TCF transactivating complex Homo sapiens R-HSA-201722	3/58	0.00351852	0.0115609	10.6096	TCF7L2;MYC;EP300	0.033	0.0469401
MElightsteelblue1	NOTCH1 Intracellular Domain Regulates Transcription Homo sapiens R-HSA-2122947	7/47	4.75057e-09	2.06386e-07	35.4554	KAT2B;HDAC2;KAT2A;TBL1XR1;MYC;EP300;HDAC6	0.037	0.0469401
MElightsteelblue1	NOTCH2 intracellular domain regulates transcription Homo sapiens R-HSA-2197563	2/12	0.00174104	0.00613285	38.6117	CREB1;EP300	0.031	0.0469401
MElightsteelblue1	Signaling by NOTCH1 Homo sapiens R-HSA-1980143	7/72	9.99553e-08	2.29897e-06	21.7912	KAT2B;KAT2A;HDAC2;TBL1XR1;MYC;EP300;HDAC6	0.037	0.0469401
MElightsteelblue1	Signaling by TGF-beta Receptor Complex Homo sapiens R-HSA-170834	3/73	0.00670137	0.0206318	8.32983	SP1;MYC;E2F4	0.027	0.0469401
MElightsteelblue1	Transcriptional activity of SMAD2/SMAD3:SMAD4 heterotrimer Homo sapiens R-HSA-2173793	3/44	0.00159256	0.00566083	14.2425	SP1;MYC;E2F4	0.039	0.0469401
MEmagenta	Formation of the beta-catenin:TCF transactivating complex Homo sapiens R-HSA-201722	2/58	0.00256867	0.0155037	29.6399	MYC;EP300	0.026	0.0469401
MEmagenta	NOTCH1 Intracellular Domain Regulates Transcription Homo sapiens R-HSA-2122947	2/47	0.00169462	0.0142192	36.9056	MYC;EP300	0.027	0.0469401
MEmagenta	Signaling by TGF-beta Receptor Complex Homo sapiens R-HSA-170834	2/73	0.00403523	0.0200575	23.3603	SP1;MYC	0.027	0.0469401
MEmagenta	SMAD2/SMAD3:SMAD4 heterotrimer regulates transcription Homo sapiens R-HSA-2173796	2/32	0.000786914	0.00949917	55.4	SP1;MYC	0.036	0.0469401
MEmagenta	Transcriptional activity of SMAD2/SMAD3:SMAD4 heterotrimer Homo sapiens R-HSA-2173793	2/44	0.00148654	0.0132224	39.5476	SP1;MYC	0.032	0.0469401
MEmediumpurple3	NOTCH1 Intracellular Domain Regulates Transcription Homo sapiens R-HSA-2122947	6/47	1.416e-08	8.85002e-07	45.4779	KAT2B;KAT2A;TBL1XR1;MYC;EP300;HDAC6	0.037	0.0469401
MEmediumpurple3	NOTCH2 intracellular domain regulates transcription Homo sapiens R-HSA-2197563	2/12	0.000779106	0.00503733	58.5882	CREB1;EP300	0.031	0.0469401
MEmediumpurple3	Signaling by NOTCH1 Homo sapiens R-HSA-1980143	6/72	1.92379e-07	6.01185e-06	28.2159	KAT2B;KAT2A;TBL1XR1;MYC;EP300;HDAC6	0.037	0.0469401
MEmediumpurple3	Signaling by NOTCH2 Homo sapiens R-HSA-1980145	2/32	0.00559658	0.0177857	19.5098	CREB1;EP300	0.027	0.0469401
MEmediumpurple3	Signaling by Wnt Homo sapiens R-HSA-195721	4/295	0.019876	0.0464624	4.09018	CTBP2;MYC;EP300;NFATC1	0.029	0.0469401
MEmediumpurple3	SMAD2/SMAD3:SMAD4 heterotrimer regulates transcription Homo sapiens R-HSA-2173796	2/32	0.00559658	0.0177857	19.5098	MYC;E2F4	0.026	0.0469401
MEnavajowhite2	Binding of TCF/LEF:CTNNB1 to target gene promoters Homo sapiens R-HSA-4411364	2/7	0.000511333	0.00212314	81.2041	TCF7L2;MYC	0.027	0.0469401
MEnavajowhite2	Formation of the beta-catenin:TCF transactivating complex Homo sapiens R-HSA-201722	3/58	0.0030662	0.00960072	11.1593	TCF7L2;MYC;EP300	0.033	0.0469401
MEnavajowhite2	NOTCH1 Intracellular Domain Regulates Transcription Homo sapiens R-HSA-2122947	6/47	1.2212e-07	2.59166e-06	30.917	KAT2B;HDAC2;KAT2A;TBL1XR1;MYC;EP300	0.037	0.0469401
MEnavajowhite2	NOTCH2 intracellular domain regulates transcription Homo sapiens R-HSA-2197563	2/12	0.00158105	0.00525182	40.5918	CREB1;EP300	0.031	0.0469401
MEnavajowhite2	Signaling by NOTCH1 Homo sapiens R-HSA-1980143	6/72	1.60673e-06	1.70492e-05	19.1818	KAT2B;KAT2A;HDAC2;TBL1XR1;MYC;EP300	0.037	0.0469401
MEnavajowhite2	Signaling by TGF-beta Receptor Complex Homo sapiens R-HSA-170834	3/73	0.00585588	0.0174762	8.76141	SP1;MYC;E2F4	0.03	0.0469401
MEpink	Binding of TCF/LEF:CTNNB1 to target gene promoters Homo sapiens R-HSA-4411364	2/7	2.19802e-05	0.000383598	420.505	TCF7L2;MYC	0.027	0.0469401
MEpink	Formation of the beta-catenin:TCF transactivating complex Homo sapiens R-HSA-201722	3/58	2.96597e-05	0.000383598	60.3758	TCF7L2;MYC;EP300	0.036	0.0469401
MEpink	NOTCH1 Intracellular Domain Regulates Transcription Homo sapiens R-HSA-2122947	3/47	1.57024e-05	0.000383598	75.5114	HDAC2;MYC;EP300	0.037	0.0469401
MEpink	Signaling by NOTCH1 Homo sapiens R-HSA-1980143	3/72	5.67887e-05	0.000648059	48.0918	HDAC2;MYC;EP300	0.037	0.0469401
MEpink	Signaling by TGF-beta Receptor Complex Homo sapiens R-HSA-170834	2/73	0.00263828	0.0124836	29.5152	SP1;MYC	0.036	0.0469401
MEpink	Signaling by Wnt Homo sapiens R-HSA-195721	3/295	0.00346971	0.0140234	11.2369	TCF7L2;MYC;EP300	0.038	0.0469401
MEpink	SMAD2/SMAD3:SMAD4 heterotrimer regulates transcription Homo sapiens R-HSA-2173796	2/32	0.000511011	0.00354058	69.9965	SP1;MYC	0.039	0.0469401
MEpink	TCF dependent signaling in response to WNT Homo sapiens R-HSA-201681	3/199	0.0011307	0.00664717	16.8223	TCF7L2;MYC;EP300	0.037	0.0469401
MEpink	Transcriptional activity of SMAD2/SMAD3:SMAD4 heterotrimer Homo sapiens R-HSA-2173793	2/44	0.000967264	0.00625497	49.9674	SP1;MYC	0.039	0.0469401
MEplum1	Formation of the beta-catenin:TCF transactivating complex Homo sapiens R-HSA-201722	2/58	0.00515733	0.0150084	20.3133	MYC;EP300	0.026	0.0469401
MEplum1	NOTCH1 Intracellular Domain Regulates Transcription Homo sapiens R-HSA-2122947	2/47	0.00341604	0.0110594	25.2927	MYC;EP300	0.03	0.0469401
MEplum1	Signaling by TGF-beta Receptor Complex Homo sapiens R-HSA-170834	2/73	0.00805797	0.0204609	16.0097	MYC;E2F4	0.027	0.0469401
MEplum1	SMAD2/SMAD3:SMAD4 heterotrimer regulates transcription Homo sapiens R-HSA-2173796	2/32	0.00159497	0.00607495	37.9676	MYC;E2F4	0.039	0.0469401
MEplum1	Transcriptional activity of SMAD2/SMAD3:SMAD4 heterotrimer Homo sapiens R-HSA-2173793	2/44	0.00299987	0.00983502	27.1034	MYC;E2F4	0.037	0.0469401
MEsaddlebrown	NOTCH1 Intracellular Domain Regulates Transcription Homo sapiens R-HSA-2122947	3/47	0.00019532	0.00102738	30.1636	HEY1;EP300;HIF1A	0.037	0.0469401
MEsaddlebrown	Signaling by NOTCH1 Homo sapiens R-HSA-1980143	3/72	0.000688822	0.00292194	19.2106	HEY1;EP300;HIF1A	0.037	0.0469401
MEskyblue	Binding of TCF/LEF:CTNNB1 to target gene promoters Homo sapiens R-HSA-4411364	2/7	0.000998417	0.00354277	57.5507	TCF7L2;MYC	0.027	0.0469401
MEskyblue	Formation of the beta-catenin:TCF transactivating complex Homo sapiens R-HSA-201722	4/58	0.000727919	0.00276107	10.7876	TCF7L2;HDAC1;MYC;EP300	0.035	0.0469401
MEskyblue	NOTCH1 Intracellular Domain Regulates Transcription Homo sapiens R-HSA-2122947	9/47	3.38321e-11	1.35328e-09	35.8373	KAT2B;HDAC2;KAT2A;NCOR1;HDAC1;TBL1XR1;MYC;EP300;HDAC6	0.037	0.0469401
MEskyblue	NOTCH2 intracellular domain regulates transcription Homo sapiens R-HSA-2197563	2/12	0.00306665	0.00899551	28.7681	CREB1;EP300	0.031	0.0469401
MEskyblue	Signaling by NOTCH1 Homo sapiens R-HSA-1980143	9/72	1.82308e-09	4.22188e-08	21.5889	KAT2B;KAT2A;HDAC2;NCOR1;TBL1XR1;HDAC1;MYC;EP300;HDAC6	0.037	0.0469401
MEskyblue1	Signaling by TGF-beta Receptor Complex Homo sapiens R-HSA-170834	1/73	0.00728677	0.0103932	276.75	SMAD4	0.039	0.0469401
MEskyblue1	SMAD2/SMAD3:SMAD4 heterotrimer regulates transcription Homo sapiens R-HSA-2173796	1/32	0.00319747	0.00772722	644.097	SMAD4	0.039	0.0469401
MEskyblue1	Transcriptional activity of SMAD2/SMAD3:SMAD4 heterotrimer Homo sapiens R-HSA-2173793	1/44	0.00439521	0.00907609	464.07	SMAD4	0.038	0.0469401
MEyellow	SMAD2/SMAD3:SMAD4 heterotrimer regulates transcription Homo sapiens R-HSA-2173796	1/32	0.00638506	0.0162082	214.677	SMAD4	0.026	0.0469401
MEyellow	Transcriptional activity of SMAD2/SMAD3:SMAD4 heterotrimer Homo sapiens R-HSA-2173793	1/44	0.00877156	0.0170272	154.674	SMAD4	0.025	0.0469401
MEblue2	Transcriptional activity of SMAD2/SMAD3:SMAD4 heterotrimer Homo sapiens R-HSA-2173793	1/44	0.00219996	0.00514277	19956	E2F4	0.04	0.0478571
MEbrown4	SMAD2/SMAD3:SMAD4 heterotrimer regulates transcription Homo sapiens R-HSA-2173796	3/32	0.000753281	0.00310182	18.8475	SP1;MYC;E2F4	0.041	0.0484765
MEnavajowhite2	Transcriptional activity of SMAD2/SMAD3:SMAD4 heterotrimer Homo sapiens R-HSA-2173793	3/44	0.00138426	0.00463848	14.9804	SP1;MYC;E2F4	0.041	0.0484765
MEblue2	Signaling by TGF-beta Receptor Complex Homo sapiens R-HSA-170834	1/73	0.00364995	0.00684365	19927	E2F4	0.042	0.0490814
MElightsteelblue1	SMAD2/SMAD3:SMAD4 heterotrimer regulates transcription Homo sapiens R-HSA-2173796	3/32	0.000624279	0.00277379	20.1481	SP1;MYC;E2F4	0.042	0.0490814
MEcoral	Signalling by NGF Homo sapiens R-HSA-166520	2/450	0.00294108	0.00344051	43.6339	RELA;NFKB1	0.044	0.0494262
MEdarkorange	Signaling by TGF-beta Receptor Complex Homo sapiens R-HSA-170834	4/73	0.0011345	0.00395621	9.48904	CCNT2;SP1;MYC;E2F4	0.044	0.0494262
MEdarkorange	SMAD2/SMAD3:SMAD4 heterotrimer regulates transcription Homo sapiens R-HSA-2173796	4/32	4.56589e-05	0.00024208	23.4321	CCNT2;SP1;MYC;E2F4	0.045	0.0494262
MEdarkorange	Transcriptional activity of SMAD2/SMAD3:SMAD4 heterotrimer Homo sapiens R-HSA-2173793	4/44	0.000162669	0.000729327	16.3926	CCNT2;SP1;MYC;E2F4	0.045	0.0494262
MEnavajowhite2	SMAD2/SMAD3:SMAD4 heterotrimer regulates transcription Homo sapiens R-HSA-2173796	3/32	0.000541421	0.00213219	21.192	SP1;MYC;E2F4	0.043	0.0494262
MEsaddlebrown	Signaling by TGF-beta Receptor Complex Homo sapiens R-HSA-170834	3/73	0.000717137	0.00299376	18.9352	SMAD4;SMAD3;SP1	0.044	0.0494262
MEsaddlebrown	SMAD2/SMAD3:SMAD4 heterotrimer regulates transcription Homo sapiens R-HSA-2173796	3/32	6.12747e-05	0.000519847	45.8	SMAD4;SMAD3;SP1	0.045	0.0494262
MEsaddlebrown	Transcriptional activity of SMAD2/SMAD3:SMAD4 heterotrimer Homo sapiens R-HSA-2173793	3/44	0.00016034	0.000897221	32.3756	SMAD4;SMAD3;SP1	0.044	0.0494262
MEskyblue	Signaling by TGF-beta Receptor Complex Homo sapiens R-HSA-170834	5/73	0.000160352	0.000750585	10.78	NCOR1;HDAC1;SP1;MYC;E2F4	0.045	0.0494262
MEskyblue	SMAD2/SMAD3:SMAD4 heterotrimer regulates transcription Homo sapiens R-HSA-2173796	4/32	7.10194e-05	0.000355097	20.8319	HDAC1;SP1;MYC;E2F4	0.045	0.0494262
MEskyblue	Transcriptional activity of SMAD2/SMAD3:SMAD4 heterotrimer Homo sapiens R-HSA-2173793	5/44	1.36399e-05	9.83858e-05	18.8234	NCOR1;HDAC1;SP1;MYC;E2F4	0.045	0.0494262
MEmagenta	Signaling by NOTCH Homo sapiens R-HSA-157118	3/122	0.000519649	0.00858975	21.7629	MYC;E2F1;EP300	0.051	0.055712
MEbrown4	Signaling by NOTCH Homo sapiens R-HSA-157118	7/122	5.63681e-06	6.79913e-05	11.4626	KAT2B;JUN;KAT2A;CREB1;TBL1XR1;MYC;EP300	0.057	0.0593627
MEdarkorange	Signaling by NOTCH Homo sapiens R-HSA-157118	10/122	4.82493e-09	1.64047e-07	15.3439	KAT2B;JUN;KAT2A;HDAC2;CREB1;TBL1XR1;MYC;E2F1;EP300;HDAC6	0.057	0.0593627
MElightsteelblue1	Signaling by NOTCH Homo sapiens R-HSA-157118	10/122	8.69132e-10	6.79661e-08	18.593	KAT2B;JUN;KAT2A;HDAC2;CREB1;TBL1XR1;MYC;E2F1;EP300;HDAC6	0.057	0.0593627
MEmediumpurple3	Signaling by NOTCH Homo sapiens R-HSA-157118	8/122	1.04626e-08	7.84691e-07	22.429	KAT2B;KAT2A;CREB1;TBL1XR1;MYC;E2F1;EP300;HDAC6	0.057	0.0593627
MEnavajowhite2	Signaling by NOTCH Homo sapiens R-HSA-157118	9/122	1.03564e-08	3.59649e-07	17.3182	KAT2B;JUN;KAT2A;HDAC2;CREB1;TBL1XR1;MYC;E2F1;EP300	0.057	0.0593627
MEpink	Signaling by NOTCH Homo sapiens R-HSA-157118	3/122	0.000271799	0.00210916	27.8151	HDAC2;MYC;EP300	0.055	0.0593627
MEplum1	Signaling by NOTCH Homo sapiens R-HSA-157118	5/122	2.89964e-06	7.51006e-05	26.5037	JUN;MYC;E2F1;EP300;TP53	0.057	0.0593627
MEsaddlebrown	Signaling by NOTCH Homo sapiens R-HSA-157118	6/122	4.53024e-07	1.98576e-05	24.4286	JUN;HEY1;E2F1;EP300;HIF1A;TP53	0.057	0.0593627
MEskyblue	Signaling by NOTCH Homo sapiens R-HSA-157118	13/122	3.1527e-12	1.73399e-10	18.5482	JUN;HDAC2;HDAC1;HDAC6;KAT2B;KAT2A;CREB1;NCOR1;TBL1XR1;MYC;E2F1;EP300;TP53	0.057	0.0593627
MEnavajowhite2	Signal Transduction Homo sapiens R-HSA-162582	20/2465	0.0189381	0.0466731	1.78476	STAT5A;TCF7L2;JUN;HDAC2;SRF;STAT3;NFATC1;GTF2F1;ELK1;RELA;KAT2B;KAT2A;CREB1;POLR2A;TBL1XR1;SP1;MYC;E2F1;EP300;E2F4	0.091	0.0942835
MEdarkorange	Signal Transduction Homo sapiens R-HSA-162582	25/2465	0.00951016	0.0262172	1.78637	ATF1;HDAC2;CCNT2;KDM1A;SRF;ELK1;RELA;HDAC6;POLR2A;RBBP5;MYC;E2F1;EP300;E2F4;STAT5A;TCF7L2;JUN;STAT3;NFATC1;GTF2F1;KAT2B;KAT2A;CREB1;TBL1XR1;SP1	0.096	0.0979492
MEmediumpurple3	Signal Transduction Homo sapiens R-HSA-162582	16/2465	0.00994649	0.0260835	2.11497	STAT5A;CTBP2;STAT3;NFATC1;GTF2F1;RELA;HDAC6;KAT2B;KAT2A;CREB1;POLR2A;TBL1XR1;MYC;E2F1;EP300;E2F4	0.096	0.0979492
MEpink	Signal Transduction Homo sapiens R-HSA-162582	7/2465	0.0103621	0.0332432	3.56408	TCF7L2;HDAC2;POLR2A;SP1;MYC;EP300;ESR1	0.096	0.0979492
MElightsteelblue1	Signal Transduction Homo sapiens R-HSA-162582	22/2465	0.00837731	0.0242632	1.8935	ATF1;TCF7L2;JUN;HDAC2;STAT1;SRF;STAT3;GTF2F1;ELK1;ESR1;RELA;HDAC6;KAT2B;KAT2A;CREB1;POLR2A;TBL1XR1;SP1;MYC;E2F1;EP300;E2F4	0.098	0.0994848
MElightpink3	Signal Transduction Homo sapiens R-HSA-162582	4/2465	0.00280859	0.0128837	14.2487	HDAC3;LEF1;CTNNB1;ESR1	0.104	0.10452
MEskyblue	Signal Transduction Homo sapiens R-HSA-162582	29/2465	0.00328347	0.00950479	1.86873	HDAC2;KDM1A;HDAC1;SRF;ELK1;RELA;HDAC6;POLR2A;MYC;E2F1;EP300;E2F4;STAT5A;TCF7L2;JUN;STAT1;STAT3;NFATC1;GTF2F1;ESR1;AR;KAT2B;KAT2A;CREB1;NCOR1;TBL1XR1;SP1;RARA;TP53	0.104	0.10452
MEsaddlebrown	Signal Transduction Homo sapiens R-HSA-162582	15/2465	0.000447428	0.00199447	3.24712	JUN;SMAD4;SMAD3;EPAS1;HIF1A;ELK1;ESR1;NFKB1;SOX2;RXRA;HEY1;SP1;E2F1;EP300;TP53	0.11	0.11
