## Supplemental Table 7 for "Identification of phenotype-specific networks from paired gene expression-cell shape imaging data"

### Sheet: Sheet1
Supplementary table 7A: Top 20 GSE for differentially expressed genes in basal-like morphological clusters
pathway	pval	padj	ES	NES	nMoreExtreme	size
STEARATE BIOSYNTHESIS I (ANIMALS)	0.00266312	0.0648309	-0.713404	-1.87346	11	11
FATTY ACID &BETA;-OXIDATION I	0.000227169	0.0179731	-0.789041	-2.27652	0	15
1D-<I>MYO< I>-INOSITOL HEXAKISPHOSPHATE BIOSYNTHESIS V (FROM INS(1,3,4)P3)	0.00230511	0.0584538	-0.950353	-1.65488	10	3
1D-<I>MYO< I>-INOSITOL HEXAKISPHOSPHATE BIOSYNTHESIS II (MAMMALIAN)	0.000227169	0.0179731	-0.684107	-1.97377	0	15
NABA_BASEMENT_MEMBRANES	0.000344531	0.0179731	0.658325	2.03495	1	24
NABA_MATRISOME_ASSOCIATED	0.000133887	0.0179731	0.404354	1.90134	0	280
PID_ERBB_NETWORK_PATHWAY	0.00244119	0.0606411	-0.715	-1.87765	10	11
NABA_ECM_REGULATORS	0.000151976	0.0179731	0.537996	2.2173	0	103
PID_LYMPH_ANGIOGENESIS_PATHWAY	0.00277874	0.0660603	0.597658	1.80948	15	22
NABA_ECM_GLYCOPROTEINS	0.000153988	0.0179731	0.643252	2.60221	0	91
NABA_COLLAGENS	0.000172265	0.0179731	0.785121	2.42689	0	24
PID_ERBB1_DOWNSTREAM_PATHWAY	0.00407688	0.0857801	-0.349219	-1.57156	13	102
PID_INTEGRIN3_PATHWAY	0.000339963	0.0179731	0.672227	2.13385	1	27
NABA_MATRISOME	0.000127747	0.0179731	0.502062	2.44239	0	404
BIOCARTA_CLASSIC_PATHWAY	0.00149729	0.0433412	0.85972	1.79357	7	6
NABA_PROTEOGLYCANS	0.00182017	0.0495086	0.787879	1.86602	9	9
PID_AVB3_INTEGRIN_PATHWAY	0.000161134	0.0179731	0.610794	2.28221	0	58
BIOCARTA_PROTEASOME_PATHWAY	0.000241896	0.0179731	-0.625175	-2.14293	0	28
PID_UPA_UPAR_PATHWAY	0.00452962	0.0920442	0.591216	1.76829	25	21
PID_SYNDECAN_1_PATHWAY	0.000168039	0.0179731	0.697699	2.31294	0	33
Supplementary table 7B: Top 20 GSE for differentially expressed genes in luminal-like morphological clusters
pathway	pval	padj	ES	NES	nMoreExtreme	size
SULFITE OXIDATION IV	0.00339118	0.0975867	0.997801	1.33388	16	1
ETHANOL DEGRADATION IV	0.00255373	0.0832921	0.853718	1.83657	11	6
URACIL DEGRADATION II (REDUCTIVE)	0.00228659	0.0789602	-0.874136	-1.73432	11	5
THYMINE DEGRADATION	0.00228659	0.0789602	-0.874136	-1.73432	11	5
TGF_BETA_RECEPTOR	0.00224575	0.0789602	-0.330548	-1.5017	13	178
NABA_BASEMENT_MEMBRANES	0.000181028	0.0263426	-0.655116	-2.0289	0	24
PID_SYNDECAN_4_PATHWAY	0.00324617	0.0957353	-0.566986	-1.77553	17	25
BIOCARTA_EPHA4_PATHWAY	0.000376577	0.0277756	-0.870737	-1.918	1	7
NABA_ECM_REGULATORS	0.000829325	0.044767	-0.399645	-1.67508	4	103
PID_WNT_SIGNALING_PATHWAY	0.00326857	0.0957353	-0.612367	-1.78768	17	19
NABA_ECM_GLYCOPROTEINS	0.000166362	0.0263426	-0.497753	-2.048	0	91
SIG_IL4RECEPTOR_IN_B_LYPHOCYTES	0.00305755	0.0922381	-0.554231	-1.7687	16	27
NABA_MATRISOME	0.000147667	0.0263426	-0.349783	-1.74117	0	404
NABA_CORE_MATRISOME	0.000165289	0.0263426	-0.504427	-2.17385	0	124
PID_INTEGRIN1_PATHWAY	0.000174734	0.0263426	-0.597751	-2.16196	0	47
HALLMARK_EPITHELIAL_MESENCHYMAL_TRANSITION	0.000163425	0.0263426	-0.618986	-2.75016	0	152
HALLMARK_ESTROGEN_RESPONSE_EARLY	0.000802354	0.0438794	0.329345	1.58441	2	182
HALLMARK_UV_RESPONSE_DN	0.000164745	0.0263426	-0.430641	-1.86314	0	128
HALLMARK_ADIPOGENESIS	0.000265393	0.0268633	0.365468	1.74833	0	174
HALLMARK_TGF_BETA_SIGNALING	0.000348554	0.0271381	-0.50188	-1.8496	1	51
Supplementary table 7C: Top 20 GSE for differentially expressed genes in the heterogenous morphological clusters
pathway	pval	padj	ES	NES	nMoreExtreme	size
NABA_MATRISOME	0.000565611	0.0528119	-0.286165	-1.47237	2	404
ST_STAT3_PATHWAY	0.00119665	0.0786727	-0.775553	-1.87557	5	9
PID_CMYB_PATHWAY	0.00162635	0.092508	0.447884	1.77521	7	62
HALLMARK_EPITHELIAL_MESENCHYMAL_TRANSITION	0.000208117	0.0315728	0.379801	1.75614	0	152
HALLMARK_MYC_TARGETS_V1	0.000207555	0.0315728	0.531876	2.54421	0	194
HALLMARK_MYC_TARGETS_V2	0.000407415	0.0433086	0.506499	1.98037	1	58
HALLMARK_IL2_STAT5_SIGNALING	0.000620989	0.0531904	0.36257	1.65766	2	141
HALLMARK_E2F_TARGETS	0.000206697	0.0315728	0.34542	1.65446	0	195
HALLMARK_G2M_CHECKPOINT	0.000207297	0.0315728	0.409262	1.95245	0	189
HALLMARK_KRAS_SIGNALING_DN	0.00117256	0.0786727	-0.412864	-1.7393	5	88
C-MYB TRANSCRIPTION FACTOR NETWORK	0.00162635	0.092508	0.447884	1.77521	7	62
VALIDATED TARGETS OF C-MYC TRANSCRIPTIONAL ACTIVATION	0.000815494	0.062177	0.432987	1.77239	3	74
CADHERIN SIGNALING PATHWAY	0.000195008	0.0315728	-0.468802	-1.94189	0	80
EUKARYOTIC TRANSLATION ELONGATION	0.000205128	0.0315728	0.555158	2.3569	0	89
EUKARYOTIC TRANSLATION INITIATION	0.000208812	0.0315728	0.466731	2.07156	0	116
ACTIVATION OF THE MRNA UPON BINDING OF THE CAP-BINDING COMPLEX AND EIFS, AND SUBSEQUENT BINDING TO 43S	0.00122224	0.0786727	0.468915	1.83341	5	58
SEPARATION OF SISTER CHROMATIDS	0.000207383	0.0315728	0.372953	1.73416	0	158
NONSENSE-MEDIATED DECAY (NMD)	0.000208247	0.0315728	0.489994	2.15927	0	111
TRIGLYCERIDE METABOLISM	0.000202347	0.0315728	0.701281	2.16419	0	21
ESTROGEN-DEPENDENT NUCLEAR EVENTS DOWNSTREAM OF ESR-MEMBRANE SIGNALING	0.000608766	0.0528119	0.634282	2.02999	2	24
