## Supplemental Table 8 for "Identification of phenotype-specific networks from paired gene expression-cell shape imaging data"

### Sheet: Sheet1
Supplementary Table 8. Tables summarising the Kolmogorov–Smirnov test statistic and p-values for kinase inhibitor treatment in different cell lines and with DMSO/TRAIL controls.
S8A: Kolmogorov–Smirnov test statistic and p-values for kinase inhibitor treatment in HS578T with DMSO control
statistic	p.value	Control	Cell.Line	Variable
0.430341	0.0507916	DMSO	HS578T	Ch1_MOR_cytoplasm_area
0.448916	0.0363476	DMSO	HS578T	Ch1_MOR_cytoplasm_perimeter
0.377709	0.113657	DMSO	HS578T	Ch1_MOR_Nucleus_area
0.390093	0.0952773	DMSO	HS578T	Ch1_MOR_Nucleus_compact
0.396285	0.0864224	DMSO	HS578T	Ch1_MOR_Nucleus_fulllength
0.448916	0.0363476	DMSO	HS578T	Ch1_MOR_Nucleus_halfwidth
0.151703	0.985977	DMSO	HS578T	Ch1_MOR_Nucleus_multinucleicount
0.359133	0.14789	DMSO	HS578T	Ch1_MOR_Nucleus_perimeter
0.224265	0.686109	DMSO	HS578T	x_MOR_Cytoplasm_Spots_Smll_Count
0.20743	0.730301	DMSO	HS578T	x_MOR_Nucleus_Spots_Smll_Count
S8B: Kolmogorov–Smirnov test statistic and p-values for kinase inhibitor treatment in SKBR3 with DMSO control
statistic	p.value	Control	Cell.Line	Variable
0.338235	0.227588	DMSO	SKBR3	Ch1_MOR_cytoplasm_area
0.338235	0.227588	DMSO	SKBR3	Ch1_MOR_cytoplasm_perimeter
0.518382	0.0142	DMSO	SKBR3	Ch1_MOR_Nucleus_area
0.341912	0.210501	DMSO	SKBR3	Ch1_MOR_Nucleus_compact
0.522059	0.0116226	DMSO	SKBR3	Ch1_MOR_Nucleus_fulllength
0.514706	0.0169213	DMSO	SKBR3	Ch1_MOR_Nucleus_halfwidth
0.0882353	1	DMSO	SKBR3	Ch1_MOR_Nucleus_multinucleicount
0.463235	0.0581744	DMSO	SKBR3	Ch1_MOR_Nucleus_perimeter
0.235294	0.61505	DMSO	SKBR3	x_MOR_Cytoplasm_Spots_Smll_Count
0.290441	0.365365	DMSO	SKBR3	x_MOR_Nucleus_Spots_Smll_Count
S8C: Kolmogorov–Smirnov test statistic and p-values for kinase inhibitor treatment in MCF10A with DMSO control
statistic	p.value	Control	Cell.Line	Variable
0.402477	0.0782174	DMSO	MCF10A	Ch1_MOR_cytoplasm_area
0.182663	0.864135	DMSO	MCF10A	Ch1_MOR_cytoplasm_perimeter
0.182663	0.864135	DMSO	MCF10A	Ch1_MOR_Nucleus_area
0.278638	0.396574	DMSO	MCF10A	Ch1_MOR_Nucleus_compact
0.235294	0.612068	DMSO	MCF10A	Ch1_MOR_Nucleus_fulllength
0.247678	0.640838	DMSO	MCF10A	Ch1_MOR_Nucleus_halfwidth
0.0526316	1	DMSO	MCF10A	Ch1_MOR_Nucleus_multinucleicount
0.160991	0.97419	DMSO	MCF10A	Ch1_MOR_Nucleus_perimeter
0.365325	0.13432	DMSO	MCF10A	x_MOR_Cytoplasm_Spots_Smll_Count
0.160991	0.923637	DMSO	MCF10A	x_MOR_Nucleus_Spots_Smll_Count
S8B: Kolmogorov–Smirnov test statistic and p-values for kinase inhibitor treatment in MCF7 with DMSO control
statistic	p.value	Control	Cell.Line	Variable
0.244582	0.565387	DMSO	MCF7	Ch1_MOR_cytoplasm_area
0.133127	0.986371	DMSO	MCF7	Ch1_MOR_cytoplasm_perimeter
0.176471	0.887242	DMSO	MCF7	Ch1_MOR_Nucleus_area
0.173375	0.899348	DMSO	MCF7	Ch1_MOR_Nucleus_compact
0.219814	0.672227	DMSO	MCF7	Ch1_MOR_Nucleus_fulllength
0.182663	0.864135	DMSO	MCF7	Ch1_MOR_Nucleus_halfwidth
4.16334e-17	1	DMSO	MCF7	Ch1_MOR_Nucleus_multinucleicount
0.139319	0.977469	DMSO	MCF7	Ch1_MOR_Nucleus_perimeter
0.455108	0.0318032	DMSO	MCF7	x_MOR_Cytoplasm_Spots_Smll_Count
0.383901	0.104467	DMSO	MCF7	x_MOR_Nucleus_Spots_Smll_Count
S8B: Kolmogorov–Smirnov test statistic and p-values for kinase inhibitor treatment in HS578T with TRAIL control
statistic	p.value	Control	Cell.Line	Variable
0.430341	0.0507916	TRAIL	HS578T	Ch1_MOR_cytoplasm_area
0.414861	0.0911403	TRAIL	HS578T	Ch1_MOR_cytoplasm_perimeter
0.572755	0.00245068	TRAIL	HS578T	Ch1_MOR_Nucleus_area
0.455108	0.0318032	TRAIL	HS578T	Ch1_MOR_Nucleus_compact
0.414861	0.0637096	TRAIL	HS578T	Ch1_MOR_Nucleus_fulllength
0.560372	0.00714245	TRAIL	HS578T	Ch1_MOR_Nucleus_halfwidth
0.151703	0.985977	TRAIL	HS578T	Ch1_MOR_Nucleus_multinucleicount
0.396285	0.119422	TRAIL	HS578T	Ch1_MOR_Nucleus_perimeter
0.275735	0.454091	TRAIL	HS578T	x_MOR_Cytoplasm_Spots_Smll_Count
0.297214	0.334846	TRAIL	HS578T	x_MOR_Nucleus_Spots_Smll_Count
