## Supplemental Table 9 for "Identification of phenotype-specific networks from paired gene expression-cell shape imaging data"

### Sheet: basal
Supplementary table 4 : Individual RWR results, implemented for each seed node (complete version of the results shown in figure 4).
Node ID	Source	Probability	Source Activity
APC	ATF4	0	up
AXIN2	ATF4	0	up
CALCOCO2	ATF4	0	up
CASP3	ATF4	1.14227e-06	up
CASP7	ATF4	0	up
CCNB1	ATF4	0	up
CDK9	ATF4	0	up
CDKN2B	ATF4	0	up
CHD8	ATF4	0	up
CSNK1A1	ATF4	0	up
CSNK1E	ATF4	0	up
CXCR4	ATF4	0	up
DVL3	ATF4	0	up
FRAT1	ATF4	0	up
FURIN	ATF4	0	up
FZD1	ATF4	0	up
GSK3B	ATF4	0	up
HDAC3	ATF4	0	up
HIF1A	ATF4	0	up
HIPK2	ATF4	0	up
HIPK3	ATF4	0	up
HOXD9	ATF4	0	up
IFNAR2	ATF4	0	up
IKBKB	ATF4	0	up
IQGAP1	ATF4	0	up
IRAK1	ATF4	0	up
JAG1	ATF4	0	up
KMT2A	ATF4	0	up
LEF1	ATF4	0	up
MAML2	ATF4	0	up
MAML3	ATF4	0	up
MAP3K1	ATF4	0	up
MAP3K4	ATF4	0	up
NFE2L2	ATF4	0	up
NGFR	ATF4	0	up
NOTCH1	ATF4	0	up
NTRK1	ATF4	0	up
PAX7	ATF4	0	up
PPP2R5A	ATF4	0	up
PRKCD	ATF4	0	up
PRKCE	ATF4	0	up
PSEN1	ATF4	0	up
PSEN2	ATF4	0	up
PYGO1	ATF4	0	up
RICTOR	ATF4	0	up
RPS6KA3	ATF4	0.0236558	up
RXRA	ATF4	0	up
S100B	ATF4	0	up
SFRP2	ATF4	0	up
SIRT6	ATF4	0	up
SKP1	ATF4	0	up
SOX6	ATF4	0	up
TCF4	ATF4	0	up
TCF7	ATF4	0	up
TEAD2	ATF4	0	up
TEAD4	ATF4	0	up
TRIM28	ATF4	0	up
WWTR1	ATF4	0	up
YAP1	ATF4	0	up
ZFP36	ATF4	0	up
APC	HOXA9	0	up
AXIN2	HOXA9	0	up
CALCOCO2	HOXA9	0	up
CASP3	HOXA9	0	up
CASP7	HOXA9	0	up
CCNB1	HOXA9	0	up
CDK9	HOXA9	0	up
CDKN2B	HOXA9	0	up
CHD8	HOXA9	0	up
CSNK1A1	HOXA9	0	up
CSNK1E	HOXA9	0	up
CXCR4	HOXA9	0	up
DVL3	HOXA9	0	up
FRAT1	HOXA9	0	up
FURIN	HOXA9	0	up
FZD1	HOXA9	0	up
GSK3B	HOXA9	0	up
HDAC3	HOXA9	0	up
HIF1A	HOXA9	0	up
HIPK2	HOXA9	0	up
HIPK3	HOXA9	0	up
HOXD9	HOXA9	0	up
IFNAR2	HOXA9	0	up
IKBKB	HOXA9	0	up
IQGAP1	HOXA9	0	up
IRAK1	HOXA9	0	up
JAG1	HOXA9	0	up
KMT2A	HOXA9	0.0190509	up
LEF1	HOXA9	0	up
MAML2	HOXA9	0	up
MAML3	HOXA9	0	up
MAP3K1	HOXA9	0	up
MAP3K4	HOXA9	0	up
NFE2L2	HOXA9	0	up
NGFR	HOXA9	0	up
NOTCH1	HOXA9	0	up
NTRK1	HOXA9	0	up
PAX7	HOXA9	0.000468671	up
PPP2R5A	HOXA9	0	up
PRKCD	HOXA9	0	up
PRKCE	HOXA9	0	up
PSEN1	HOXA9	0	up
PSEN2	HOXA9	0	up
PYGO1	HOXA9	0	up
RICTOR	HOXA9	0	up
RPS6KA3	HOXA9	0	up
RXRA	HOXA9	0	up
S100B	HOXA9	0	up
SFRP2	HOXA9	0	up
SIRT6	HOXA9	0	up
SKP1	HOXA9	0	up
SOX6	HOXA9	0	up
TCF4	HOXA9	0	up
TCF7	HOXA9	0	up
TEAD2	HOXA9	0	up
TEAD4	HOXA9	0	up
TRIM28	HOXA9	0	up
WWTR1	HOXA9	0	up
YAP1	HOXA9	0	up
ZFP36	HOXA9	0	up
APC	MEIS1	0	up
AXIN2	MEIS1	0	up
CALCOCO2	MEIS1	0	up
CASP3	MEIS1	0	up
CASP7	MEIS1	0	up
CCNB1	MEIS1	0	up
CDK9	MEIS1	0	up
CDKN2B	MEIS1	0	up
CHD8	MEIS1	0	up
CSNK1A1	MEIS1	0	up
CSNK1E	MEIS1	0	up
CXCR4	MEIS1	0	up
DVL3	MEIS1	0	up
FRAT1	MEIS1	0	up
FURIN	MEIS1	0	up
FZD1	MEIS1	0	up
GSK3B	MEIS1	0	up
HDAC3	MEIS1	0	up
HIF1A	MEIS1	0	up
HIPK2	MEIS1	0	up
HIPK3	MEIS1	0	up
HOXD9	MEIS1	0.00718463	up
IFNAR2	MEIS1	0	up
IKBKB	MEIS1	0	up
IQGAP1	MEIS1	0	up
IRAK1	MEIS1	0	up
JAG1	MEIS1	0	up
KMT2A	MEIS1	0	up
LEF1	MEIS1	0	up
MAML2	MEIS1	0	up
MAML3	MEIS1	0	up
MAP3K1	MEIS1	0	up
MAP3K4	MEIS1	0	up
NFE2L2	MEIS1	0	up
NGFR	MEIS1	0	up
NOTCH1	MEIS1	0	up
NTRK1	MEIS1	0	up
PAX7	MEIS1	0	up
PPP2R5A	MEIS1	0	up
PRKCD	MEIS1	0	up
PRKCE	MEIS1	0	up
PSEN1	MEIS1	0	up
PSEN2	MEIS1	0	up
PYGO1	MEIS1	0	up
RICTOR	MEIS1	0	up
RPS6KA3	MEIS1	0	up
RXRA	MEIS1	0	up
S100B	MEIS1	0	up
SFRP2	MEIS1	0	up
SIRT6	MEIS1	0	up
SKP1	MEIS1	0	up
SOX6	MEIS1	0	up
TCF4	MEIS1	0	up
TCF7	MEIS1	0	up
TEAD2	MEIS1	0	up
TEAD4	MEIS1	0	up
TRIM28	MEIS1	0	up
WWTR1	MEIS1	0	up
YAP1	MEIS1	0	up
ZFP36	MEIS1	0	up
APC	MSC	0	up
AXIN2	MSC	0	up
CALCOCO2	MSC	0	up
CASP3	MSC	0	up
CASP7	MSC	0	up
CCNB1	MSC	0	up
CDK9	MSC	0	up
CDKN2B	MSC	0	up
CHD8	MSC	0	up
CSNK1A1	MSC	0	up
CSNK1E	MSC	0	up
CXCR4	MSC	0	up
DVL3	MSC	0	up
FRAT1	MSC	0	up
FURIN	MSC	0	up
FZD1	MSC	0	up
GSK3B	MSC	0	up
HDAC3	MSC	0	up
HIF1A	MSC	0	up
HIPK2	MSC	0	up
HIPK3	MSC	0	up
HOXD9	MSC	0	up
IFNAR2	MSC	0	up
IKBKB	MSC	0	up
IQGAP1	MSC	0	up
IRAK1	MSC	0	up
JAG1	MSC	0	up
KMT2A	MSC	0	up
LEF1	MSC	0	up
MAML2	MSC	0	up
MAML3	MSC	0	up
MAP3K1	MSC	0	up
MAP3K4	MSC	0	up
NFE2L2	MSC	0	up
NGFR	MSC	0	up
NOTCH1	MSC	0	up
NTRK1	MSC	0	up
PAX7	MSC	0	up
PPP2R5A	MSC	0	up
PRKCD	MSC	0	up
PRKCE	MSC	0	up
PSEN1	MSC	0	up
PSEN2	MSC	0	up
PYGO1	MSC	0	up
RICTOR	MSC	0	up
RPS6KA3	MSC	0	up
RXRA	MSC	0	up
S100B	MSC	0	up
SFRP2	MSC	0	up
SIRT6	MSC	0	up
SKP1	MSC	0	up
SOX6	MSC	0	up
TCF4	MSC	0	up
TCF7	MSC	0	up
TEAD2	MSC	0	up
TEAD4	MSC	0	up
TRIM28	MSC	0	up
WWTR1	MSC	0	up
YAP1	MSC	0	up
ZFP36	MSC	0	up
APC	NFKBIA	2.70885e-05	up
AXIN2	NFKBIA	5.19392e-05	up
CALCOCO2	NFKBIA	0.00106517	up
CASP3	NFKBIA	3.65818e-05	up
CASP7	NFKBIA	2.15732e-05	up
CCNB1	NFKBIA	0	up
CDK9	NFKBIA	0.00147366	up
CDKN2B	NFKBIA	0	up
CHD8	NFKBIA	2.95804e-05	up
CSNK1A1	NFKBIA	1.3494e-05	up
CSNK1E	NFKBIA	1.36992e-05	up
CXCR4	NFKBIA	0	up
DVL3	NFKBIA	3.68602e-05	up
FRAT1	NFKBIA	2.1503e-05	up
FURIN	NFKBIA	0	up
FZD1	NFKBIA	1.10381e-06	up
GSK3B	NFKBIA	0.00130936	up
HDAC3	NFKBIA	0.000589914	up
HIF1A	NFKBIA	3.65159e-05	up
HIPK2	NFKBIA	2.49619e-06	up
HIPK3	NFKBIA	3.39101e-06	up
HOXD9	NFKBIA	0	up
IFNAR2	NFKBIA	0	up
IKBKB	NFKBIA	0.0278136	up
IQGAP1	NFKBIA	3.21534e-05	up
IRAK1	NFKBIA	0	up
JAG1	NFKBIA	0	up
KMT2A	NFKBIA	0	up
LEF1	NFKBIA	3.8087e-05	up
MAML2	NFKBIA	0	up
MAML3	NFKBIA	0	up
MAP3K1	NFKBIA	0.000818123	up
MAP3K4	NFKBIA	1.6217e-06	up
NFE2L2	NFKBIA	3.68779e-05	up
NGFR	NFKBIA	0.00108353	up
NOTCH1	NFKBIA	1.16285e-06	up
NTRK1	NFKBIA	0.000828274	up
PAX7	NFKBIA	0	up
PPP2R5A	NFKBIA	1.38107e-06	up
PRKCD	NFKBIA	0	up
PRKCE	NFKBIA	0.000651543	up
PSEN1	NFKBIA	3.77922e-05	up
PSEN2	NFKBIA	0	up
PYGO1	NFKBIA	1.10037e-06	up
RICTOR	NFKBIA	0	up
RPS6KA3	NFKBIA	0	up
RXRA	NFKBIA	3.26255e-05	up
S100B	NFKBIA	0	up
SFRP2	NFKBIA	1.35956e-06	up
SIRT6	NFKBIA	0.000591011	up
SKP1	NFKBIA	0.0199906	up
SOX6	NFKBIA	3.39933e-05	up
TCF4	NFKBIA	1.17023e-06	up
TCF7	NFKBIA	0	up
TEAD2	NFKBIA	0	up
TEAD4	NFKBIA	0	up
TRIM28	NFKBIA	2.34536e-05	up
WWTR1	NFKBIA	2.47829e-06	up
YAP1	NFKBIA	0	up
ZFP36	NFKBIA	2.06787e-05	up
APC	PAX6	0	up
AXIN2	PAX6	0	up
CALCOCO2	PAX6	0	up
CASP3	PAX6	0	up
CASP7	PAX6	0	up
CCNB1	PAX6	0	up
CDK9	PAX6	0	up
CDKN2B	PAX6	0	up
CHD8	PAX6	0	up
CSNK1A1	PAX6	0	up
CSNK1E	PAX6	0	up
CXCR4	PAX6	0	up
DVL3	PAX6	0	up
FRAT1	PAX6	0	up
FURIN	PAX6	0	up
FZD1	PAX6	0	up
GSK3B	PAX6	0	up
HDAC3	PAX6	0	up
HIF1A	PAX6	0	up
HIPK2	PAX6	0.0144487	up
HIPK3	PAX6	0	up
HOXD9	PAX6	0	up
IFNAR2	PAX6	0	up
IKBKB	PAX6	0	up
IQGAP1	PAX6	0	up
IRAK1	PAX6	1.50331e-05	up
JAG1	PAX6	0	up
KMT2A	PAX6	0	up
LEF1	PAX6	0	up
MAML2	PAX6	0	up
MAML3	PAX6	0	up
MAP3K1	PAX6	0	up
MAP3K4	PAX6	0	up
NFE2L2	PAX6	0	up
NGFR	PAX6	0	up
NOTCH1	PAX6	0	up
NTRK1	PAX6	0	up
PAX7	PAX6	0	up
PPP2R5A	PAX6	0	up
PRKCD	PAX6	0	up
PRKCE	PAX6	0	up
PSEN1	PAX6	0	up
PSEN2	PAX6	0	up
PYGO1	PAX6	0	up
RICTOR	PAX6	0	up
RPS6KA3	PAX6	0	up
RXRA	PAX6	0	up
S100B	PAX6	0	up
SFRP2	PAX6	0	up
SIRT6	PAX6	0	up
SKP1	PAX6	0	up
SOX6	PAX6	0	up
TCF4	PAX6	0	up
TCF7	PAX6	0	up
TEAD2	PAX6	0	up
TEAD4	PAX6	0	up
TRIM28	PAX6	0	up
WWTR1	PAX6	0	up
YAP1	PAX6	0	up
ZFP36	PAX6	0	up
APC	SOX2	0.00102512	up
AXIN2	SOX2	0.00112924	up
CALCOCO2	SOX2	2.799e-05	up
CASP3	SOX2	0.00120297	up
CASP7	SOX2	0	up
CCNB1	SOX2	2.20208e-05	up
CDK9	SOX2	0	up
CDKN2B	SOX2	3.40724e-05	up
CHD8	SOX2	0.00112484	up
CSNK1A1	SOX2	0.00052853	up
CSNK1E	SOX2	0.000521994	up
CXCR4	SOX2	0	up
DVL3	SOX2	0.00134047	up
FRAT1	SOX2	2.60119e-05	up
FURIN	SOX2	0.000493505	up
FZD1	SOX2	4.19039e-05	up
GSK3B	SOX2	0.00158392	up
HDAC3	SOX2	0	up
HIF1A	SOX2	0.00135732	up
HIPK2	SOX2	0	up
HIPK3	SOX2	2.39644e-05	up
HOXD9	SOX2	0	up
IFNAR2	SOX2	0	up
IKBKB	SOX2	0.000134691	up
IQGAP1	SOX2	0.00122268	up
IRAK1	SOX2	0	up
JAG1	SOX2	0.0011157	up
KMT2A	SOX2	0	up
LEF1	SOX2	0.00144826	up
MAML2	SOX2	0.000824881	up
MAML3	SOX2	0.000825836	up
MAP3K1	SOX2	3.96189e-06	up
MAP3K4	SOX2	2.72563e-05	up
NFE2L2	SOX2	0	up
NGFR	SOX2	0	up
NOTCH1	SOX2	0.0287159	up
NTRK1	SOX2	0	up
PAX7	SOX2	0	up
PPP2R5A	SOX2	2.32153e-05	up
PRKCD	SOX2	0.000179772	up
PRKCE	SOX2	3.1552e-06	up
PSEN1	SOX2	0.00214469	up
PSEN2	SOX2	0.000321946	up
PYGO1	SOX2	4.18449e-05	up
RICTOR	SOX2	0.0010067	up
RPS6KA3	SOX2	8.8239e-05	up
RXRA	SOX2	0.00124062	up
S100B	SOX2	2.4823e-05	up
SFRP2	SOX2	4.91973e-05	up
SIRT6	SOX2	0	up
SKP1	SOX2	0.000973379	up
SOX6	SOX2	0.00129264	up
TCF4	SOX2	3.15537e-05	up
TCF7	SOX2	3.77807e-05	up
TEAD2	SOX2	1.24551e-06	up
TEAD4	SOX2	1.33671e-06	up
TRIM28	SOX2	0	up
WWTR1	SOX2	5.64577e-05	up
YAP1	SOX2	0	up
ZFP36	SOX2	0	up
APC	SP3	0	up
AXIN2	SP3	0	up
CALCOCO2	SP3	0	up
CASP3	SP3	0	up
CASP7	SP3	0	up
CCNB1	SP3	0	up
CDK9	SP3	2.27885e-06	up
CDKN2B	SP3	0	up
CHD8	SP3	0	up
CSNK1A1	SP3	0	up
CSNK1E	SP3	0	up
CXCR4	SP3	0	up
DVL3	SP3	0	up
FRAT1	SP3	0	up
FURIN	SP3	0	up
FZD1	SP3	0	up
GSK3B	SP3	0	up
HDAC3	SP3	0	up
HIF1A	SP3	0	up
HIPK2	SP3	0.000713462	up
HIPK3	SP3	3.17758e-06	up
HOXD9	SP3	0	up
IFNAR2	SP3	0	up
IKBKB	SP3	0	up
IQGAP1	SP3	0	up
IRAK1	SP3	0.000667173	up
JAG1	SP3	0	up
KMT2A	SP3	0	up
LEF1	SP3	0	up
MAML2	SP3	0	up
MAML3	SP3	0	up
MAP3K1	SP3	0	up
MAP3K4	SP3	0	up
NFE2L2	SP3	0	up
NGFR	SP3	1.39008e-05	up
NOTCH1	SP3	0	up
NTRK1	SP3	0	up
PAX7	SP3	0	up
PPP2R5A	SP3	0	up
PRKCD	SP3	0	up
PRKCE	SP3	0	up
PSEN1	SP3	0	up
PSEN2	SP3	0	up
PYGO1	SP3	0	up
RICTOR	SP3	0	up
RPS6KA3	SP3	0	up
RXRA	SP3	0	up
S100B	SP3	0	up
SFRP2	SP3	0	up
SIRT6	SP3	0	up
SKP1	SP3	0	up
SOX6	SP3	0	up
TCF4	SP3	4.14093e-06	up
TCF7	SP3	0	up
TEAD2	SP3	0	up
TEAD4	SP3	0	up
TRIM28	SP3	0	up
WWTR1	SP3	0	up
YAP1	SP3	0	up
ZFP36	SP3	0	up
APC	STAT1	0	up
AXIN2	STAT1	1.22725e-06	up
CALCOCO2	STAT1	1.65423e-05	up
CASP3	STAT1	0.000695389	up
CASP7	STAT1	0	up
CCNB1	STAT1	0	up
CDK9	STAT1	6.21669e-06	up
CDKN2B	STAT1	0	up
CHD8	STAT1	0	up
CSNK1A1	STAT1	0	up
CSNK1E	STAT1	0	up
CXCR4	STAT1	0.00663324	up
DVL3	STAT1	0	up
FRAT1	STAT1	8.52881e-06	up
FURIN	STAT1	0	up
FZD1	STAT1	0	up
GSK3B	STAT1	0.000519337	up
HDAC3	STAT1	0	up
HIF1A	STAT1	0	up
HIPK2	STAT1	0	up
HIPK3	STAT1	0	up
HOXD9	STAT1	0	up
IFNAR2	STAT1	0.00599471	up
IKBKB	STAT1	0	up
IQGAP1	STAT1	0	up
IRAK1	STAT1	0	up
JAG1	STAT1	0	up
KMT2A	STAT1	0	up
LEF1	STAT1	0	up
MAML2	STAT1	0	up
MAML3	STAT1	0	up
MAP3K1	STAT1	0	up
MAP3K4	STAT1	0	up
NFE2L2	STAT1	7.16541e-06	up
NGFR	STAT1	0	up
NOTCH1	STAT1	0	up
NTRK1	STAT1	0	up
PAX7	STAT1	0	up
PPP2R5A	STAT1	0	up
PRKCD	STAT1	0.00937147	up
PRKCE	STAT1	0	up
PSEN1	STAT1	0	up
PSEN2	STAT1	0	up
PYGO1	STAT1	0	up
RICTOR	STAT1	0.000581928	up
RPS6KA3	STAT1	0	up
RXRA	STAT1	0	up
S100B	STAT1	0	up
SFRP2	STAT1	0	up
SIRT6	STAT1	0	up
SKP1	STAT1	0	up
SOX6	STAT1	0	up
TCF4	STAT1	0	up
TCF7	STAT1	0	up
TEAD2	STAT1	0	up
TEAD4	STAT1	0	up
TRIM28	STAT1	0.00858958	up
WWTR1	STAT1	0	up
YAP1	STAT1	0	up
ZFP36	STAT1	1.24678e-05	up
APC	TEAD1	0	up
AXIN2	TEAD1	0	up
CALCOCO2	TEAD1	0	up
CASP3	TEAD1	2.77353e-05	up
CASP7	TEAD1	0	up
CCNB1	TEAD1	0	up
CDK9	TEAD1	0	up
CDKN2B	TEAD1	0	up
CHD8	TEAD1	0	up
CSNK1A1	TEAD1	9.65624e-06	up
CSNK1E	TEAD1	0	up
CXCR4	TEAD1	0	up
DVL3	TEAD1	0	up
FRAT1	TEAD1	0	up
FURIN	TEAD1	0	up
FZD1	TEAD1	0	up
GSK3B	TEAD1	2.00078e-05	up
HDAC3	TEAD1	0	up
HIF1A	TEAD1	0	up
HIPK2	TEAD1	0	up
HIPK3	TEAD1	0	up
HOXD9	TEAD1	0	up
IFNAR2	TEAD1	0	up
IKBKB	TEAD1	1.64548e-06	up
IQGAP1	TEAD1	0	up
IRAK1	TEAD1	0	up
JAG1	TEAD1	0	up
KMT2A	TEAD1	0	up
LEF1	TEAD1	0	up
MAML2	TEAD1	0	up
MAML3	TEAD1	0	up
MAP3K1	TEAD1	0	up
MAP3K4	TEAD1	0	up
NFE2L2	TEAD1	0	up
NGFR	TEAD1	0	up
NOTCH1	TEAD1	0	up
NTRK1	TEAD1	0	up
PAX7	TEAD1	0	up
PPP2R5A	TEAD1	0	up
PRKCD	TEAD1	1.02587e-06	up
PRKCE	TEAD1	0	up
PSEN1	TEAD1	0	up
PSEN2	TEAD1	0	up
PYGO1	TEAD1	0	up
RICTOR	TEAD1	2.32103e-05	up
RPS6KA3	TEAD1	1.133e-06	up
RXRA	TEAD1	0	up
S100B	TEAD1	0	up
SFRP2	TEAD1	0	up
SIRT6	TEAD1	0	up
SKP1	TEAD1	0	up
SOX6	TEAD1	0	up
TCF4	TEAD1	0	up
TCF7	TEAD1	0	up
TEAD2	TEAD1	0.00045761	up
TEAD4	TEAD1	0.000491119	up
TRIM28	TEAD1	0	up
WWTR1	TEAD1	0.020743	up
YAP1	TEAD1	0.0198658	up
ZFP36	TEAD1	0	up
APC	ZHX1	0	up
AXIN2	ZHX1	0.000111283	up
CALCOCO2	ZHX1	0	up
CASP3	ZHX1	0	up
CASP7	ZHX1	0	up
CCNB1	ZHX1	0	up
CDK9	ZHX1	0	up
CDKN2B	ZHX1	0	up
CHD8	ZHX1	0	up
CSNK1A1	ZHX1	0	up
CSNK1E	ZHX1	0	up
CXCR4	ZHX1	0	up
DVL3	ZHX1	8.09111e-06	up
FRAT1	ZHX1	0.000104146	up
FURIN	ZHX1	0	up
FZD1	ZHX1	0	up
GSK3B	ZHX1	0.0063417	up
HDAC3	ZHX1	2.94531e-06	up
HIF1A	ZHX1	0	up
HIPK2	ZHX1	0	up
HIPK3	ZHX1	0	up
HOXD9	ZHX1	0	up
IFNAR2	ZHX1	0	up
IKBKB	ZHX1	0	up
IQGAP1	ZHX1	0	up
IRAK1	ZHX1	0	up
JAG1	ZHX1	0	up
KMT2A	ZHX1	0	up
LEF1	ZHX1	0	up
MAML2	ZHX1	0	up
MAML3	ZHX1	0	up
MAP3K1	ZHX1	0	up
MAP3K4	ZHX1	4.52463e-06	up
NFE2L2	ZHX1	0	up
NGFR	ZHX1	0	up
NOTCH1	ZHX1	0	up
NTRK1	ZHX1	0	up
PAX7	ZHX1	0	up
PPP2R5A	ZHX1	3.85726e-06	up
PRKCD	ZHX1	0	up
PRKCE	ZHX1	0	up
PSEN1	ZHX1	0	up
PSEN2	ZHX1	0	up
PYGO1	ZHX1	0	up
RICTOR	ZHX1	0	up
RPS6KA3	ZHX1	0	up
RXRA	ZHX1	0	up
S100B	ZHX1	0	up
SFRP2	ZHX1	0	up
SIRT6	ZHX1	0	up
SKP1	ZHX1	0	up
SOX6	ZHX1	0	up
TCF4	ZHX1	0	up
TCF7	ZHX1	0	up
TEAD2	ZHX1	0	up
TEAD4	ZHX1	0	up
TRIM28	ZHX1	0	up
WWTR1	ZHX1	3.78933e-06	up
YAP1	ZHX1	0	up
ZFP36	ZHX1	0	up
ACVR1	AR	0	down
AHR	AR	0.0164583	down
ARNT	AR	0.00035997	down
AURKA	AR	0.000462967	down
BRCA1	AR	0.00663901	down
CAMK1	AR	5.58568e-06	down
CAMK2B	AR	6.35517e-06	down
CCND1	AR	0.000400565	down
CREB1	AR	0.000358547	down
CREBBP	AR	0.0154184	down
DVL1	AR	0	down
Hs ETC	AR	5.04215e-06	down
KAT2B	AR	0.0178566	down
KAT5	AR	0.0120632	down
MARK2	AR	0	down
NCOA3	AR	0.0173715	down
NCOR2	AR	0.0175682	down
NR0B2	AR	0.0176455	down
NR2C2	AR	0.0229778	down
NRIP1	AR	0	down
PPARGC1A	AR	0	down
Rap1 signaling	AR	0	down
Retinol metabolism	AR	0.000847617	down
RXRA	AR	9.01749e-05	down
SERPINE1	AR	5.0261e-06	down
SKI	AR	0	down
SKIL	AR	0	down
SMAD1	AR	0	down
SMAD4	AR	0	down
SMAD5	AR	0	down
SMAD9	AR	0	down
TBL1XR1	AR	0.0160865	down
TFDP1	AR	0	down
UBE2I	AR	0.00860125	down
ACVR1	E2F4	1.78372e-05	down
AHR	E2F4	0	down
ARNT	E2F4	0	down
AURKA	E2F4	0	down
BRCA1	E2F4	0	down
CAMK1	E2F4	0	down
CAMK2B	E2F4	0	down
CCND1	E2F4	0.000534068	down
CREB1	E2F4	0	down
CREBBP	E2F4	0	down
DVL1	E2F4	0.000516448	down
Hs ETC	E2F4	0	down
KAT2B	E2F4	0.000509596	down
KAT5	E2F4	0	down
MARK2	E2F4	0	down
NCOA3	E2F4	0	down
NCOR2	E2F4	0	down
NR0B2	E2F4	0	down
NR2C2	E2F4	0	down
NRIP1	E2F4	0	down
PPARGC1A	E2F4	0	down
Rap1 signaling	E2F4	2.45079e-05	down
Retinol metabolism	E2F4	0	down
RXRA	E2F4	0	down
SERPINE1	E2F4	0	down
SKI	E2F4	0.00122327	down
SKIL	E2F4	0.00122467	down
SMAD1	E2F4	0.000633099	down
SMAD4	E2F4	0.0191139	down
SMAD5	E2F4	0.000588984	down
SMAD9	E2F4	0.00061338	down
TBL1XR1	E2F4	0	down
TFDP1	E2F4	0.00064504	down
UBE2I	E2F4	0.000199088	down
ACVR1	ESRRA	0	down
AHR	ESRRA	0	down
ARNT	ESRRA	0	down
AURKA	ESRRA	0	down
BRCA1	ESRRA	2.13464e-06	down
CAMK1	ESRRA	0	down
CAMK2B	ESRRA	0	down
CCND1	ESRRA	0.000317283	down
CREB1	ESRRA	0	down
CREBBP	ESRRA	0	down
DVL1	ESRRA	0.000304625	down
Hs ETC	ESRRA	0	down
KAT2B	ESRRA	0	down
KAT5	ESRRA	0	down
MARK2	ESRRA	0.000362344	down
NCOA3	ESRRA	0	down
NCOR2	ESRRA	5.00054e-06	down
NR0B2	ESRRA	0.0172925	down
NR2C2	ESRRA	0	down
NRIP1	ESRRA	0	down
PPARGC1A	ESRRA	0.0197436	down
Rap1 signaling	ESRRA	1.55708e-05	down
Retinol metabolism	ESRRA	1.76381e-05	down
RXRA	ESRRA	0	down
SERPINE1	ESRRA	0	down
SKI	ESRRA	0	down
SKIL	ESRRA	0	down
SMAD1	ESRRA	5.26064e-06	down
SMAD4	ESRRA	0	down
SMAD5	ESRRA	0	down
SMAD9	ESRRA	0	down
TBL1XR1	ESRRA	0	down
TFDP1	ESRRA	0	down
UBE2I	ESRRA	0	down
ACVR1	JARID2	0	down
AHR	JARID2	0	down
ARNT	JARID2	0	down
AURKA	JARID2	0	down
BRCA1	JARID2	0	down
CAMK1	JARID2	0	down
CAMK2B	JARID2	0	down
CCND1	JARID2	0	down
CREB1	JARID2	0	down
CREBBP	JARID2	0	down
DVL1	JARID2	0	down
Hs ETC	JARID2	0	down
KAT2B	JARID2	0	down
KAT5	JARID2	0	down
MARK2	JARID2	0	down
NCOA3	JARID2	0	down
NCOR2	JARID2	0	down
NR0B2	JARID2	0	down
NR2C2	JARID2	0	down
NRIP1	JARID2	0	down
PPARGC1A	JARID2	0	down
Rap1 signaling	JARID2	0.0476177	down
Retinol metabolism	JARID2	0	down
RXRA	JARID2	0	down
SERPINE1	JARID2	0	down
SKI	JARID2	0	down
SKIL	JARID2	0	down
SMAD1	JARID2	0	down
SMAD4	JARID2	0	down
SMAD5	JARID2	0	down
SMAD9	JARID2	0	down
TBL1XR1	JARID2	0	down
TFDP1	JARID2	0	down
UBE2I	JARID2	0	down
ACVR1	KLF5	1.07872e-06	down
AHR	KLF5	0	down
ARNT	KLF5	0	down
AURKA	KLF5	0	down
BRCA1	KLF5	0	down
CAMK1	KLF5	5.2929e-06	down
CAMK2B	KLF5	6.01165e-06	down
CCND1	KLF5	0.000223901	down
CREB1	KLF5	0.000339164	down
CREBBP	KLF5	0.0145849	down
DVL1	KLF5	0.000294046	down
Hs ETC	KLF5	0	down
KAT2B	KLF5	0	down
KAT5	KLF5	2.91363e-06	down
MARK2	KLF5	0.00028411	down
NCOA3	KLF5	0	down
NCOR2	KLF5	0	down
NR0B2	KLF5	0	down
NR2C2	KLF5	0	down
NRIP1	KLF5	0	down
PPARGC1A	KLF5	0	down
Rap1 signaling	KLF5	1.47668e-05	down
Retinol metabolism	KLF5	1.38228e-05	down
RXRA	KLF5	0	down
SERPINE1	KLF5	4.75442e-06	down
SKI	KLF5	0.000102214	down
SKIL	KLF5	9.7325e-05	down
SMAD1	KLF5	3.82899e-05	down
SMAD4	KLF5	0.00101664	down
SMAD5	KLF5	3.13277e-05	down
SMAD9	KLF5	3.26253e-05	down
TBL1XR1	KLF5	0	down
TFDP1	KLF5	0	down
UBE2I	KLF5	0	down
ACVR1	NR1H3	0	down
AHR	NR1H3	0	down
ARNT	NR1H3	0	down
AURKA	NR1H3	0	down
BRCA1	NR1H3	4.99905e-06	down
CAMK1	NR1H3	0	down
CAMK2B	NR1H3	0	down
CCND1	NR1H3	1.13403e-05	down
CREB1	NR1H3	0	down
CREBBP	NR1H3	7.87078e-06	down
DVL1	NR1H3	0	down
Hs ETC	NR1H3	0.000982475	down
KAT2B	NR1H3	0	down
KAT5	NR1H3	0	down
MARK2	NR1H3	0	down
NCOA3	NR1H3	0	down
NCOR2	NR1H3	1.16933e-05	down
NR0B2	NR1H3	0.0223303	down
NR2C2	NR1H3	0	down
NRIP1	NR1H3	0.0157923	down
PPARGC1A	NR1H3	0	down
Rap1 signaling	NR1H3	0	down
Retinol metabolism	NR1H3	0	down
RXRA	NR1H3	0.0196495	down
SERPINE1	NR1H3	0	down
SKI	NR1H3	0	down
SKIL	NR1H3	0	down
SMAD1	NR1H3	0	down
SMAD4	NR1H3	0	down
SMAD5	NR1H3	0	down
SMAD9	NR1H3	0	down
TBL1XR1	NR1H3	0	down
TFDP1	NR1H3	0	down
UBE2I	NR1H3	0	down
ACVR1	SMARCC1	0	down
AHR	SMARCC1	0.00039426	down
ARNT	SMARCC1	8.62311e-06	down
AURKA	SMARCC1	1.13721e-05	down
BRCA1	SMARCC1	0.000163365	down
CAMK1	SMARCC1	0	down
CAMK2B	SMARCC1	0	down
CCND1	SMARCC1	1.74056e-05	down
CREB1	SMARCC1	8.65964e-06	down
CREBBP	SMARCC1	0.000372387	down
DVL1	SMARCC1	0	down
Hs ETC	SMARCC1	0	down
KAT2B	SMARCC1	0.00043199	down
KAT5	SMARCC1	0.000291503	down
MARK2	SMARCC1	1.30996e-06	down
NCOA3	SMARCC1	0.000419826	down
NCOR2	SMARCC1	0.000431252	down
NR0B2	SMARCC1	0.000422917	down
NR2C2	SMARCC1	0.000552124	down
NRIP1	SMARCC1	0	down
PPARGC1A	SMARCC1	0	down
Rap1 signaling	SMARCC1	0	down
Retinol metabolism	SMARCC1	5.37256e-05	down
RXRA	SMARCC1	2.38998e-06	down
SERPINE1	SMARCC1	0	down
SKI	SMARCC1	0	down
SKIL	SMARCC1	0	down
SMAD1	SMARCC1	0	down
SMAD4	SMARCC1	0	down
SMAD5	SMARCC1	0	down
SMAD9	SMARCC1	0	down
TBL1XR1	SMARCC1	0.000388769	down
TFDP1	SMARCC1	0	down
UBE2I	SMARCC1	0.000208063	down
ACVR1	ZEB2	0	down
AHR	ZEB2	0	down
ARNT	ZEB2	0	down
AURKA	ZEB2	0	down
BRCA1	ZEB2	0	down
CAMK1	ZEB2	0	down
CAMK2B	ZEB2	0	down
CCND1	ZEB2	0	down
CREB1	ZEB2	0	down
CREBBP	ZEB2	0	down
DVL1	ZEB2	0	down
Hs ETC	ZEB2	0	down
KAT2B	ZEB2	0	down
KAT5	ZEB2	0	down
MARK2	ZEB2	0	down
NCOA3	ZEB2	0	down
NCOR2	ZEB2	0	down
NR0B2	ZEB2	0	down
NR2C2	ZEB2	0	down
NRIP1	ZEB2	0	down
PPARGC1A	ZEB2	0	down
Rap1 signaling	ZEB2	0	down
Retinol metabolism	ZEB2	0	down
RXRA	ZEB2	0	down
SERPINE1	ZEB2	0	down
SKI	ZEB2	0	down
SKIL	ZEB2	0	down
SMAD1	ZEB2	0	down
SMAD4	ZEB2	0	down
SMAD5	ZEB2	0	down
SMAD9	ZEB2	0	down
TBL1XR1	ZEB2	0	down
TFDP1	ZEB2	0	down
UBE2I	ZEB2	0	down

### Sheet: luminal
Supplementary Table 9. Individual RWR results, implemented for each seed node (subset of the results shown in Figure 5).
Node ID	Source	Probability	Source Activity
AKT3	ESRRA	0.00037209	up
AXIN1	ESRRA	0.000350695	up
CAMK1	ESRRA	0	up
CAMK2B	ESRRA	0	up
CHEK1	ESRRA	0	up
CHEK2	ESRRA	0	up
CREB1	ESRRA	0	up
CREBBP	ESRRA	0	up
CTBP1	ESRRA	0	up
CXCL12	ESRRA	0.000269845	up
DVL1	ESRRA	0.000304625	up
DVL2	ESRRA	1.97945e-05	up
FZD2	ESRRA	8.03391e-06	up
ILK	ESRRA	0.000338848	up
Krueppel-associated box _1	ESRRA	1.75345e-05	up
LRP5	ESRRA	6.34907e-06	up
LRP6	ESRRA	0.000297358	up
MARK2	ESRRA	0.000362344	up
NR0B2	ESRRA	0.0172925	up
PPARGC1A	ESRRA	0.0197436	up
PRKACA	ESRRA	0.000356025	up
Rap1 signaling	ESRRA	1.55708e-05	up
RPS6KA2	ESRRA	0.000394469	up
RPS6KB1	ESRRA	0.000353247	up
SERPINE1	ESRRA	0	up
SIRT6	ESRRA	0	up
SMAD1	ESRRA	5.26064e-06	up
SMAD2	ESRRA	0	up
SMAD4	ESRRA	0	up
SMAD5	ESRRA	0	up
SMAD9	ESRRA	0	up
TP53	ESRRA	0	up
TP53BP1	ESRRA	0	up
WNT3A	ESRRA	9.57664e-06	up
WNT7A	ESRRA	7.96884e-06	up
AKT3	JARID2	0	up
AXIN1	JARID2	0	up
CAMK1	JARID2	0	up
CAMK2B	JARID2	0	up
CHEK1	JARID2	0	up
CHEK2	JARID2	0	up
CREB1	JARID2	0	up
CREBBP	JARID2	0	up
CTBP1	JARID2	0	up
CXCL12	JARID2	0	up
DVL1	JARID2	0	up
DVL2	JARID2	0	up
FZD2	JARID2	0	up
ILK	JARID2	0	up
Krueppel-associated box _1	JARID2	0	up
LRP5	JARID2	0	up
LRP6	JARID2	0	up
MARK2	JARID2	0	up
NR0B2	JARID2	0	up
PPARGC1A	JARID2	0	up
PRKACA	JARID2	0	up
Rap1 signaling	JARID2	0.0476177	up
RPS6KA2	JARID2	0	up
RPS6KB1	JARID2	0	up
SERPINE1	JARID2	0	up
SIRT6	JARID2	0	up
SMAD1	JARID2	0	up
SMAD2	JARID2	0	up
SMAD4	JARID2	0	up
SMAD5	JARID2	0	up
SMAD9	JARID2	0	up
TP53	JARID2	0	up
TP53BP1	JARID2	0	up
WNT3A	JARID2	0	up
WNT7A	JARID2	0	up
AKT3	KLF5	0.000297877	up
AXIN1	KLF5	0.000291263	up
CAMK1	KLF5	5.2929e-06	up
CAMK2B	KLF5	6.01165e-06	up
CHEK1	KLF5	1.09301e-05	up
CHEK2	KLF5	9.68164e-06	up
CREB1	KLF5	0.000339164	up
CREBBP	KLF5	0.0145849	up
CTBP1	KLF5	0.000849919	up
CXCL12	KLF5	0.000161328	up
DVL1	KLF5	0.000294046	up
DVL2	KLF5	1.59958e-05	up
FZD2	KLF5	7.07827e-06	up
ILK	KLF5	0.000262598	up
Krueppel-associated box _1	KLF5	1.4563e-05	up
LRP5	KLF5	5.27311e-06	up
LRP6	KLF5	0.000233509	up
MARK2	KLF5	0.00028411	up
NR0B2	KLF5	0	up
PPARGC1A	KLF5	0	up
PRKACA	KLF5	0.000288403	up
Rap1 signaling	KLF5	1.47668e-05	up
RPS6KA2	KLF5	0.000315545	up
RPS6KB1	KLF5	0.000276619	up
SERPINE1	KLF5	4.75442e-06	up
SIRT6	KLF5	6.27593e-06	up
SMAD1	KLF5	3.82899e-05	up
SMAD2	KLF5	0.00107539	up
SMAD4	KLF5	0.00101664	up
SMAD5	KLF5	3.13277e-05	up
SMAD9	KLF5	3.26253e-05	up
TP53	KLF5	0.000807578	up
TP53BP1	KLF5	4.27583e-06	up
WNT3A	KLF5	7.51668e-06	up
WNT7A	KLF5	6.25792e-06	up
AKT3	ZEB2	0	up
AXIN1	ZEB2	0	up
CAMK1	ZEB2	0	up
CAMK2B	ZEB2	0	up
CHEK1	ZEB2	0	up
CHEK2	ZEB2	0	up
CREB1	ZEB2	0	up
CREBBP	ZEB2	0	up
CTBP1	ZEB2	0	up
CXCL12	ZEB2	0	up
DVL1	ZEB2	0	up
DVL2	ZEB2	0	up
FZD2	ZEB2	0	up
ILK	ZEB2	0	up
Krueppel-associated box _1	ZEB2	0	up
LRP5	ZEB2	0	up
LRP6	ZEB2	0	up
MARK2	ZEB2	0	up
NR0B2	ZEB2	0	up
PPARGC1A	ZEB2	0	up
PRKACA	ZEB2	0	up
Rap1 signaling	ZEB2	0	up
RPS6KA2	ZEB2	0	up
RPS6KB1	ZEB2	0	up
SERPINE1	ZEB2	0	up
SIRT6	ZEB2	0	up
SMAD1	ZEB2	0	up
SMAD2	ZEB2	0	up
SMAD4	ZEB2	0	up
SMAD5	ZEB2	0	up
SMAD9	ZEB2	0	up
TP53	ZEB2	0	up
TP53BP1	ZEB2	0	up
WNT3A	ZEB2	0	up
WNT7A	ZEB2	0	up
ACVR1	AHR	0	down
ACVR1B	AHR	0	down
ACVR1C	AHR	0	down
ACVR2A	AHR	0	down
ACVR2B	AHR	0	down
ARNT	AHR	0.0211067	down
ATF4	AHR	0	down
CALCOCO2	AHR	0	down
CCNB1	AHR	0	down
CCND1	AHR	0	down
CDK1	AHR	0	down
CDK4	AHR	0	down
CDK8	AHR	0	down
CDK9	AHR	0	down
CUL1	AHR	1.32855e-06	down
CXCL12	AHR	0	down
DAXX	AHR	0	down
EP300	AHR	0.000539904	down
FURIN	AHR	0	down
HSP90AA1	AHR	0.0125711	down
INHBA	AHR	0	down
JUN	AHR	0	down
KAT2A	AHR	0	down
MAML2	AHR	0	down
MAPK3	AHR	0	down
MEF2C	AHR	0	down
NEDD4	AHR	0	down
NFKBIA	AHR	0	down
NOTCH1	AHR	0	down
PPP2CB	AHR	1.3969e-05	down
PPP3CA	AHR	0	down
PPP3CC	AHR	0	down
PSMB4	AHR	0	down
PSMC5	AHR	0	down
PTEN	AHR	1.88123e-05	down
RANBP3	AHR	0	down
Rap1 signaling	AHR	0	down
RICTOR	AHR	1.42316e-05	down
RNF111	AHR	0	down
SFRP2	AHR	0	down
SKI	AHR	0	down
SKIL	AHR	0	down
SMAD1	AHR	0	down
SMAD5	AHR	0	down
SMAD9	AHR	0	down
SMURF2	AHR	0	down
STK38	AHR	0	down
SUMO1	AHR	0	down
TEAD2	AHR	0	down
TEAD4	AHR	0	down
TGFBR1	AHR	0	down
TGFBR2	AHR	0	down
TLE1	AHR	0	down
TRAF6	AHR	0	down
UBB	AHR	0	down
UBE2M	AHR	0	down
VAV2	AHR	0	down
WWTR1	AHR	0	down
XIAP	AHR	0	down
XPO1	AHR	0	down
YAP1	AHR	0	down
ZFYVE9	AHR	0	down
ACVR1	EBF1	0	down
ACVR1B	EBF1	0	down
ACVR1C	EBF1	0	down
ACVR2A	EBF1	0	down
ACVR2B	EBF1	0	down
ARNT	EBF1	0	down
ATF4	EBF1	0	down
CALCOCO2	EBF1	0	down
CCNB1	EBF1	0	down
CCND1	EBF1	0	down
CDK1	EBF1	0	down
CDK4	EBF1	0	down
CDK8	EBF1	0	down
CDK9	EBF1	0	down
CUL1	EBF1	0	down
CXCL12	EBF1	0	down
DAXX	EBF1	0	down
EP300	EBF1	0	down
FURIN	EBF1	0	down
HSP90AA1	EBF1	0	down
INHBA	EBF1	0	down
JUN	EBF1	0	down
KAT2A	EBF1	0	down
MAML2	EBF1	0	down
MAPK3	EBF1	0	down
MEF2C	EBF1	0	down
NEDD4	EBF1	0	down
NFKBIA	EBF1	0	down
NOTCH1	EBF1	0	down
PPP2CB	EBF1	0	down
PPP3CA	EBF1	0	down
PPP3CC	EBF1	0	down
PSMB4	EBF1	0	down
PSMC5	EBF1	0	down
PTEN	EBF1	0	down
RANBP3	EBF1	0	down
Rap1 signaling	EBF1	0	down
RICTOR	EBF1	0	down
RNF111	EBF1	0	down
SFRP2	EBF1	0	down
SKI	EBF1	0	down
SKIL	EBF1	0	down
SMAD1	EBF1	0	down
SMAD5	EBF1	0	down
SMAD9	EBF1	0	down
SMURF2	EBF1	0	down
STK38	EBF1	0	down
SUMO1	EBF1	0	down
TEAD2	EBF1	0	down
TEAD4	EBF1	0	down
TGFBR1	EBF1	0	down
TGFBR2	EBF1	0	down
TLE1	EBF1	0	down
TRAF6	EBF1	0	down
UBB	EBF1	0	down
UBE2M	EBF1	0	down
VAV2	EBF1	0	down
WWTR1	EBF1	0	down
XIAP	EBF1	0	down
XPO1	EBF1	0	down
YAP1	EBF1	0	down
ZFYVE9	EBF1	0	down
ACVR1	MEF2B	0	down
ACVR1B	MEF2B	0	down
ACVR1C	MEF2B	0	down
ACVR2A	MEF2B	0	down
ACVR2B	MEF2B	0	down
ARNT	MEF2B	0	down
ATF4	MEF2B	0	down
CALCOCO2	MEF2B	0	down
CCNB1	MEF2B	0	down
CCND1	MEF2B	0	down
CDK1	MEF2B	0	down
CDK4	MEF2B	0	down
CDK8	MEF2B	0	down
CDK9	MEF2B	0	down
CUL1	MEF2B	0	down
CXCL12	MEF2B	0	down
DAXX	MEF2B	0	down
EP300	MEF2B	0	down
FURIN	MEF2B	0	down
HSP90AA1	MEF2B	2.51342e-05	down
INHBA	MEF2B	0	down
JUN	MEF2B	0	down
KAT2A	MEF2B	0	down
MAML2	MEF2B	0	down
MAPK3	MEF2B	0	down
MEF2C	MEF2B	0	down
NEDD4	MEF2B	0	down
NFKBIA	MEF2B	0	down
NOTCH1	MEF2B	0	down
PPP2CB	MEF2B	0	down
PPP3CA	MEF2B	0	down
PPP3CC	MEF2B	0	down
PSMB4	MEF2B	0	down
PSMC5	MEF2B	0	down
PTEN	MEF2B	0	down
RANBP3	MEF2B	0	down
Rap1 signaling	MEF2B	0	down
RICTOR	MEF2B	0	down
RNF111	MEF2B	0	down
SFRP2	MEF2B	0	down
SKI	MEF2B	0	down
SKIL	MEF2B	0	down
SMAD1	MEF2B	0	down
SMAD5	MEF2B	0	down
SMAD9	MEF2B	0	down
SMURF2	MEF2B	0	down
STK38	MEF2B	0	down
SUMO1	MEF2B	0	down
TEAD2	MEF2B	0	down
TEAD4	MEF2B	0	down
TGFBR1	MEF2B	0	down
TGFBR2	MEF2B	0	down
TLE1	MEF2B	0	down
TRAF6	MEF2B	0	down
UBB	MEF2B	0	down
UBE2M	MEF2B	0	down
VAV2	MEF2B	0	down
WWTR1	MEF2B	0	down
XIAP	MEF2B	0.000709353	down
XPO1	MEF2B	0	down
YAP1	MEF2B	0	down
ZFYVE9	MEF2B	0	down
ACVR1	NFATC1	0	down
ACVR1B	NFATC1	0	down
ACVR1C	NFATC1	0	down
ACVR2A	NFATC1	1.48577e-06	down
ACVR2B	NFATC1	0	down
ARNT	NFATC1	0	down
ATF4	NFATC1	0	down
CALCOCO2	NFATC1	0	down
CCNB1	NFATC1	0	down
CCND1	NFATC1	0.000459011	down
CDK1	NFATC1	0	down
CDK4	NFATC1	0	down
CDK8	NFATC1	0	down
CDK9	NFATC1	2.89194e-06	down
CUL1	NFATC1	0	down
CXCL12	NFATC1	0.000395095	down
DAXX	NFATC1	0	down
EP300	NFATC1	4.92257e-06	down
FURIN	NFATC1	0	down
HSP90AA1	NFATC1	0	down
INHBA	NFATC1	0	down
JUN	NFATC1	0	down
KAT2A	NFATC1	0	down
MAML2	NFATC1	0	down
MAPK3	NFATC1	5.79697e-06	down
MEF2C	NFATC1	0	down
NEDD4	NFATC1	1.71667e-05	down
NFKBIA	NFATC1	0	down
NOTCH1	NFATC1	0	down
PPP2CB	NFATC1	0	down
PPP3CA	NFATC1	0.0235601	down
PPP3CC	NFATC1	0.0207387	down
PSMB4	NFATC1	0	down
PSMC5	NFATC1	0	down
PTEN	NFATC1	0.000647161	down
RANBP3	NFATC1	0	down
Rap1 signaling	NFATC1	2.27456e-05	down
RICTOR	NFATC1	1.65265e-05	down
RNF111	NFATC1	0	down
SFRP2	NFATC1	0	down
SKI	NFATC1	0	down
SKIL	NFATC1	0	down
SMAD1	NFATC1	7.70041e-06	down
SMAD5	NFATC1	0	down
SMAD9	NFATC1	0	down
SMURF2	NFATC1	0	down
STK38	NFATC1	0	down
SUMO1	NFATC1	0	down
TEAD2	NFATC1	0	down
TEAD4	NFATC1	0	down
TGFBR1	NFATC1	0	down
TGFBR2	NFATC1	1.24081e-06	down
TLE1	NFATC1	0	down
TRAF6	NFATC1	0	down
UBB	NFATC1	0	down
UBE2M	NFATC1	0	down
VAV2	NFATC1	0.0161865	down
WWTR1	NFATC1	0	down
XIAP	NFATC1	0	down
XPO1	NFATC1	0	down
YAP1	NFATC1	0	down
ZFYVE9	NFATC1	0	down
ACVR1	OTX2	0	down
ACVR1B	OTX2	0	down
ACVR1C	OTX2	0	down
ACVR2A	OTX2	0	down
ACVR2B	OTX2	0	down
ARNT	OTX2	0	down
ATF4	OTX2	0	down
CALCOCO2	OTX2	0	down
CCNB1	OTX2	0	down
CCND1	OTX2	1.17306e-06	down
CDK1	OTX2	0	down
CDK4	OTX2	0	down
CDK8	OTX2	0	down
CDK9	OTX2	0	down
CUL1	OTX2	0	down
CXCL12	OTX2	0	down
DAXX	OTX2	0	down
EP300	OTX2	0	down
FURIN	OTX2	0	down
HSP90AA1	OTX2	3.43401e-05	down
INHBA	OTX2	0	down
JUN	OTX2	0	down
KAT2A	OTX2	0	down
MAML2	OTX2	0	down
MAPK3	OTX2	0	down
MEF2C	OTX2	0	down
NEDD4	OTX2	0	down
NFKBIA	OTX2	0	down
NOTCH1	OTX2	0	down
PPP2CB	OTX2	0	down
PPP3CA	OTX2	0	down
PPP3CC	OTX2	0	down
PSMB4	OTX2	0	down
PSMC5	OTX2	0	down
PTEN	OTX2	0	down
RANBP3	OTX2	0	down
Rap1 signaling	OTX2	0	down
RICTOR	OTX2	0	down
RNF111	OTX2	0	down
SFRP2	OTX2	0	down
SKI	OTX2	0	down
SKIL	OTX2	0	down
SMAD1	OTX2	0	down
SMAD5	OTX2	0	down
SMAD9	OTX2	0	down
SMURF2	OTX2	0	down
STK38	OTX2	0	down
SUMO1	OTX2	0	down
TEAD2	OTX2	0	down
TEAD4	OTX2	0	down
TGFBR1	OTX2	0	down
TGFBR2	OTX2	0	down
TLE1	OTX2	0	down
TRAF6	OTX2	0	down
UBB	OTX2	0	down
UBE2M	OTX2	0	down
VAV2	OTX2	0	down
WWTR1	OTX2	0	down
XIAP	OTX2	1.33915e-06	down
XPO1	OTX2	0	down
YAP1	OTX2	0	down
ZFYVE9	OTX2	0	down
ACVR1	PBX3	0	down
ACVR1B	PBX3	0	down
ACVR1C	PBX3	0	down
ACVR2A	PBX3	0	down
ACVR2B	PBX3	0	down
ARNT	PBX3	0	down
ATF4	PBX3	0	down
CALCOCO2	PBX3	0	down
CCNB1	PBX3	0	down
CCND1	PBX3	0	down
CDK1	PBX3	0	down
CDK4	PBX3	0	down
CDK8	PBX3	0	down
CDK9	PBX3	0	down
CUL1	PBX3	0	down
CXCL12	PBX3	0	down
DAXX	PBX3	0	down
EP300	PBX3	0	down
FURIN	PBX3	0	down
HSP90AA1	PBX3	0	down
INHBA	PBX3	0	down
JUN	PBX3	0	down
KAT2A	PBX3	0	down
MAML2	PBX3	0	down
MAPK3	PBX3	0	down
MEF2C	PBX3	0	down
NEDD4	PBX3	0	down
NFKBIA	PBX3	0	down
NOTCH1	PBX3	0	down
PPP2CB	PBX3	0	down
PPP3CA	PBX3	0	down
PPP3CC	PBX3	0	down
PSMB4	PBX3	0	down
PSMC5	PBX3	0	down
PTEN	PBX3	0	down
RANBP3	PBX3	0	down
Rap1 signaling	PBX3	0	down
RICTOR	PBX3	0	down
RNF111	PBX3	0	down
SFRP2	PBX3	0	down
SKI	PBX3	0	down
SKIL	PBX3	0	down
SMAD1	PBX3	0	down
SMAD5	PBX3	0	down
SMAD9	PBX3	0	down
SMURF2	PBX3	0	down
STK38	PBX3	0	down
SUMO1	PBX3	0	down
TEAD2	PBX3	0	down
TEAD4	PBX3	0	down
TGFBR1	PBX3	0	down
TGFBR2	PBX3	0	down
TLE1	PBX3	0	down
TRAF6	PBX3	0	down
UBB	PBX3	0	down
UBE2M	PBX3	0	down
VAV2	PBX3	0	down
WWTR1	PBX3	0	down
XIAP	PBX3	0	down
XPO1	PBX3	0	down
YAP1	PBX3	0	down
ZFYVE9	PBX3	0	down
ACVR1	RUNX2	0	down
ACVR1B	RUNX2	0	down
ACVR1C	RUNX2	0	down
ACVR2A	RUNX2	0	down
ACVR2B	RUNX2	0	down
ARNT	RUNX2	0	down
ATF4	RUNX2	0	down
CALCOCO2	RUNX2	2.73125e-05	down
CCNB1	RUNX2	0	down
CCND1	RUNX2	0.000463276	down
CDK1	RUNX2	0.0163928	down
CDK4	RUNX2	0.000577972	down
CDK8	RUNX2	0.000934048	down
CDK9	RUNX2	0.000561077	down
CUL1	RUNX2	0.00122418	down
CXCL12	RUNX2	0.00124988	down
DAXX	RUNX2	0	down
EP300	RUNX2	0	down
FURIN	RUNX2	0	down
HSP90AA1	RUNX2	0	down
INHBA	RUNX2	0	down
JUN	RUNX2	0.00141837	down
KAT2A	RUNX2	0	down
MAML2	RUNX2	0	down
MAPK3	RUNX2	0	down
MEF2C	RUNX2	4.20459e-05	down
NEDD4	RUNX2	3.28343e-05	down
NFKBIA	RUNX2	0	down
NOTCH1	RUNX2	0	down
PPP2CB	RUNX2	0.000976163	down
PPP3CA	RUNX2	0	down
PPP3CC	RUNX2	0	down
PSMB4	RUNX2	3.88522e-05	down
PSMC5	RUNX2	1.03003e-05	down
PTEN	RUNX2	0.00123781	down
RANBP3	RUNX2	0	down
Rap1 signaling	RUNX2	0.0452921	down
RICTOR	RUNX2	0.000981251	down
RNF111	RUNX2	0	down
SFRP2	RUNX2	4.5302e-05	down
SKI	RUNX2	0	down
SKIL	RUNX2	0	down
SMAD1	RUNX2	0	down
SMAD5	RUNX2	0	down
SMAD9	RUNX2	0	down
SMURF2	RUNX2	0	down
STK38	RUNX2	0	down
SUMO1	RUNX2	0	down
TEAD2	RUNX2	0	down
TEAD4	RUNX2	0	down
TGFBR1	RUNX2	0	down
TGFBR2	RUNX2	0	down
TLE1	RUNX2	0.000795721	down
TRAF6	RUNX2	0	down
UBB	RUNX2	0.00116477	down
UBE2M	RUNX2	2.31632e-05	down
VAV2	RUNX2	0	down
WWTR1	RUNX2	0	down
XIAP	RUNX2	0	down
XPO1	RUNX2	0	down
YAP1	RUNX2	0	down
ZFYVE9	RUNX2	0	down
ACVR1	SMAD2	0	down
ACVR1B	SMAD2	0.015186	down
ACVR1C	SMAD2	0.0143454	down
ACVR2A	SMAD2	0.000501256	down
ACVR2B	SMAD2	0.000365207	down
ARNT	SMAD2	0	down
ATF4	SMAD2	0	down
CALCOCO2	SMAD2	0	down
CCNB1	SMAD2	0	down
CCND1	SMAD2	0.000784338	down
CDK1	SMAD2	0	down
CDK4	SMAD2	0.000533936	down
CDK8	SMAD2	0.000881046	down
CDK9	SMAD2	0.000525806	down
CUL1	SMAD2	0.00112979	down
CXCL12	SMAD2	0.00123031	down
DAXX	SMAD2	0.000297324	down
EP300	SMAD2	0.0150989	down
FURIN	SMAD2	0	down
HSP90AA1	SMAD2	0	down
INHBA	SMAD2	0.000538125	down
JUN	SMAD2	0.000530439	down
KAT2A	SMAD2	0.0144503	down
MAML2	SMAD2	0	down
MAPK3	SMAD2	0.0169024	down
MEF2C	SMAD2	1.57244e-05	down
NEDD4	SMAD2	1.5951e-06	down
NFKBIA	SMAD2	0	down
NOTCH1	SMAD2	1.30485e-06	down
PPP2CB	SMAD2	2.99029e-05	down
PPP3CA	SMAD2	0	down
PPP3CC	SMAD2	0	down
PSMB4	SMAD2	3.58565e-05	down
PSMC5	SMAD2	0	down
PTEN	SMAD2	6.01341e-05	down
RANBP3	SMAD2	0	down
Rap1 signaling	SMAD2	0	down
RICTOR	SMAD2	3.53945e-05	down
RNF111	SMAD2	0.0128504	down
SFRP2	SMAD2	1.01035e-06	down
SKI	SMAD2	0.0172666	down
SKIL	SMAD2	0.0130466	down
SMAD1	SMAD2	0	down
SMAD5	SMAD2	0	down
SMAD9	SMAD2	0	down
SMURF2	SMAD2	0.0088572	down
STK38	SMAD2	8.09114e-06	down
SUMO1	SMAD2	0	down
TEAD2	SMAD2	0.000310876	down
TEAD4	SMAD2	0.00033364	down
TGFBR1	SMAD2	0.0152761	down
TGFBR2	SMAD2	0.0225904	down
TLE1	SMAD2	0	down
TRAF6	SMAD2	0	down
UBB	SMAD2	0.000759362	down
UBE2M	SMAD2	2.07143e-05	down
VAV2	SMAD2	0	down
WWTR1	SMAD2	0.0140917	down
XIAP	SMAD2	0	down
XPO1	SMAD2	0	down
YAP1	SMAD2	2.01856e-05	down
ZFYVE9	SMAD2	0.00809985	down
ACVR1	SMAD4	0.000648388	down
ACVR1B	SMAD4	0.000488878	down
ACVR1C	SMAD4	0.00106567	down
ACVR2A	SMAD4	8.16862e-06	down
ACVR2B	SMAD4	9.47018e-06	down
ARNT	SMAD4	0	down
ATF4	SMAD4	1.2846e-05	down
CALCOCO2	SMAD4	0	down
CCNB1	SMAD4	0	down
CCND1	SMAD4	3.03455e-05	down
CDK1	SMAD4	0	down
CDK4	SMAD4	0	down
CDK8	SMAD4	0	down
CDK9	SMAD4	0	down
CUL1	SMAD4	0	down
CXCL12	SMAD4	0	down
DAXX	SMAD4	1.98186e-05	down
EP300	SMAD4	0.0192896	down
FURIN	SMAD4	0	down
HSP90AA1	SMAD4	1.1875e-05	down
INHBA	SMAD4	1.70325e-05	down
JUN	SMAD4	0.0180232	down
KAT2A	SMAD4	0.00107505	down
MAML2	SMAD4	0	down
MAPK3	SMAD4	0.000523236	down
MEF2C	SMAD4	0.000534278	down
NEDD4	SMAD4	0	down
NFKBIA	SMAD4	0.000719702	down
NOTCH1	SMAD4	1.87885e-05	down
PPP2CB	SMAD4	0	down
PPP3CA	SMAD4	0	down
PPP3CC	SMAD4	0	down
PSMB4	SMAD4	0	down
PSMC5	SMAD4	0	down
PTEN	SMAD4	0	down
RANBP3	SMAD4	0.000137853	down
Rap1 signaling	SMAD4	4.67137e-05	down
RICTOR	SMAD4	0	down
RNF111	SMAD4	0.000465323	down
SFRP2	SMAD4	0	down
SKI	SMAD4	0.023273	down
SKIL	SMAD4	0.0214711	down
SMAD1	SMAD4	0.0230134	down
SMAD5	SMAD4	0.0217074	down
SMAD9	SMAD4	0.0226066	down
SMURF2	SMAD4	0.000563233	down
STK38	SMAD4	0	down
SUMO1	SMAD4	0.0151509	down
TEAD2	SMAD4	2.3603e-05	down
TEAD4	SMAD4	2.53313e-05	down
TGFBR1	SMAD4	0.00159363	down
TGFBR2	SMAD4	0.00150579	down
TLE1	SMAD4	0	down
TRAF6	SMAD4	2.11309e-05	down
UBB	SMAD4	0	down
UBE2M	SMAD4	7.53217e-06	down
VAV2	SMAD4	0	down
WWTR1	SMAD4	0.0010699	down
XIAP	SMAD4	0	down
XPO1	SMAD4	0.0061477	down
YAP1	SMAD4	2.56837e-06	down
ZFYVE9	SMAD4	0.000491038	down
ACVR1	SOX2	0	down
ACVR1B	SOX2	0	down
ACVR1C	SOX2	2.37734e-05	down
ACVR2A	SOX2	2.24288e-06	down
ACVR2B	SOX2	0	down
ARNT	SOX2	0	down
ATF4	SOX2	3.13837e-05	down
CALCOCO2	SOX2	2.799e-05	down
CCNB1	SOX2	2.20208e-05	down
CCND1	SOX2	0.001114	down
CDK1	SOX2	0	down
CDK4	SOX2	0	down
CDK8	SOX2	0	down
CDK9	SOX2	0	down
CUL1	SOX2	0.00100993	down
CXCL12	SOX2	0	down
DAXX	SOX2	1.90034e-05	down
EP300	SOX2	0	down
FURIN	SOX2	0.000493505	down
HSP90AA1	SOX2	0	down
INHBA	SOX2	0	down
JUN	SOX2	0	down
KAT2A	SOX2	2.38575e-05	down
MAML2	SOX2	0.000824881	down
MAPK3	SOX2	2.91566e-06	down
MEF2C	SOX2	0	down
NEDD4	SOX2	3.63702e-05	down
NFKBIA	SOX2	2.791e-05	down
NOTCH1	SOX2	0.0287159	down
PPP2CB	SOX2	0.00101769	down
PPP3CA	SOX2	0	down
PPP3CC	SOX2	0	down
PSMB4	SOX2	3.20523e-05	down
PSMC5	SOX2	1.32377e-06	down
PTEN	SOX2	0.0013711	down
RANBP3	SOX2	0	down
Rap1 signaling	SOX2	0	down
RICTOR	SOX2	0.0010067	down
RNF111	SOX2	2.03887e-05	down
SFRP2	SOX2	4.91973e-05	down
SKI	SOX2	3.01795e-05	down
SKIL	SOX2	3.22319e-05	down
SMAD1	SOX2	0	down
SMAD5	SOX2	2.31619e-06	down
SMAD9	SOX2	2.41213e-06	down
SMURF2	SOX2	1.8821e-06	down
STK38	SOX2	0	down
SUMO1	SOX2	0	down
TEAD2	SOX2	1.24551e-06	down
TEAD4	SOX2	1.33671e-06	down
TGFBR1	SOX2	0	down
TGFBR2	SOX2	0.00144386	down
TLE1	SOX2	0	down
TRAF6	SOX2	0	down
UBB	SOX2	0	down
UBE2M	SOX2	2.1624e-05	down
VAV2	SOX2	0	down
WWTR1	SOX2	5.64577e-05	down
XIAP	SOX2	0	down
XPO1	SOX2	0	down
YAP1	SOX2	0	down
ZFYVE9	SOX2	0	down
ACVR1	TCF7	0	down
ACVR1B	TCF7	0	down
ACVR1C	TCF7	0	down
ACVR2A	TCF7	0	down
ACVR2B	TCF7	0	down
ARNT	TCF7	0	down
ATF4	TCF7	0.000806151	down
CALCOCO2	TCF7	0	down
CCNB1	TCF7	0	down
CCND1	TCF7	0	down
CDK1	TCF7	0	down
CDK4	TCF7	1.93088e-05	down
CDK8	TCF7	5.58926e-06	down
CDK9	TCF7	1.08108e-05	down
CUL1	TCF7	0	down
CXCL12	TCF7	2.46257e-05	down
DAXX	TCF7	0	down
EP300	TCF7	0.000428005	down
FURIN	TCF7	0	down
HSP90AA1	TCF7	9.14684e-06	down
INHBA	TCF7	0	down
JUN	TCF7	2.00043e-05	down
KAT2A	TCF7	0	down
MAML2	TCF7	0	down
MAPK3	TCF7	0	down
MEF2C	TCF7	0	down
NEDD4	TCF7	0	down
NFKBIA	TCF7	0	down
NOTCH1	TCF7	0	down
PPP2CB	TCF7	0	down
PPP3CA	TCF7	0	down
PPP3CC	TCF7	0	down
PSMB4	TCF7	0	down
PSMC5	TCF7	0	down
PTEN	TCF7	0	down
RANBP3	TCF7	0	down
Rap1 signaling	TCF7	2.30099e-05	down
RICTOR	TCF7	0	down
RNF111	TCF7	0	down
SFRP2	TCF7	0	down
SKI	TCF7	0	down
SKIL	TCF7	0	down
SMAD1	TCF7	6.71156e-06	down
SMAD5	TCF7	0	down
SMAD9	TCF7	0	down
SMURF2	TCF7	0	down
STK38	TCF7	0	down
SUMO1	TCF7	1.38389e-05	down
TEAD2	TCF7	0	down
TEAD4	TCF7	0	down
TGFBR1	TCF7	8.6985e-06	down
TGFBR2	TCF7	0	down
TLE1	TCF7	1.58733e-05	down
TRAF6	TCF7	0	down
UBB	TCF7	1.66365e-05	down
UBE2M	TCF7	0	down
VAV2	TCF7	0	down
WWTR1	TCF7	0	down
XIAP	TCF7	0	down
XPO1	TCF7	0	down
YAP1	TCF7	0	down
ZFYVE9	TCF7	1.28156e-05	down
ACVR1	TEAD1	0	down
ACVR1B	TEAD1	0	down
ACVR1C	TEAD1	0	down
ACVR2A	TEAD1	0	down
ACVR2B	TEAD1	0	down
ARNT	TEAD1	0	down
ATF4	TEAD1	0	down
CALCOCO2	TEAD1	0	down
CCNB1	TEAD1	0	down
CCND1	TEAD1	0	down
CDK1	TEAD1	0	down
CDK4	TEAD1	0	down
CDK8	TEAD1	0	down
CDK9	TEAD1	0	down
CUL1	TEAD1	0	down
CXCL12	TEAD1	0	down
DAXX	TEAD1	0	down
EP300	TEAD1	0	down
FURIN	TEAD1	0	down
HSP90AA1	TEAD1	0	down
INHBA	TEAD1	0	down
JUN	TEAD1	0	down
KAT2A	TEAD1	0	down
MAML2	TEAD1	0	down
MAPK3	TEAD1	0	down
MEF2C	TEAD1	0	down
NEDD4	TEAD1	0	down
NFKBIA	TEAD1	0	down
NOTCH1	TEAD1	0	down
PPP2CB	TEAD1	2.27511e-05	down
PPP3CA	TEAD1	0	down
PPP3CC	TEAD1	0	down
PSMB4	TEAD1	0	down
PSMC5	TEAD1	0	down
PTEN	TEAD1	3.05447e-05	down
RANBP3	TEAD1	0	down
Rap1 signaling	TEAD1	0	down
RICTOR	TEAD1	2.32103e-05	down
RNF111	TEAD1	0	down
SFRP2	TEAD1	0	down
SKI	TEAD1	0	down
SKIL	TEAD1	0	down
SMAD1	TEAD1	0	down
SMAD5	TEAD1	0	down
SMAD9	TEAD1	0	down
SMURF2	TEAD1	0	down
STK38	TEAD1	1.19215e-05	down
SUMO1	TEAD1	0	down
TEAD2	TEAD1	0.00045761	down
TEAD4	TEAD1	0.000491119	down
TGFBR1	TEAD1	0	down
TGFBR2	TEAD1	0	down
TLE1	TEAD1	0	down
TRAF6	TEAD1	0	down
UBB	TEAD1	0	down
UBE2M	TEAD1	0	down
VAV2	TEAD1	0	down
WWTR1	TEAD1	0.020743	down
XIAP	TEAD1	0	down
XPO1	TEAD1	0	down
YAP1	TEAD1	0.0198658	down
ZFYVE9	TEAD1	0	down
